# Hypomorphic mutation in the large subunit of replication protein A affects mutagenesis by human APOBEC cytidine deaminases in yeast

**DOI:** 10.1101/2024.06.27.601081

**Authors:** Matthew S. Dennen, Zachary W. Kockler, Steven A. Roberts, Adam B. Burkholder, Leszek J. Klimczak, Dmitry A. Gordenin

## Abstract

Human APOBEC single-strand (ss) specific DNA and RNA cytidine deaminases change cytosines to uracils and function in antiviral innate immunity, RNA editing, and can cause hypermutation in chromosomes. The resulting uracils can be directly replicated, resulting in C to T mutations, or uracil-DNA glycosylase can convert the uracils to abasic (AP) sites which are then fixed as C to T or C to G mutations by translesion DNA polymerases. We noticed that in yeast and in human cancers, contributions of C to T and C to G mutations depends on the origin of ssDNA mutagenized by APOBECs. Since ssDNA in eukaryotic genomes readily binds to replication protein A (RPA) we asked if RPA could affect APOBEC-induced mutation spectrum in yeast. For that purpose, we expressed human APOBECs in the wild-type yeast and in strains carrying a hypomorph mutation *rfa1-t33* in the large RPA subunit. We confirmed that the *rfa1-t33* allele can facilitate mutagenesis by APOBECs. We also found that the *rfa1-t33* mutation changed the ratio of APOBEC3A-induced T to C and T to G mutations in replicating yeast to resemble a ratio observed in long-persistent ssDNA in yeast and in cancers. We present the data suggesting that RPA may shield APOBEC formed uracils in ssDNA from Ung1, thereby facilitating C to T mutagenesis through the accurate copying of uracils by replicative DNA polymerases. Unexpectedly, we also found that for uracils shielded from Ung1 by wild-type RPA the mutagenic outcome is reduced in the presence of translesion DNA polymerase zeta.
