## Supplementary Tables and Datasets for "Hypomorphic mutation in the large subunit of replication protein A affects mutagenesis by human APOBEC cytidine deaminases in yeast": ZAK_208_rfa1-33_LT_A3A_MAF.txt

Row_ID	Chromosome	Start_position	Variant_Type	Reference_Allele	Tumor_Seq_Allele2	Tumor_Sample_Barcode	Sample_count	Total_number_of_samples	Variant_allele_frequency
1	chr02_ySR128_v2_ura3-29	457124	SNP	G	A	MSD-025	1	24	99.36507937
2	chr02_ySR128_v2_ura3-29	462343	SNP	G	T	MSD-025	1	24	99.4100295
3	chr02_ySR128_v2_ura3-29	467192	SNP	G	A	MSD-025	1	24	99.2
4	chr02_ySR128_v2_ura3-29	471639	SNP	G	A	MSD-025	1	24	99.41860465
5	chr02_ySR128_v2_ura3-29	475071	SNP	G	A	MSD-025	1	24	99.18478261
6	chr02_ySR128_v2_ura3-29	479393	SNP	G	A	MSD-025	1	24	100
7	chr03_ySR128_v2	1068	SNP	C	T	MSD-025	1	24	91.66666667
8	chr04_ySR128_v2	808436	SNP	C	A	MSD-025	1	24	100
9	chr04_ySR128_v2	808438	SNP	C	G	MSD-025	1	24	99.13043478
10	chr04_ySR128_v2	808445	SNP	C	T	MSD-025	1	24	99.06542056
11	chr04_ySR128_v2	808451	SNP	A	G	MSD-025	1	24	97.95918367
12	chr04_ySR128_v2	808454	SNP	G	A	MSD-025	1	24	97.82608696
13	chr04_ySR128_v2	808463	SNP	T	A	MSD-025	1	24	100
14	chr04_ySR128_v2	808469	SNP	A	T	MSD-025	1	24	100
15	chr04_ySR128_v2	1087115	SNP	G	A	MSD-025	1	24	98.34983498
16	chr10_ySR128_v2	650546	SNP	G	C	MSD-025	1	24	99.71428571
17	chr14_ySR128_v2	178699	SNP	C	G	MSD-025	1	24	100
18	chr16_ySR128_v2	635484	SNP	C	G	MSD-025	1	24	100
19	chr16_ySR128_v2	810503	SNP	G	C	MSD-025	1	24	95.4954955
20	chr02_ySR128_v2_ura3-29	468688	SNP	G	A	MSD-026	1	24	100
21	chr02_ySR128_v2_ura3-29	468758	SNP	G	A	MSD-026	1	24	99.08675799
22	chr02_ySR128_v2_ura3-29	471988	SNP	G	A	MSD-026	1	24	99.28825623
23	chr14_ySR128_v2	110896	SNP	C	T	MSD-026	1	24	99.56140351
24	chr16_ySR128_v2	936468	SNP	G	A	MSD-026	1	24	99.18367347
25	chr01_ySR128_v2	26155	SNP	G	A	MSD-027	1	24	95
26	chr02_ySR128_v2_ura3-29	162184	SNP	G	C	MSD-027	1	24	99.66777409
27	chr02_ySR128_v2_ura3-29	458018	SNP	G	A	MSD-027	1	24	99.39393939
28	chr02_ySR128_v2_ura3-29	467381	SNP	G	A	MSD-027	1	24	99.69604863
29	chr01_ySR128_v2	207449	SNP	A	G	MSD-028	1	24	97.95918367
30	chr02_ySR128_v2_ura3-29	478762	SNP	G	A	MSD-028	1	24	100
31	chr02_ySR128_v2_ura3-29	478947	SNP	G	C	MSD-028	1	24	99.00332226
32	chr02_ySR128_v2_ura3-29	479068	SNP	G	A	MSD-028	1	24	100
33	chr02_ySR128_v2_ura3-29	482561	SNP	G	C	MSD-028	1	24	98.85496183
34	chr02_ySR128_v2_ura3-29	482867	SNP	G	A	MSD-028	1	24	99.22779923
35	chr02_ySR128_v2_ura3-29	482978	SNP	G	C	MSD-028	1	24	99.2481203
36	chr02_ySR128_v2_ura3-29	485103	SNP	G	A	MSD-028	1	24	99.6
37	chr02_ySR128_v2_ura3-29	485345	SNP	G	A	MSD-028	1	24	100
38	chr02_ySR128_v2_ura3-29	486966	SNP	G	A	MSD-028	1	24	99.6031746
39	chr02_ySR128_v2_ura3-29	490878	SNP	G	C	MSD-028	1	24	100
40	chr02_ySR128_v2_ura3-29	492573	SNP	G	C	MSD-028	1	24	98.92857143
41	chr02_ySR128_v2_ura3-29	494092	SNP	G	C	MSD-028	1	24	98.56630824
42	chr02_ySR128_v2_ura3-29	502362	SNP	G	A	MSD-028	1	24	98.54545455
43	chr02_ySR128_v2_ura3-29	503163	SNP	G	C	MSD-028	1	24	100
44	chr02_ySR128_v2_ura3-29	506765	SNP	G	A	MSD-028	1	24	99.62962963
45	chr02_ySR128_v2_ura3-29	699760	SNP	G	A	MSD-028	1	24	99.60159363
46	chr02_ySR128_v2_ura3-29	701000	SNP	G	A	MSD-028	1	24	99.6124031
47	chr02_ySR128_v2_ura3-29	702089	SNP	G	A	MSD-028	1	24	99.63235294
48	chr02_ySR128_v2_ura3-29	713674	SNP	G	A	MSD-028	1	24	99.63898917
49	chr02_ySR128_v2_ura3-29	715254	SNP	G	C	MSD-028	1	24	99.69879518
50	chr02_ySR128_v2_ura3-29	719588	SNP	G	A	MSD-028	1	24	100
51	chr02_ySR128_v2_ura3-29	720525	SNP	G	C	MSD-028	1	24	99.70238095
52	chr02_ySR128_v2_ura3-29	725202	SNP	G	A	MSD-028	1	24	99.2
53	chr05_ySR128_v2	445563	SNP	G	A	MSD-028	1	24	96.05263158
54	chr13_ySR128_v2	232306	SNP	G	A	MSD-028	1	24	99.31034483
55	chr01_ySR128_v2	142335	SNP	G	A	MSD-029	1	24	99.23664122
56	chr02_ySR128_v2_ura3-29	409280	SNP	C	T	MSD-029	1	24	98.93992933
57	chr02_ySR128_v2_ura3-29	412037	SNP	C	G	MSD-029	1	24	99.6350365
58	chr02_ySR128_v2_ura3-29	414357	SNP	C	G	MSD-029	1	24	99.69879518
59	chr02_ySR128_v2_ura3-29	415356	SNP	C	T	MSD-029	1	24	99.71264368
60	chr02_ySR128_v2_ura3-29	415466	SNP	C	T	MSD-029	1	24	99.71098266
61	chr02_ySR128_v2_ura3-29	415731	SNP	C	G	MSD-029	1	24	90.43209877
62	chr02_ySR128_v2_ura3-29	429903	SNP	G	A	MSD-029	1	24	99.14285714
63	chr05_ySR128_v2	333694	SNP	C	G	MSD-029	1	24	98.47560976
64	chr05_ySR128_v2	341205	SNP	C	T	MSD-029	1	24	98.70550162
65	chr05_ySR128_v2	346048	SNP	C	G	MSD-029	1	24	99.43502825
66	chr05_ySR128_v2	350433	SNP	C	G	MSD-029	1	24	99.73045822
67	chr07_ySR128_v2	649762	SNP	C	T	MSD-029	1	24	100
68	chr07_ySR128_v2	649856	SNP	C	T	MSD-029	1	24	99.04761905
69	chr07_ySR128_v2	652157	SNP	C	T	MSD-029	1	24	99.65870307
70	chr09_ySR128_v2	391703	SNP	G	T	MSD-029	1	24	92.61363636
71	chr10_ySR128_v2	466592	SNP	C	T	MSD-029	1	24	99.07692308
72	chr11_ySR128_v2	286946	SNP	G	A	MSD-029	1	24	99.65397924
73	chr12_ySR128_v2	194804	SNP	G	A	MSD-029	1	24	100
74	chr12_ySR128_v2	634788	SNP	C	T	MSD-029	1	24	98.76160991
75	chr12_ySR128_v2	645291	SNP	C	A	MSD-029	1	24	99.68944099
76	chr16_ySR128_v2	876628	SNP	C	T	MSD-029	1	24	98.87640449
77	chr02_ySR128_v2_ura3-29	465546	SNP	G	C	MSD-030	1	24	100
78	chr02_ySR128_v2_ura3-29	470511	SNP	G	A	MSD-030	1	24	99.49494949
79	chr02_ySR128_v2_ura3-29	471108	SNP	G	C	MSD-030	1	24	99.43820225
80	chr03_ySR128_v2	313681	SNP	G	T	MSD-030	1	24	91.93548387
81	chr05_ySR128_v2	362671	SNP	G	C	MSD-030	1	24	100
82	chr05_ySR128_v2	372332	SNP	G	A	MSD-030	1	24	100
83	chr07_ySR128_v2	273566	SNP	T	A	MSD-030	1	24	96.69811321
84	chr07_ySR128_v2	1049312	SNP	C	T	MSD-030	1	24	99.56521739
85	chr07_ySR128_v2	1050683	SNP	C	T	MSD-030	1	24	99.63636364
86	chr07_ySR128_v2	1051405	SNP	C	T	MSD-030	1	24	100
87	chr07_ySR128_v2	1059044	SNP	C	T	MSD-030	1	24	99.20318725
88	chr09_ySR128_v2	46863	SNP	G	A	MSD-030	1	24	99.63898917
89	chr09_ySR128_v2	53086	SNP	G	A	MSD-030	1	24	98.85057471
90	chr09_ySR128_v2	56147	SNP	G	A	MSD-030	1	24	99.26199262
91	chr12_ySR128_v2	714854	SNP	C	G	MSD-030	1	24	100
92	chr12_ySR128_v2	723332	SNP	C	T	MSD-030	1	24	98.86792453
93	chr12_ySR128_v2	729759	SNP	C	G	MSD-030	1	24	100
94	chr12_ySR128_v2	731107	SNP	C	G	MSD-030	1	24	99.23954373
95	chr16_ySR128_v2	406990	SNP	G	A	MSD-030	1	24	99.56521739
96	chr02_ySR128_v2_ura3-29	12043	SNP	G	C	MSD-031	1	24	99.58506224
97	chr02_ySR128_v2_ura3-29	473664	SNP	G	T	MSD-031	1	24	98.9010989
98	chr04_ySR128_v2	1206622	SNP	G	A	MSD-031	1	24	97.22222222
99	chr04_ySR128_v2	1206628	SNP	A	G	MSD-031	1	24	95.45454545
100	chr04_ySR128_v2	1206631	SNP	G	T	MSD-031	1	24	90
101	chr05_ySR128_v2	93543	SNP	C	T	MSD-031	1	24	99.5215311
102	chr07_ySR128_v2	463088	SNP	A	G	MSD-031	1	24	100
103	chr07_ySR128_v2	463159	SNP	T	A	MSD-031	1	24	100
104	chr02_ySR128_v2_ura3-29	475545	SNP	G	A	MSD-032	1	24	100
105	chr12_ySR128_v2	372365	SNP	G	C	MSD-032	1	24	100
106	chr12_ySR128_v2	379036	SNP	G	C	MSD-032	1	24	99.68847352
107	chr07_ySR128_v2	912703	SNP	C	T	MSD-033	1	24	100
108	chr11_ySR128_v2	232776	SNP	G	C	MSD-033	1	24	100
109	chr15_ySR128_v2	384713	SNP	C	T	MSD-033	1	24	99.73614776
110	chr01_ySR128_v2	198694	SNP	A	G	MSD-034	1	24	100
111	chr01_ySR128_v2	209967	SNP	G	T	MSD-034	1	24	92.30769231
112	chr02_ySR128_v2_ura3-29	452064	SNP	C	T	MSD-034	1	24	98.27586207
113	chr02_ySR128_v2_ura3-29	482488	SNP	G	A	MSD-034	1	24	100
114	chr03_ySR128_v2	307690	SNP	G	C	MSD-034	1	24	99.72899729
115	chr04_ySR128_v2	18321	SNP	T	G	MSD-034	1	24	90
116	chr07_ySR128_v2	1351	SNP	C	T	MSD-034	1	24	100
117	chr08_ySR128_v2	92456	SNP	T	G	MSD-034	1	24	99.58158996
118	chr09_ySR128_v2	432514	SNP	T	C	MSD-034	1	24	90
119	chr02_ySR128_v2_ura3-29	331435	SNP	C	G	MSD-035	1	24	99.16666667
120	chr02_ySR128_v2_ura3-29	335341	SNP	C	T	MSD-035	1	24	99.26470588
121	chr02_ySR128_v2_ura3-29	336303	SNP	C	G	MSD-035	1	24	99.44134078
122	chr02_ySR128_v2_ura3-29	341839	SNP	C	T	MSD-035	1	24	98.27586207
123	chr02_ySR128_v2_ura3-29	456284	SNP	G	A	MSD-035	1	24	100
124	chr02_ySR128_v2_ura3-29	465019	SNP	G	A	MSD-035	1	24	99.32432432
125	chr02_ySR128_v2_ura3-29	467161	SNP	G	A	MSD-035	1	24	98.36065574
126	chr02_ySR128_v2_ura3-29	483068	SNP	G	T	MSD-035	1	24	100
127	chr02_ySR128_v2_ura3-29	486207	SNP	G	A	MSD-035	1	24	99.32885906
128	chr05_ySR128_v2	427114	SNP	G	C	MSD-035	1	24	100
129	chr05_ySR128_v2	436121	SNP	G	C	MSD-035	1	24	98.46153846
130	chr05_ySR128_v2	438919	SNP	G	A	MSD-035	1	24	100
131	chr05_ySR128_v2	503724	SNP	G	C	MSD-035	1	24	100
132	chr08_ySR128_v2	286969	SNP	G	C	MSD-035	1	24	100
133	chr08_ySR128_v2	291098	SNP	G	A	MSD-035	1	24	99.36708861
134	chr08_ySR128_v2	291369	SNP	G	A	MSD-035	1	24	100
135	chr12_ySR128_v2	96237	SNP	G	A	MSD-035	1	24	100
136	chr15_ySR128_v2	851446	SNP	G	A	MSD-035	1	24	99.15254237
137	chr02_ySR128_v2_ura3-29	473654	SNP	G	A	MSD-036	1	24	99.75186104
138	chr02_ySR128_v2_ura3-29	475738	SNP	G	A	MSD-036	1	24	99.73544974
139	chr02_ySR128_v2_ura3-29	482724	SNP	G	A	MSD-036	1	24	100
140	chr06_ySR128_v2	110695	SNP	G	A	MSD-036	1	24	100
141	chr10_ySR128_v2	617503	SNP	T	A	MSD-036	1	24	98.77750611
142	chr13_ySR128_v2	184023	SNP	C	G	MSD-036	1	24	100
143	chr13_ySR128_v2	206339	SNP	C	T	MSD-036	1	24	99.74489796
144	chr02_ySR128_v2_ura3-29	457545	SNP	G	C	MSD-037	1	24	100
145	chr02_ySR128_v2_ura3-29	461062	SNP	G	C	MSD-037	1	24	100
146	chr02_ySR128_v2_ura3-29	461920	SNP	G	A	MSD-037	1	24	100
147	chr02_ySR128_v2_ura3-29	463271	SNP	G	A	MSD-037	1	24	98.95833333
148	chr02_ySR128_v2_ura3-29	463515	SNP	G	A	MSD-037	1	24	100
149	chr02_ySR128_v2_ura3-29	466066	SNP	G	A	MSD-037	1	24	100
150	chr02_ySR128_v2_ura3-29	468599	SNP	G	A	MSD-037	1	24	98.7804878
151	chr02_ySR128_v2_ura3-29	562097	SNP	G	A	MSD-037	1	24	99.10714286
152	chr02_ySR128_v2_ura3-29	564275	SNP	G	A	MSD-037	1	24	100
153	chr02_ySR128_v2_ura3-29	570743	SNP	G	C	MSD-037	1	24	98.64864865
154	chr02_ySR128_v2_ura3-29	571083	SNP	G	A	MSD-037	1	24	100
155	chr02_ySR128_v2_ura3-29	571317	SNP	G	C	MSD-037	1	24	100
156	chr02_ySR128_v2_ura3-29	575398	SNP	G	C	MSD-037	1	24	100
157	chr02_ySR128_v2_ura3-29	576023	SNP	G	A	MSD-037	1	24	100
158	chr02_ySR128_v2_ura3-29	591559	SNP	G	A	MSD-037	1	24	100
159	chr02_ySR128_v2_ura3-29	673075	SNP	G	A	MSD-037	1	24	100
160	chr04_ySR128_v2	387706	SNP	C	T	MSD-037	1	24	100
161	chr04_ySR128_v2	389081	SNP	C	T	MSD-037	1	24	98.96907216
162	chr04_ySR128_v2	389626	SNP	C	T	MSD-037	1	24	99.06542056
163	chr04_ySR128_v2	790465	SNP	G	A	MSD-037	1	24	100
164	chr04_ySR128_v2	791728	SNP	G	A	MSD-037	1	24	100
165	chr04_ySR128_v2	793392	SNP	G	C	MSD-037	1	24	98.93617021
166	chr07_ySR128_v2	1007796	SNP	C	T	MSD-037	1	24	100
167	chr09_ySR128_v2	269961	SNP	C	G	MSD-037	1	24	100
168	chr11_ySR128_v2	99179	SNP	C	T	MSD-037	1	24	100
169	chr11_ySR128_v2	99836	SNP	C	G	MSD-037	1	24	100
170	chr11_ySR128_v2	304463	SNP	C	T	MSD-037	1	24	98.8372093
171	chr11_ySR128_v2	472163	SNP	C	T	MSD-037	1	24	100
172	chr11_ySR128_v2	498847	SNP	C	G	MSD-037	1	24	100
173	chr11_ySR128_v2	526217	SNP	G	C	MSD-037	1	24	100
174	chr11_ySR128_v2	534889	SNP	G	A	MSD-037	1	24	100
175	chr11_ySR128_v2	536178	SNP	G	C	MSD-037	1	24	100
176	chr11_ySR128_v2	549601	SNP	G	A	MSD-037	1	24	100
177	chr12_ySR128_v2	151498	SNP	C	T	MSD-037	1	24	100
178	chr12_ySR128_v2	153060	SNP	C	G	MSD-037	1	24	100
179	chr12_ySR128_v2	534265	SNP	C	T	MSD-037	1	24	100
180	chr14_ySR128_v2	53483	SNP	C	G	MSD-037	1	24	100
181	chr14_ySR128_v2	547073	SNP	C	T	MSD-037	1	24	100
182	chr10_ySR128_v2	546668	SNP	C	T	MSD-038	1	24	100
183	chr10_ySR128_v2	745170	SNP	G	T	MSD-038	1	24	92.72727273
184	chr11_ySR128_v2	605001	SNP	C	T	MSD-038	1	24	100
185	chr12_ySR128_v2	828205	SNP	C	T	MSD-038	1	24	98.51851852
186	chr01_ySR128_v2	25917	SNP	G	C	MSD-039	1	24	100
187	chr01_ySR128_v2	25990	SNP	G	A	MSD-039	1	24	100
188	chr12_ySR128_v2	379267	SNP	G	A	MSD-039	1	24	99.28825623
189	chr15_ySR128_v2	231507	SNP	G	A	MSD-039	1	24	99.609375
190	chr09_ySR128_v2	25609	SNP	G	A	MSD-040	1	24	98.68421053
191	chr09_ySR128_v2	25651	SNP	A	G	MSD-040	1	24	98.75
192	chr09_ySR128_v2	25682	SNP	T	C	MSD-040	1	24	93.68421053
193	chr11_ySR128_v2	322790	SNP	G	A	MSD-040	1	24	99.66216216
194	chr02_ySR128_v2_ura3-29	68308	SNP	A	G	MSD-041	1	24	91.79104478
195	chr02_ySR128_v2_ura3-29	68318	SNP	T	A	MSD-041	1	24	97.82608696
196	chr02_ySR128_v2_ura3-29	68320	SNP	A	G	MSD-041	1	24	95.65217391
197	chr04_ySR128_v2	204626	SNP	G	T	MSD-041	1	24	99.68652038
198	chr04_ySR128_v2	207970	SNP	G	A	MSD-041	1	24	99.34210526
199	chr12_ySR128_v2	951193	SNP	C	G	MSD-041	1	24	100
200	chr12_ySR128_v2	951311	SNP	C	T	MSD-041	1	24	99.66777409
201	chr12_ySR128_v2	957371	SNP	C	T	MSD-041	1	24	100
202	chr03_ySR128_v2	10929	SNP	T	A	MSD-042	1	24	100
203	chr07_ySR128_v2	178648	SNP	G	A	MSD-042	1	24	99.30313589
204	chr07_ySR128_v2	1002482	SNP	C	T	MSD-042	1	24	99.63235294
205	chr07_ySR128_v2	1006764	SNP	C	G	MSD-042	1	24	97.27272727
206	chr07_ySR128_v2	1014130	SNP	C	T	MSD-042	1	24	99.59349593
207	chr08_ySR128_v2	263295	SNP	G	A	MSD-042	1	24	100
208	chr08_ySR128_v2	272740	SNP	G	C	MSD-042	1	24	99.37888199
209	chr11_ySR128_v2	147872	SNP	G	C	MSD-042	1	24	100
210	chr14_ySR128_v2	423568	SNP	C	T	MSD-042	1	24	99.66216216
211	chr15_ySR128_v2	619165	SNP	C	T	MSD-042	1	24	99.3902439
212	chr04_ySR128_v2	117573	SNP	G	A	MSD-043	1	24	99.47506562
213	chr04_ySR128_v2	185953	SNP	C	G	MSD-043	1	24	100
214	chr07_ySR128_v2	789577	SNP	C	T	MSD-043	1	24	99.70326409
215	chr07_ySR128_v2	800123	SNP	G	A	MSD-043	1	24	99.45504087
216	chr07_ySR128_v2	1053853	SNP	G	C	MSD-043	1	24	99.73614776
217	chr07_ySR128_v2	1055104	SNP	G	A	MSD-043	1	24	99.71988796
218	chr07_ySR128_v2	1059766	SNP	G	A	MSD-043	1	24	99.22077922
219	chr08_ySR128_v2	177727	SNP	C	T	MSD-043	1	24	98.02259887
220	chr11_ySR128_v2	286368	SNP	G	A	MSD-043	1	24	99.68944099
221	chr12_ySR128_v2	892000	SNP	C	T	MSD-043	1	24	99.75186104
222	chr15_ySR128_v2	459974	SNP	G	C	MSD-043	1	24	99.43977591
223	chr16_ySR128_v2	39430	SNP	G	C	MSD-043	1	24	100
224	chr16_ySR128_v2	667712	SNP	G	A	MSD-043	1	24	98.95561358
225	chr02_ySR128_v2_ura3-29	219471	SNP	C	G	MSD-044	1	24	99.5951417
226	chr02_ySR128_v2_ura3-29	228633	SNP	C	T	MSD-044	1	24	99.55947137
227	chr03_ySR128_v2	268584	SNP	C	G	MSD-044	1	24	100
228	chr07_ySR128_v2	675526	SNP	G	C	MSD-044	1	24	99.35275081
229	chr15_ySR128_v2	282306	SNP	C	T	MSD-044	1	24	100
230	chr15_ySR128_v2	907026	SNP	A	G	MSD-044	1	24	99.66101695
231	chr02_ySR128_v2_ura3-29	467333	SNP	G	A	MSD-045	1	24	99.65986395
232	chr02_ySR128_v2_ura3-29	765320	SNP	G	A	MSD-045	1	24	99.68553459
233	chr02_ySR128_v2_ura3-29	819218	SNP	G	T	MSD-045	1	24	100
234	chr04_ySR128_v2	522844	SNP	G	A	MSD-045	1	24	100
235	chr04_ySR128_v2	548342	SNP	G	C	MSD-045	1	24	99.57264957
236	chr04_ySR128_v2	1245486	SNP	C	T	MSD-045	1	24	99.70326409
237	chr15_ySR128_v2	46	SNP	A	C	MSD-045	1	24	93.49112426
238	chr16_ySR128_v2	299945	SNP	G	A	MSD-045	1	24	100
239	chr16_ySR128_v2	326863	SNP	G	C	MSD-045	1	24	99.65986395
240	chr16_ySR128_v2	482715	SNP	C	G	MSD-045	1	24	99.35483871
241	chr02_ySR128_v2_ura3-29	214856	SNP	G	A	MSD-046	1	24	99.29078014
242	chr02_ySR128_v2_ura3-29	709732	SNP	G	C	MSD-046	1	24	99.70149254
243	chr04_ySR128_v2	308543	SNP	G	A	MSD-046	1	24	99.65034965
244	chr04_ySR128_v2	1035801	SNP	C	T	MSD-046	1	24	99.66329966
245	chr04_ySR128_v2	1042478	SNP	C	G	MSD-046	1	24	99.69040248
246	chr04_ySR128_v2	1047242	SNP	C	T	MSD-046	1	24	99.65277778
247	chr04_ySR128_v2	1054319	SNP	C	G	MSD-046	1	24	99.71590909
248	chr04_ySR128_v2	1056113	SNP	C	G	MSD-046	1	24	99.6763754
249	chr04_ySR128_v2	1061379	SNP	G	A	MSD-046	1	24	100
250	chr04_ySR128_v2	1061401	SNP	C	G	MSD-046	1	24	99.03536977
251	chr04_ySR128_v2	1077880	SNP	C	G	MSD-046	1	24	100
252	chr04_ySR128_v2	1083391	SNP	C	T	MSD-046	1	24	98.81889764
253	chr01_ySR128_v2	26005	SNP	G	T	MSD-047	1	24	90.90909091
254	chr01_ySR128_v2	26013	SNP	T	A	MSD-047	1	24	94.11764706
255	chr01_ySR128_v2	26017	SNP	A	G	MSD-047	1	24	94.11764706
256	chr01_ySR128_v2	26020	SNP	G	A	MSD-047	1	24	94.73684211
257	chr02_ySR128_v2_ura3-29	473849	SNP	G	C	MSD-047	1	24	99.68152866
258	chr07_ySR128_v2	334751	SNP	G	A	MSD-047	1	24	99.65517241
259	chr07_ySR128_v2	771534	SNP	G	A	MSD-047	1	24	100
260	chr09_ySR128_v2	100919	SNP	C	T	MSD-047	1	24	98.41772152
261	chr10_ySR128_v2	581631	SNP	C	T	MSD-047	1	24	98.4984985
262	chr10_ySR128_v2	591265	SNP	C	T	MSD-047	1	24	99.62121212
263	chr10_ySR128_v2	592765	SNP	C	T	MSD-047	1	24	99.30555556
264	chr10_ySR128_v2	595371	SNP	C	T	MSD-047	1	24	99.37304075
265	chr10_ySR128_v2	605022	SNP	C	T	MSD-047	1	24	99.65397924
266	chr12_ySR128_v2	1056336	SNP	C	T	MSD-047	1	24	99.33554817
267	chr01_ySR128_v2	214365	SNP	A	G	MSD-048	1	24	100
268	chr02_ySR128_v2_ura3-29	174327	SNP	G	A	MSD-048	1	24	99.66101695
269	chr02_ySR128_v2_ura3-29	411103	SNP	G	C	MSD-048	1	24	99.68847352
270	chr02_ySR128_v2_ura3-29	463518	SNP	G	C	MSD-048	1	24	100
271	chr02_ySR128_v2_ura3-29	467417	SNP	G	C	MSD-048	1	24	100
272	chr02_ySR128_v2_ura3-29	470283	SNP	G	C	MSD-048	1	24	99.05362776
273	chr02_ySR128_v2_ura3-29	546973	SNP	C	T	MSD-048	1	24	99.56709957
274	chr04_ySR128_v2	587611	SNP	C	T	MSD-048	1	24	99.65635739
275	chr05_ySR128_v2	463514	SNP	G	A	MSD-048	1	24	99.34640523
276	chr05_ySR128_v2	464102	SNP	G	A	MSD-048	1	24	99.66442953
277	chr05_ySR128_v2	464316	SNP	G	A	MSD-048	1	24	99.31034483
278	chr05_ySR128_v2	464396	SNP	G	A	MSD-048	1	24	98.92857143
279	chr05_ySR128_v2	465477	SNP	G	C	MSD-048	1	24	99.68152866
280	chr07_ySR128_v2	352728	SNP	G	A	MSD-048	1	24	99.21875
281	chr07_ySR128_v2	553493	SNP	G	C	MSD-048	1	24	99.65753425
282	chr07_ySR128_v2	589702	SNP	C	T	MSD-048	1	24	99.57983193
283	chr07_ySR128_v2	594045	SNP	C	T	MSD-048	1	24	99.3006993
284	chr08_ySR128_v2	445243	SNP	G	A	MSD-048	1	24	99.62546816
285	chr10_ySR128_v2	268096	SNP	C	T	MSD-048	1	24	99.58333333
286	chr11_ySR128_v2	618426	SNP	G	A	MSD-048	1	24	100
287	chr11_ySR128_v2	620666	SNP	C	G	MSD-048	1	24	99.31034483
288	chr12_ySR128_v2	127074	SNP	G	A	MSD-048	1	24	99.64539007
289	chr12_ySR128_v2	647990	SNP	G	C	MSD-048	1	24	99.70238095
290	chr14_ySR128_v2	411531	SNP	C	G	MSD-048	1	24	99.669967
291	chr15_ySR128_v2	44618	SNP	G	C	MSD-048	1	24	99.32432432
292	chr15_ySR128_v2	543230	SNP	C	G	MSD-048	1	24	100
293	chr16_ySR128_v2	333555	SNP	C	T	MSD-048	1	24	99.65156794
294	chr16_ySR128_v2	335836	SNP	C	G	MSD-048	1	24	99.66887417
295	chr16_ySR128_v2	335965	SNP	C	G	MSD-048	1	24	99.68944099
296	chr16_ySR128_v2	619782	SNP	G	A	MSD-048	1	24	100
