## Supplementary Tables and Datasets for "Hypomorphic mutation in the large subunit of replication protein A affects mutagenesis by human APOBEC cytidine deaminases in yeast": ZAK_208_rfa1-33_LT_EV_MAF.txt

Row_ID	Chromosome	Start_position	Variant_Type	Reference_Allele	Tumor_Seq_Allele2	Tumor_Sample_Barcode	Sample_count	Total_number_of_samples	Variant_allele_frequency
1	chr03_ySR128_v2	70447	SNP	A	T	MSD-122	1	24	99.63898917
2	chr04_ySR128_v2	1278553	SNP	G	A	MSD-122	1	24	99.04153355
3	chr07_ySR128_v2	106249	SNP	C	T	MSD-122	1	24	100
4	chr07_ySR128_v2	106251	SNP	A	G	MSD-122	1	24	100
5	chr13_ySR128_v2	189964	SNP	C	T	MSD-123	1	24	100
6	chr01_ySR128_v2	26437	SNP	C	G	MSD-124	1	24	97.77777778
7	chr09_ySR128_v2	434325	SNP	C	T	MSD-124	1	24	100
8	chr10_ySR128_v2	79554	SNP	A	T	MSD-127	1	24	98.30508475
9	chr01_ySR128_v2	26013	SNP	T	A	MSD-129	1	24	93.33333333
10	chr01_ySR128_v2	26017	SNP	A	G	MSD-129	1	24	93.33333333
11	chr01_ySR128_v2	26020	SNP	G	A	MSD-129	1	24	100
12	chr10_ySR128_v2	203846	SNP	A	C	MSD-129	1	24	92.53731343
13	chr10_ySR128_v2	203848	SNP	A	G	MSD-129	1	24	94.02985075
14	chr10_ySR128_v2	628765	SNP	G	A	MSD-131	1	24	100
15	chr01_ySR128_v2	25688	SNP	G	A	MSD-132	1	24	92.30769231
16	chr02_ySR128_v2_ura3-29	473665	SNP	A	T	MSD-132	1	24	100
17	chr09_ySR128_v2	330055	SNP	G	A	MSD-132	1	24	99.63898917
18	chr04_ySR128_v2	67388	SNP	T	G	MSD-134	1	24	100
19	chr01_ySR128_v2	214365	SNP	A	G	MSD-135	1	24	100
20	chr04_ySR128_v2	224590	SNP	A	C	MSD-136	1	24	99.2481203
21	chr07_ySR128_v2	106261	SNP	G	T	MSD-136	1	24	96.77419355
22	chr01_ySR128_v2	26161	SNP	C	A	MSD-137	1	24	100
23	chr02_ySR128_v2_ura3-29	656042	SNP	C	T	MSD-137	1	24	100
24	chr04_ySR128_v2	750399	SNP	C	G	MSD-137	1	24	99.04458599
25	chr12_ySR128_v2	674792	SNP	G	A	MSD-137	1	24	99.29328622
26	chr01_ySR128_v2	207096	SNP	A	G	MSD-139	1	24	100
27	chr07_ySR128_v2	208000	SNP	C	T	MSD-139	1	24	98.27586207
28	chr09_ySR128_v2	59662	SNP	T	G	MSD-139	1	24	99.68847352
29	chr16_ySR128_v2	12847	SNP	G	T	MSD-139	1	24	97.53424658
30	chr07_ySR128_v2	895479	SNP	C	T	MSD-140	1	24	100
31	chr02_ySR128_v2_ura3-29	475175	SNP	A	G	MSD-141	1	24	100
32	chr03_ySR128_v2	11950	SNP	G	A	MSD-141	1	24	100
33	chr12_ySR128_v2	959752	SNP	C	A	MSD-141	1	24	99.1416309
34	chr15_ySR128_v2	717271	SNP	T	C	MSD-141	1	24	99.57264957
35	chr02_ySR128_v2_ura3-29	474892	SNP	G	T	MSD-142	1	24	98.86363636
36	chr04_ySR128_v2	1126156	SNP	C	A	MSD-142	1	24	100
37	chr01_ySR128_v2	26148	SNP	T	A	MSD-143	1	24	100
38	chr10_ySR128_v2	540949	SNP	A	C	MSD-143	1	24	91.66666667
39	chr10_ySR128_v2	745170	SNP	G	T	MSD-143	1	24	92.78846154
40	chr10_ySR128_v2	745176	SNP	T	G	MSD-143	1	24	90.42553191
41	chr14_ySR128_v2	202501	SNP	C	G	MSD-143	1	24	98.76160991
42	chr08_ySR128_v2	551005	SNP	A	C	MSD-144	1	24	95.16728625
