## Supplementary Tables and Datasets for "Hypomorphic mutation in the large subunit of replication protein A affects mutagenesis by human APOBEC cytidine deaminases in yeast": ZAK_214_RFA1-WT_LT_A3A_MAF.txt

Row_ID	Chromosome	Start_position	Variant_Type	Reference_Allele	Tumor_Seq_Allele2	Tumor_Sample_Barcode	Sample_count	Total_number_of_samples	Variant_allele_frequency
1	chr07_ySR128_v2	293389	SNP	C	T	MSD-049	1	24	99.14893617
2	chr08_ySR128_v2	341818	SNP	C	T	MSD-049	1	24	100
3	chr10_ySR128_v2	203846	SNP	A	C	MSD-049	1	24	98
4	chr10_ySR128_v2	203848	SNP	A	G	MSD-049	1	24	98
5	chr10_ySR128_v2	394876	SNP	G	A	MSD-049	1	24	99.57446809
6	chr11_ySR128_v2	188871	SNP	G	A	MSD-049	1	24	100
7	chr12_ySR128_v2	608508	SNP	C	T	MSD-049	1	24	100
8	chr14_ySR128_v2	472337	SNP	C	T	MSD-049	1	24	99.51923077
9	chr01_ySR128_v2	204503	SNP	T	G	MSD-050	1	24	100
10	chr07_ySR128_v2	3000	SNP	G	A	MSD-050	1	24	96.33333333
11	chr07_ySR128_v2	827036	SNP	G	A	MSD-050	1	24	100
12	chr08_ySR128_v2	27544	SNP	C	G	MSD-050	1	24	99.76415094
13	chr10_ySR128_v2	295780	SNP	G	A	MSD-050	1	24	99.70149254
14	chr13_ySR128_v2	352316	SNP	T	A	MSD-050	1	24	100
15	chr16_ySR128_v2	70744	SNP	G	A	MSD-050	1	24	100
16	chr16_ySR128_v2	919133	SNP	A	G	MSD-050	1	24	100
17	chr02_ySR128_v2_ura3-29	309631	SNP	G	A	MSD-051	1	24	99.05362776
18	chr04_ySR128_v2	234087	SNP	C	T	MSD-051	1	24	100
19	chr07_ySR128_v2	40634	SNP	G	A	MSD-051	1	24	99.27797834
20	chr12_ySR128_v2	822202	SNP	C	T	MSD-051	1	24	99.38461538
21	chr08_ySR128_v2	345352	SNP	C	T	MSD-052	1	24	99.65034965
22	chr01_ySR128_v2	26148	SNP	T	A	MSD-053	1	24	93.75
23	chr01_ySR128_v2	26155	SNP	G	A	MSD-053	1	24	92.30769231
24	chr02_ySR128_v2_ura3-29	562973	SNP	G	A	MSD-053	1	24	99.17808219
25	chr03_ySR128_v2	10931	SNP	A	T	MSD-053	1	24	100
26	chr03_ySR128_v2	184855	SNP	G	A	MSD-053	1	24	100
27	chr04_ySR128_v2	308218	SNP	C	T	MSD-053	1	24	100
28	chr04_ySR128_v2	804491	SNP	G	C	MSD-053	1	24	98.86363636
29	chr04_ySR128_v2	1311491	SNP	C	T	MSD-053	1	24	99.76525822
30	chr07_ySR128_v2	823032	SNP	G	A	MSD-053	1	24	99.52267303
31	chr07_ySR128_v2	885431	SNP	C	T	MSD-053	1	24	100
32	chr10_ySR128_v2	23253	SNP	G	A	MSD-053	1	24	99.25925926
33	chr10_ySR128_v2	69745	SNP	C	T	MSD-053	1	24	99.543379
34	chr10_ySR128_v2	76937	SNP	C	T	MSD-053	1	24	99.7706422
35	chr11_ySR128_v2	256748	SNP	G	A	MSD-053	1	24	98.62385321
36	chr11_ySR128_v2	600043	SNP	G	A	MSD-053	1	24	100
37	chr12_ySR128_v2	613753	SNP	C	T	MSD-053	1	24	99.1643454
38	chr14_ySR128_v2	140410	SNP	C	T	MSD-053	1	24	100
39	chr15_ySR128_v2	571910	SNP	G	A	MSD-053	1	24	100
40	chr16_ySR128_v2	405055	SNP	G	A	MSD-053	1	24	99.71910112
41	chr16_ySR128_v2	942587	SNP	G	A	MSD-053	1	24	99.76958525
42	chr01_ySR128_v2	214365	SNP	A	G	MSD-054	1	24	100
43	chr02_ySR128_v2_ura3-29	608031	SNP	G	A	MSD-054	1	24	100
44	chr04_ySR128_v2	101321	SNP	G	A	MSD-054	1	24	100
45	chr04_ySR128_v2	104239	SNP	G	A	MSD-054	1	24	100
46	chr04_ySR128_v2	370087	SNP	G	A	MSD-054	1	24	99.28571429
47	chr04_ySR128_v2	682321	SNP	G	A	MSD-054	1	24	99.35483871
48	chr04_ySR128_v2	889765	SNP	G	A	MSD-054	1	24	100
49	chr04_ySR128_v2	907876	SNP	G	A	MSD-054	1	24	99.68253968
50	chr04_ySR128_v2	994495	SNP	G	A	MSD-054	1	24	99.27007299
51	chr04_ySR128_v2	1080353	SNP	C	T	MSD-054	1	24	100
52	chr04_ySR128_v2	1081511	SNP	C	G	MSD-054	1	24	99.63099631
53	chr04_ySR128_v2	1090342	SNP	G	C	MSD-054	1	24	99.65517241
54	chr04_ySR128_v2	1491508	SNP	G	A	MSD-054	1	24	99.64539007
55	chr05_ySR128_v2	480604	SNP	G	A	MSD-054	1	24	99.66777409
56	chr05_ySR128_v2	504578	SNP	C	T	MSD-054	1	24	100
57	chr07_ySR128_v2	555743	SNP	G	A	MSD-054	1	24	99.33333333
58	chr07_ySR128_v2	712314	SNP	C	T	MSD-054	1	24	99.66101695
59	chr07_ySR128_v2	990470	SNP	G	A	MSD-054	1	24	99.3442623
60	chr08_ySR128_v2	168931	SNP	C	T	MSD-054	1	24	99.02912621
61	chr08_ySR128_v2	422336	SNP	G	A	MSD-054	1	24	99.6978852
62	chr10_ySR128_v2	280999	SNP	G	A	MSD-054	1	24	99.15966387
63	chr10_ySR128_v2	425436	SNP	G	A	MSD-054	1	24	99.63898917
64	chr10_ySR128_v2	442598	SNP	C	T	MSD-054	1	24	100
65	chr10_ySR128_v2	545725	SNP	G	A	MSD-054	1	24	98.80952381
66	chr11_ySR128_v2	55978	SNP	C	T	MSD-054	1	24	99.71014493
67	chr11_ySR128_v2	278208	SNP	G	T	MSD-054	1	24	99.52606635
68	chr11_ySR128_v2	278683	SNP	G	A	MSD-054	1	24	99.67948718
69	chr11_ySR128_v2	498416	SNP	G	A	MSD-054	1	24	99.64664311
70	chr11_ySR128_v2	620538	SNP	G	A	MSD-054	1	24	100
71	chr12_ySR128_v2	863977	SNP	G	A	MSD-054	1	24	99.66666667
72	chr13_ySR128_v2	141269	SNP	C	T	MSD-054	1	24	100
73	chr13_ySR128_v2	221984	SNP	G	A	MSD-054	1	24	100
74	chr13_ySR128_v2	513421	SNP	C	T	MSD-054	1	24	99.70588235
75	chr13_ySR128_v2	595393	SNP	G	A	MSD-054	1	24	100
76	chr13_ySR128_v2	794728	SNP	G	A	MSD-054	1	24	99.38080495
77	chr15_ySR128_v2	86530	SNP	G	A	MSD-054	1	24	99.65870307
78	chr15_ySR128_v2	137780	SNP	C	T	MSD-054	1	24	100
79	chr15_ySR128_v2	247100	SNP	G	A	MSD-054	1	24	99.31740614
80	chr15_ySR128_v2	396636	SNP	C	T	MSD-054	1	24	99.33333333
81	chr15_ySR128_v2	763477	SNP	G	C	MSD-054	1	24	100
82	chr15_ySR128_v2	875533	SNP	C	T	MSD-054	1	24	100
83	chr15_ySR128_v2	1037354	SNP	G	A	MSD-054	1	24	99.71509972
84	chr16_ySR128_v2	866571	SNP	C	T	MSD-054	1	24	99.30313589
85	chr03_ySR128_v2	245907	SNP	C	T	MSD-055	1	24	99.58158996
86	chr03_ySR128_v2	300286	SNP	C	T	MSD-055	1	24	99.47643979
87	chr04_ySR128_v2	148035	SNP	G	A	MSD-055	1	24	100
88	chr04_ySR128_v2	215320	SNP	C	T	MSD-055	1	24	99.543379
89	chr07_ySR128_v2	652857	SNP	C	T	MSD-055	1	24	100
90	chr07_ySR128_v2	1022417	SNP	C	G	MSD-055	1	24	100
91	chr10_ySR128_v2	367177	SNP	G	A	MSD-055	1	24	98.57142857
92	chr10_ySR128_v2	400785	SNP	G	A	MSD-055	1	24	99.0521327
93	chr10_ySR128_v2	678020	SNP	G	A	MSD-055	1	24	99.60629921
94	chr11_ySR128_v2	371632	SNP	G	A	MSD-055	1	24	99.50738916
95	chr11_ySR128_v2	653971	SNP	C	T	MSD-055	1	24	99.38271605
96	chr13_ySR128_v2	610816	SNP	G	A	MSD-055	1	24	100
97	chr14_ySR128_v2	354431	SNP	C	T	MSD-055	1	24	100
98	chr15_ySR128_v2	375057	SNP	C	T	MSD-055	1	24	99.55357143
99	chr15_ySR128_v2	375891	SNP	C	T	MSD-055	1	24	99.6031746
100	chr15_ySR128_v2	376846	SNP	C	T	MSD-055	1	24	99.53051643
101	chr15_ySR128_v2	389634	SNP	G	C	MSD-055	1	24	100
102	chr15_ySR128_v2	602482	SNP	C	T	MSD-055	1	24	99.45945946
103	chr16_ySR128_v2	102051	SNP	C	G	MSD-055	1	24	99.543379
104	chr02_ySR128_v2_ura3-29	283065	SNP	C	T	MSD-056	1	24	99.77777778
105	chr03_ySR128_v2	288784	SNP	C	T	MSD-056	1	24	100
106	chr03_ySR128_v2	292694	SNP	C	T	MSD-056	1	24	98.82352941
107	chr04_ySR128_v2	214135	SNP	C	T	MSD-056	1	24	100
108	chr04_ySR128_v2	281642	SNP	C	T	MSD-056	1	24	99.73190349
109	chr04_ySR128_v2	1088730	SNP	G	A	MSD-056	1	24	100
110	chr05_ySR128_v2	192176	SNP	C	T	MSD-056	1	24	99.57627119
111	chr06_ySR128_v2	160777	SNP	G	A	MSD-056	1	24	99.49109415
112	chr07_ySR128_v2	110	SNP	C	A	MSD-056	1	24	100
113	chr07_ySR128_v2	405626	SNP	G	A	MSD-056	1	24	99.34782609
114	chr07_ySR128_v2	617942	SNP	G	A	MSD-056	1	24	99.78991597
115	chr07_ySR128_v2	791154	SNP	C	T	MSD-056	1	24	98.65229111
116	chr07_ySR128_v2	967222	SNP	C	T	MSD-056	1	24	99.74874372
117	chr09_ySR128_v2	20109	SNP	G	A	MSD-056	1	24	99.60474308
118	chr09_ySR128_v2	353128	SNP	C	T	MSD-056	1	24	99.76470588
119	chr10_ySR128_v2	745087	SNP	T	C	MSD-056	1	24	100
120	chr10_ySR128_v2	745097	SNP	G	A	MSD-056	1	24	100
121	chr10_ySR128_v2	745100	SNP	T	A	MSD-056	1	24	100
122	chr10_ySR128_v2	745116	SNP	G	A	MSD-056	1	24	98
123	chr10_ySR128_v2	745118	SNP	A	T	MSD-056	1	24	100
124	chr11_ySR128_v2	367434	SNP	G	C	MSD-056	1	24	99.30232558
125	chr12_ySR128_v2	326348	SNP	G	A	MSD-056	1	24	99.54648526
126	chr12_ySR128_v2	785165	SNP	G	A	MSD-056	1	24	99.756691
127	chr12_ySR128_v2	824673	SNP	C	G	MSD-056	1	24	99.77375566
128	chr12_ySR128_v2	827597	SNP	C	T	MSD-056	1	24	99.63167587
129	chr12_ySR128_v2	828718	SNP	C	G	MSD-056	1	24	99.5049505
130	chr14_ySR128_v2	499372	SNP	G	A	MSD-056	1	24	100
131	chr15_ySR128_v2	539525	SNP	C	T	MSD-056	1	24	99.76744186
132	chr01_ySR128_v2	26437	SNP	C	G	MSD-057	1	24	96.875
133	chr04_ySR128_v2	18321	SNP	T	G	MSD-058	1	24	90
134	chr13_ySR128_v2	24676	SNP	G	A	MSD-058	1	24	97.10467706
135	chr16_ySR128_v2	852402	SNP	A	G	MSD-058	1	24	96.55172414
136	chr16_ySR128_v2	852417	SNP	G	A	MSD-058	1	24	96.55172414
137	chr01_ySR128_v2	1506	SNP	T	G	MSD-059	1	24	100
138	chr01_ySR128_v2	201009	SNP	A	T	MSD-059	1	24	100
139	chr02_ySR128_v2_ura3-29	283625	SNP	C	T	MSD-059	1	24	99.74747475
140	chr04_ySR128_v2	177493	SNP	C	T	MSD-059	1	24	99.74937343
141	chr04_ySR128_v2	1219962	SNP	C	T	MSD-059	1	24	100
142	chr08_ySR128_v2	271994	SNP	G	A	MSD-059	1	24	99.43820225
143	chr12_ySR128_v2	242074	SNP	C	T	MSD-059	1	24	100
144	chr13_ySR128_v2	454751	SNP	G	A	MSD-059	1	24	100
145	chr14_ySR128_v2	545548	SNP	G	A	MSD-059	1	24	99.48717949
146	chr03_ySR128_v2	946	SNP	C	A	MSD-060	1	24	90
147	chr04_ySR128_v2	728095	SNP	G	A	MSD-060	1	24	100
148	chr07_ySR128_v2	473582	SNP	G	A	MSD-060	1	24	100
149	chr07_ySR128_v2	487782	SNP	C	T	MSD-060	1	24	98.41897233
150	chr07_ySR128_v2	611003	SNP	G	C	MSD-060	1	24	99.57983193
151	chr15_ySR128_v2	54182	SNP	C	T	MSD-060	1	24	100
152	chr15_ySR128_v2	511937	SNP	C	T	MSD-060	1	24	99.25093633
153	chr02_ySR128_v2_ura3-29	620760	SNP	G	C	MSD-061	1	24	100
154	chr03_ySR128_v2	73252	SNP	G	A	MSD-061	1	24	100
155	chr05_ySR128_v2	162752	SNP	G	A	MSD-061	1	24	100
156	chr05_ySR128_v2	434243	SNP	G	C	MSD-061	1	24	99.26470588
157	chr08_ySR128_v2	327435	SNP	C	T	MSD-061	1	24	100
158	chr10_ySR128_v2	500471	SNP	G	A	MSD-061	1	24	100
159	chr11_ySR128_v2	39804	SNP	G	A	MSD-061	1	24	99.43661972
160	chr11_ySR128_v2	375263	SNP	G	A	MSD-061	1	24	99.32885906
161	chr13_ySR128_v2	398892	SNP	G	A	MSD-061	1	24	99.2
162	chr13_ySR128_v2	422123	SNP	C	T	MSD-061	1	24	99.5951417
163	chr15_ySR128_v2	905040	SNP	G	A	MSD-061	1	24	99.63099631
164	chr16_ySR128_v2	92089	SNP	G	A	MSD-061	1	24	98.34983498
165	chr16_ySR128_v2	311645	SNP	C	G	MSD-061	1	24	99.64539007
166	chr01_ySR128_v2	87756	SNP	C	T	MSD-062	1	24	99.73544974
167	chr04_ySR128_v2	163130	SNP	C	G	MSD-062	1	24	99.46380697
168	chr04_ySR128_v2	163493	SNP	G	C	MSD-062	1	24	100
169	chr04_ySR128_v2	163785	SNP	C	T	MSD-062	1	24	99.72899729
170	chr04_ySR128_v2	164189	SNP	G	C	MSD-062	1	24	99.45054945
171	chr04_ySR128_v2	164414	SNP	G	A	MSD-062	1	24	100
172	chr04_ySR128_v2	165876	SNP	C	G	MSD-062	1	24	99.70760234
173	chr04_ySR128_v2	290948	SNP	G	A	MSD-062	1	24	99.71671388
174	chr04_ySR128_v2	1524790	SNP	G	A	MSD-062	1	24	92.30769231
175	chr07_ySR128_v2	98255	SNP	C	T	MSD-062	1	24	99.4047619
176	chr07_ySR128_v2	299978	SNP	G	T	MSD-062	1	24	98.97260274
177	chr07_ySR128_v2	841442	SNP	C	G	MSD-062	1	24	99.72752044
178	chr08_ySR128_v2	456411	SNP	G	A	MSD-062	1	24	100
179	chr09_ySR128_v2	232320	SNP	C	T	MSD-062	1	24	99.70845481
180	chr09_ySR128_v2	303252	SNP	G	C	MSD-062	1	24	99.74424552
181	chr10_ySR128_v2	56154	SNP	G	A	MSD-062	1	24	99.73045822
182	chr10_ySR128_v2	57555	SNP	G	C	MSD-062	1	24	99.16201117
183	chr10_ySR128_v2	59976	SNP	G	A	MSD-062	1	24	99.73544974
184	chr10_ySR128_v2	60382	SNP	G	A	MSD-062	1	24	100
185	chr10_ySR128_v2	60842	SNP	G	A	MSD-062	1	24	100
186	chr10_ySR128_v2	60966	SNP	G	A	MSD-062	1	24	99.65753425
187	chr10_ySR128_v2	61470	SNP	G	A	MSD-062	1	24	100
188	chr10_ySR128_v2	61931	SNP	G	T	MSD-062	1	24	100
189	chr10_ySR128_v2	62783	SNP	G	A	MSD-062	1	24	100
190	chr10_ySR128_v2	63386	SNP	G	A	MSD-062	1	24	99.47368421
191	chr10_ySR128_v2	64382	SNP	G	A	MSD-062	1	24	99.72144847
192	chr10_ySR128_v2	66567	SNP	G	C	MSD-062	1	24	99.18256131
193	chr10_ySR128_v2	307204	SNP	C	T	MSD-062	1	24	100
194	chr10_ySR128_v2	386650	SNP	G	A	MSD-062	1	24	99.3883792
195	chr11_ySR128_v2	66284	SNP	G	A	MSD-062	1	24	99.67741935
196	chr12_ySR128_v2	244831	SNP	C	T	MSD-062	1	24	99.74160207
197	chr15_ySR128_v2	388102	SNP	A	C	MSD-062	1	24	99.6835443
198	chr01_ySR128_v2	78468	SNP	C	T	MSD-063	1	24	100
199	chr03_ySR128_v2	208300	SNP	G	A	MSD-063	1	24	100
200	chr04_ySR128_v2	757912	SNP	C	T	MSD-063	1	24	98.16176471
201	chr06_ySR128_v2	52611	SNP	G	A	MSD-063	1	24	100
202	chr07_ySR128_v2	847550	SNP	C	T	MSD-063	1	24	100
203	chr08_ySR128_v2	166488	SNP	G	A	MSD-063	1	24	100
204	chr08_ySR128_v2	221597	SNP	C	T	MSD-063	1	24	100
205	chr08_ySR128_v2	301209	SNP	C	T	MSD-063	1	24	100
206	chr12_ySR128_v2	141875	SNP	C	T	MSD-063	1	24	100
207	chr14_ySR128_v2	81543	SNP	G	A	MSD-063	1	24	99.65635739
208	chr14_ySR128_v2	377272	SNP	C	G	MSD-063	1	24	99.57081545
209	chr15_ySR128_v2	166482	SNP	G	A	MSD-063	1	24	100
210	chr15_ySR128_v2	179081	SNP	C	T	MSD-063	1	24	100
211	chr15_ySR128_v2	184434	SNP	C	T	MSD-063	1	24	99.27797834
212	chr16_ySR128_v2	158122	SNP	G	A	MSD-063	1	24	100
213	chr16_ySR128_v2	327137	SNP	G	A	MSD-063	1	24	100
214	chr02_ySR128_v2_ura3-29	723093	SNP	C	T	MSD-064	1	24	98.19004525
215	chr04_ySR128_v2	1052203	SNP	C	G	MSD-064	1	24	100
216	chr04_ySR128_v2	1388535	SNP	G	A	MSD-064	1	24	99.65870307
217	chr06_ySR128_v2	37613	SNP	G	A	MSD-064	1	24	98.59649123
218	chr07_ySR128_v2	513677	SNP	C	T	MSD-064	1	24	99.27536232
219	chr11_ySR128_v2	348709	SNP	C	T	MSD-064	1	24	99.18699187
220	chr12_ySR128_v2	612649	SNP	C	T	MSD-064	1	24	99.09502262
221	chr13_ySR128_v2	171039	SNP	C	T	MSD-064	1	24	99.00662252
222	chr13_ySR128_v2	428741	SNP	C	G	MSD-064	1	24	100
223	chr13_ySR128_v2	429126	SNP	C	A	MSD-064	1	24	99.11894273
224	chr13_ySR128_v2	430307	SNP	C	T	MSD-064	1	24	99.25925926
225	chr13_ySR128_v2	432292	SNP	C	T	MSD-064	1	24	99.19354839
226	chr13_ySR128_v2	432872	SNP	C	A	MSD-064	1	24	100
227	chr13_ySR128_v2	433034	SNP	C	G	MSD-064	1	24	98.18181818
228	chr13_ySR128_v2	488209	SNP	G	A	MSD-064	1	24	98.86792453
229	chr13_ySR128_v2	522862	SNP	G	A	MSD-064	1	24	98.37398374
230	chr15_ySR128_v2	565746	SNP	C	T	MSD-064	1	24	99.5215311
231	chr16_ySR128_v2	309248	SNP	C	T	MSD-064	1	24	99.11111111
232	chr16_ySR128_v2	500255	SNP	G	A	MSD-064	1	24	99.56896552
233	chr16_ySR128_v2	853079	SNP	T	C	MSD-064	1	24	92.30769231
234	chr16_ySR128_v2	853152	SNP	G	C	MSD-064	1	24	92.30769231
235	chr16_ySR128_v2	853154	SNP	T	C	MSD-064	1	24	92.85714286
236	chr04_ySR128_v2	651685	SNP	C	T	MSD-065	1	24	99.65870307
237	chr04_ySR128_v2	652347	SNP	C	T	MSD-065	1	24	99.59349593
238	chr04_ySR128_v2	871443	SNP	G	A	MSD-065	1	24	99.62686567
239	chr05_ySR128_v2	548623	SNP	G	A	MSD-065	1	24	100
240	chr09_ySR128_v2	168294	SNP	G	A	MSD-065	1	24	99.54751131
241	chr09_ySR128_v2	256267	SNP	C	T	MSD-065	1	24	100
242	chr11_ySR128_v2	2490	SNP	G	A	MSD-065	1	24	99.15492958
243	chr11_ySR128_v2	75089	SNP	C	T	MSD-065	1	24	100
244	chr12_ySR128_v2	713981	SNP	C	T	MSD-065	1	24	99.32885906
245	chr13_ySR128_v2	492997	SNP	C	T	MSD-065	1	24	100
246	chr14_ySR128_v2	111844	SNP	C	T	MSD-065	1	24	99.6875
247	chr14_ySR128_v2	502305	SNP	G	A	MSD-065	1	24	99.33993399
248	chr15_ySR128_v2	427482	SNP	C	T	MSD-065	1	24	94.94163424
249	chr15_ySR128_v2	993106	SNP	C	T	MSD-065	1	24	99.65156794
250	chr16_ySR128_v2	267018	SNP	C	T	MSD-065	1	24	100
251	chr16_ySR128_v2	721360	SNP	G	A	MSD-065	1	24	99.67320261
252	chr03_ySR128_v2	1068	SNP	C	T	MSD-066	1	24	90
253	chr03_ySR128_v2	1071	SNP	T	A	MSD-066	1	24	100
254	chr03_ySR128_v2	1073	SNP	C	T	MSD-066	1	24	100
255	chr04_ySR128_v2	1120713	SNP	G	A	MSD-066	1	24	99.375
256	chr04_ySR128_v2	1523463	SNP	T	A	MSD-066	1	24	100
257	chr04_ySR128_v2	1523493	SNP	A	G	MSD-066	1	24	100
258	chr05_ySR128_v2	355798	SNP	C	T	MSD-066	1	24	100
259	chr07_ySR128_v2	43889	SNP	G	A	MSD-066	1	24	99.71590909
260	chr09_ySR128_v2	95601	SNP	G	A	MSD-066	1	24	98.85057471
261	chr09_ySR128_v2	166390	SNP	C	T	MSD-066	1	24	100
262	chr09_ySR128_v2	391239	SNP	A	G	MSD-066	1	24	94.36619718
263	chr10_ySR128_v2	15927	SNP	G	A	MSD-066	1	24	99.543379
264	chr11_ySR128_v2	430843	SNP	G	A	MSD-066	1	24	100
265	chr12_ySR128_v2	386198	SNP	C	T	MSD-066	1	24	99.3993994
266	chr12_ySR128_v2	781612	SNP	G	A	MSD-066	1	24	99.33554817
267	chr13_ySR128_v2	716189	SNP	G	A	MSD-066	1	24	100
268	chr16_ySR128_v2	133774	SNP	C	T	MSD-066	1	24	99.74358974
269	chr16_ySR128_v2	573295	SNP	C	T	MSD-066	1	24	99.71671388
270	chr02_ySR128_v2_ura3-29	751324	SNP	G	C	MSD-067	1	24	98.74055416
271	chr02_ySR128_v2_ura3-29	793815	SNP	C	T	MSD-067	1	24	99.49748744
272	chr08_ySR128_v2	207740	SNP	G	A	MSD-067	1	24	100
273	chr09_ySR128_v2	434325	SNP	C	T	MSD-067	1	24	100
274	chr10_ySR128_v2	422990	SNP	C	T	MSD-067	1	24	100
275	chr10_ySR128_v2	650673	SNP	G	A	MSD-067	1	24	100
276	chr11_ySR128_v2	201243	SNP	G	A	MSD-067	1	24	99.72299169
277	chr12_ySR128_v2	414113	SNP	C	T	MSD-067	1	24	100
278	chr12_ySR128_v2	782469	SNP	C	T	MSD-067	1	24	99.75961538
279	chr12_ySR128_v2	783146	SNP	C	G	MSD-067	1	24	99.43502825
280	chr12_ySR128_v2	783505	SNP	C	T	MSD-067	1	24	99.52830189
281	chr12_ySR128_v2	784112	SNP	C	T	MSD-067	1	24	99.69879518
282	chr12_ySR128_v2	787015	SNP	C	G	MSD-067	1	24	100
283	chr12_ySR128_v2	787478	SNP	C	T	MSD-067	1	24	99.6941896
284	chr12_ySR128_v2	790785	SNP	C	T	MSD-067	1	24	100
285	chr12_ySR128_v2	793873	SNP	C	T	MSD-067	1	24	99.71751412
286	chr12_ySR128_v2	795095	SNP	C	G	MSD-067	1	24	100
287	chr12_ySR128_v2	798578	SNP	C	T	MSD-067	1	24	100
288	chr12_ySR128_v2	808839	SNP	C	T	MSD-067	1	24	100
289	chr12_ySR128_v2	831928	SNP	G	A	MSD-067	1	24	99.70674487
290	chr12_ySR128_v2	834029	SNP	G	A	MSD-067	1	24	100
291	chr12_ySR128_v2	836542	SNP	G	A	MSD-067	1	24	100
292	chr12_ySR128_v2	836878	SNP	G	C	MSD-067	1	24	99.6941896
293	chr12_ySR128_v2	837519	SNP	G	A	MSD-067	1	24	99.17127072
294	chr13_ySR128_v2	783737	SNP	C	T	MSD-067	1	24	100
295	chr15_ySR128_v2	99920	SNP	C	T	MSD-067	1	24	100
296	chr16_ySR128_v2	405968	SNP	G	A	MSD-067	1	24	100
297	chr09_ySR128_v2	324360	SNP	A	T	MSD-068	1	24	100
298	chr13_ySR128_v2	100609	SNP	C	T	MSD-068	1	24	99.6875
299	chr13_ySR128_v2	266904	SNP	C	T	MSD-068	1	24	100
300	chr02_ySR128_v2_ura3-29	188519	SNP	G	A	MSD-069	1	24	100
301	chr02_ySR128_v2_ura3-29	357502	SNP	G	A	MSD-069	1	24	99.1416309
302	chr02_ySR128_v2_ura3-29	817735	SNP	A	G	MSD-069	1	24	100
303	chr02_ySR128_v2_ura3-29	817737	SNP	G	A	MSD-069	1	24	100
304	chr02_ySR128_v2_ura3-29	817744	SNP	A	T	MSD-069	1	24	100
305	chr04_ySR128_v2	225642	SNP	G	A	MSD-069	1	24	100
306	chr04_ySR128_v2	586537	SNP	C	T	MSD-069	1	24	99.53917051
307	chr04_ySR128_v2	933621	SNP	C	T	MSD-069	1	24	100
308	chr04_ySR128_v2	1345921	SNP	G	A	MSD-069	1	24	99.61089494
309	chr05_ySR128_v2	350968	SNP	C	T	MSD-069	1	24	100
310	chr05_ySR128_v2	351906	SNP	C	T	MSD-069	1	24	99.60159363
311	chr05_ySR128_v2	353300	SNP	C	T	MSD-069	1	24	99.23371648
312	chr05_ySR128_v2	356143	SNP	C	T	MSD-069	1	24	99.58333333
313	chr05_ySR128_v2	361650	SNP	C	G	MSD-069	1	24	99.66101695
314	chr05_ySR128_v2	372299	SNP	G	A	MSD-069	1	24	100
315	chr05_ySR128_v2	373408	SNP	G	C	MSD-069	1	24	100
316	chr05_ySR128_v2	375269	SNP	G	A	MSD-069	1	24	100
317	chr05_ySR128_v2	377907	SNP	G	A	MSD-069	1	24	99.29577465
318	chr05_ySR128_v2	378131	SNP	G	C	MSD-069	1	24	100
319	chr05_ySR128_v2	427069	SNP	G	A	MSD-069	1	24	100
320	chr07_ySR128_v2	421589	SNP	C	T	MSD-069	1	24	99.5412844
321	chr10_ySR128_v2	317042	SNP	G	A	MSD-069	1	24	99.54954955
322	chr12_ySR128_v2	154760	SNP	G	A	MSD-069	1	24	99.55555556
323	chr13_ySR128_v2	538425	SNP	C	T	MSD-069	1	24	98.06949807
324	chr13_ySR128_v2	616911	SNP	C	T	MSD-069	1	24	100
325	chr14_ySR128_v2	428678	SNP	C	G	MSD-069	1	24	100
326	chr16_ySR128_v2	192588	SNP	G	A	MSD-069	1	24	99.58158996
327	chr16_ySR128_v2	644834	SNP	G	A	MSD-069	1	24	100
328	chr16_ySR128_v2	731663	SNP	C	T	MSD-069	1	24	100
329	chr16_ySR128_v2	731777	SNP	C	T	MSD-069	1	24	100
330	chr16_ySR128_v2	731783	SNP	C	T	MSD-069	1	24	99.51690821
331	chr02_ySR128_v2_ura3-29	742409	SNP	C	T	MSD-070	1	24	100
332	chr01_ySR128_v2	26026	SNP	C	A	MSD-071	1	24	96.55172414
333	chr02_ySR128_v2_ura3-29	362940	SNP	C	T	MSD-071	1	24	99.49238579
334	chr04_ySR128_v2	213776	SNP	C	T	MSD-071	1	24	98.16513761
335	chr04_ySR128_v2	938224	SNP	C	T	MSD-071	1	24	98.64864865
336	chr06_ySR128_v2	211705	SNP	C	G	MSD-071	1	24	98.8
337	chr07_ySR128_v2	245	SNP	T	C	MSD-071	1	24	100
338	chr07_ySR128_v2	251	SNP	C	T	MSD-071	1	24	100
339	chr07_ySR128_v2	523565	SNP	G	A	MSD-071	1	24	97.98387097
340	chr07_ySR128_v2	616384	SNP	C	T	MSD-071	1	24	100
341	chr10_ySR128_v2	297018	SNP	G	A	MSD-071	1	24	100
342	chr10_ySR128_v2	374362	SNP	G	A	MSD-071	1	24	99.26470588
343	chr10_ySR128_v2	458416	SNP	C	T	MSD-071	1	24	98.71794872
344	chr10_ySR128_v2	721024	SNP	G	A	MSD-071	1	24	95.1417004
345	chr11_ySR128_v2	317889	SNP	G	A	MSD-071	1	24	99.01639344
346	chr12_ySR128_v2	93096	SNP	G	A	MSD-071	1	24	99.1416309
347	chr14_ySR128_v2	373537	SNP	C	T	MSD-071	1	24	98.94366197
348	chr15_ySR128_v2	534430	SNP	C	T	MSD-071	1	24	99.29824561
349	chr16_ySR128_v2	163265	SNP	C	T	MSD-071	1	24	100
350	chr04_ySR128_v2	205204	SNP	G	A	MSD-072	1	24	100
351	chr05_ySR128_v2	329197	SNP	G	A	MSD-072	1	24	99.58158996
352	chr06_ySR128_v2	147965	SNP	G	C	MSD-072	1	24	99.06103286
353	chr11_ySR128_v2	315317	SNP	C	T	MSD-072	1	24	100
354	chr12_ySR128_v2	264281	SNP	C	T	MSD-072	1	24	98.67256637
355	chr12_ySR128_v2	660394	SNP	C	T	MSD-072	1	24	100
356	chr16_ySR128_v2	896955	SNP	C	T	MSD-072	1	24	99.13419913
