## Supplementary Tables and Datasets for "Hypomorphic mutation in the large subunit of replication protein A affects mutagenesis by human APOBEC cytidine deaminases in yeast": ZAK_214_RFA1-WT_LT_EV_MAF.txt

Row_ID	Chromosome	Start_position	Variant_Type	Reference_Allele	Tumor_Seq_Allele2	Tumor_Sample_Barcode	Sample_count	Total_number_of_samples	Variant_allele_frequency
1	chr03_ySR128_v2	590	SNP	C	T	MSD-145	1	13	100
2	chr03_ySR128_v2	593	SNP	C	T	MSD-145	1	13	100
3	chr04_ySR128_v2	1017191	SNP	C	A	MSD-146	1	13	99.375
4	chr12_ySR128_v2	130030	SNP	G	T	MSD-146	1	13	98.125
5	chr02_ySR128_v2_ura3-29	587600	SNP	A	T	MSD-147	1	13	99.31972789
6	chr02_ySR128_v2_ura3-29	643188	SNP	C	G	MSD-147	1	13	98.7012987
7	chr13_ySR128_v2	189964	SNP	C	T	MSD-147	1	13	90
8	chr01_ySR128_v2	201009	SNP	A	T	MSD-148	1	13	100
9	chr02_ySR128_v2_ura3-29	169570	SNP	C	T	MSD-148	1	13	100
10	chr16_ySR128_v2	718132	SNP	C	A	MSD-148	1	13	99.64285714
11	chr01_ySR128_v2	182812	SNP	G	A	MSD-149	1	13	100
12	chr03_ySR128_v2	827	SNP	G	A	MSD-149	1	13	97.6744186
13	chr01_ySR128_v2	216229	SNP	C	G	MSD-151	1	13	100
14	chr04_ySR128_v2	14702	SNP	A	T	MSD-151	1	13	96.66666667
15	chr07_ySR128_v2	567345	SNP	G	A	MSD-151	1	13	100
16	chr02_ySR128_v2_ura3-29	475880	SNP	G	C	MSD-152	1	13	99.51923077
17	chr03_ySR128_v2	1066	SNP	T	C	MSD-152	1	13	100
18	chr03_ySR128_v2	1068	SNP	C	T	MSD-152	1	13	100
19	chr03_ySR128_v2	1071	SNP	T	A	MSD-152	1	13	100
20	chr03_ySR128_v2	1073	SNP	C	T	MSD-152	1	13	100
21	chr14_ySR128_v2	6771	SNP	C	G	MSD-152	1	13	100
22	chr02_ySR128_v2_ura3-29	475400	SNP	C	A	MSD-153	1	13	100
23	chr01_ySR128_v2	26161	SNP	C	A	MSD-154	1	13	100
24	chr01_ySR128_v2	209995	SNP	A	G	MSD-154	1	13	100
25	chr02_ySR128_v2_ura3-29	475573	SNP	G	T	MSD-154	1	13	99.62962963
26	chr02_ySR128_v2_ura3-29	817735	SNP	A	G	MSD-154	1	13	100
27	chr02_ySR128_v2_ura3-29	817737	SNP	G	A	MSD-154	1	13	100
28	chr02_ySR128_v2_ura3-29	817744	SNP	A	T	MSD-154	1	13	100
29	chr10_ySR128_v2	561816	SNP	G	T	MSD-154	1	13	99.69325153
30	chr01_ySR128_v2	1518	SNP	T	C	MSD-155	1	13	100
31	chr01_ySR128_v2	168114	SNP	C	T	MSD-155	1	13	98.90410959
32	chr02_ySR128_v2_ura3-29	613243	SNP	C	T	MSD-155	1	13	99.00990099
33	chr03_ySR128_v2	46186	SNP	G	A	MSD-155	1	13	99.40298507
34	chr03_ySR128_v2	102853	SNP	G	A	MSD-155	1	13	99.13793103
35	chr04_ySR128_v2	803893	SNP	G	A	MSD-155	1	13	99.24433249
36	chr04_ySR128_v2	826447	SNP	C	T	MSD-155	1	13	99.05660377
37	chr04_ySR128_v2	848787	SNP	G	A	MSD-155	1	13	99.68553459
38	chr04_ySR128_v2	987160	SNP	G	A	MSD-155	1	13	97.2972973
39	chr04_ySR128_v2	1172985	SNP	C	T	MSD-155	1	13	99.70326409
40	chr04_ySR128_v2	1259693	SNP	G	A	MSD-155	1	13	98.85714286
41	chr05_ySR128_v2	168737	SNP	G	T	MSD-155	1	13	99.68847352
42	chr05_ySR128_v2	448603	SNP	C	T	MSD-155	1	13	99.4047619
43	chr07_ySR128_v2	26946	SNP	G	A	MSD-155	1	13	99.67845659
44	chr07_ySR128_v2	379570	SNP	G	A	MSD-155	1	13	98.71382637
45	chr07_ySR128_v2	740771	SNP	G	A	MSD-155	1	13	100
46	chr07_ySR128_v2	782162	SNP	G	A	MSD-155	1	13	99.6969697
47	chr07_ySR128_v2	818017	SNP	C	A	MSD-155	1	13	99.70326409
48	chr08_ySR128_v2	492232	SNP	G	T	MSD-155	1	13	99.45504087
49	chr09_ySR128_v2	432514	SNP	T	C	MSD-155	1	13	91.66666667
50	chr10_ySR128_v2	46480	SNP	A	G	MSD-155	1	13	99.68253968
51	chr10_ySR128_v2	454127	SNP	G	A	MSD-155	1	13	99.19137466
52	chr10_ySR128_v2	475136	SNP	T	C	MSD-155	1	13	97.46835443
53	chr10_ySR128_v2	567922	SNP	C	T	MSD-155	1	13	98.61495845
54	chr12_ySR128_v2	93858	SNP	C	T	MSD-155	1	13	99.19137466
55	chr12_ySR128_v2	201596	SNP	T	C	MSD-155	1	13	99.38271605
56	chr13_ySR128_v2	284762	SNP	T	A	MSD-155	1	13	99.43977591
57	chr14_ySR128_v2	222086	SNP	G	A	MSD-155	1	13	98.57954545
58	chr14_ySR128_v2	560691	SNP	A	C	MSD-155	1	13	99.13544669
59	chr14_ySR128_v2	681087	SNP	C	T	MSD-155	1	13	98.70550162
60	chr15_ySR128_v2	758040	SNP	G	A	MSD-155	1	13	98.75389408
61	chr16_ySR128_v2	97930	SNP	C	T	MSD-155	1	13	98.75776398
62	chr16_ySR128_v2	467686	SNP	G	A	MSD-155	1	13	99.15730337
63	chr16_ySR128_v2	656460	SNP	C	A	MSD-155	1	13	99.04761905
64	chr01_ySR128_v2	26148	SNP	T	A	MSD-156	1	13	100
65	chr02_ySR128_v2_ura3-29	475189	SNP	G	T	MSD-156	1	13	100
66	chr04_ySR128_v2	1206622	SNP	G	A	MSD-156	1	13	100
67	chr07_ySR128_v2	39749	SNP	G	A	MSD-156	1	13	98.90710383
68	chr10_ySR128_v2	203846	SNP	A	C	MSD-156	1	13	94.73684211
69	chr10_ySR128_v2	203848	SNP	A	G	MSD-156	1	13	92.30769231
70	chr02_ySR128_v2_ura3-29	475811	SNP	G	C	MSD-157	1	13	99.17355372
