## Supplementary Tables and Datasets for "Hypomorphic mutation in the large subunit of replication protein A affects mutagenesis by human APOBEC cytidine deaminases in yeast": ZAK_226_rfa1-33_rev3-D_LT_A3A_MAF.txt

Row_ID	Chromosome	Start_position	Variant_Type	Reference_Allele	Tumor_Seq_Allele2	Tumor_Sample_Barcode	Sample_count	Total_number_of_samples	Variant_allele_frequency
1	chr01_ySR128_v2	25917	SNP	G	C	MSD-245	1	24	100
2	chr02_ySR128_v2_ura3-29	1759	SNP	A	C	MSD-245	1	24	98.79518072
3	chr02_ySR128_v2_ura3-29	1763	SNP	T	C	MSD-245	1	24	97.22222222
4	chr02_ySR128_v2_ura3-29	1768	SNP	G	C	MSD-245	1	24	96.96969697
5	chr02_ySR128_v2_ura3-29	1780	SNP	A	G	MSD-245	1	24	93.93939394
6	chr02_ySR128_v2_ura3-29	2009	SNP	C	G	MSD-245	1	24	93.10344828
7	chr02_ySR128_v2_ura3-29	2011	SNP	G	A	MSD-245	1	24	90.625
8	chr02_ySR128_v2_ura3-29	2015	SNP	T	C	MSD-245	1	24	100
9	chr04_ySR128_v2	980457	SNP	G	A	MSD-246	1	24	100
10	chr09_ySR128_v2	280839	SNP	G	A	MSD-246	1	24	100
11	chr02_ySR128_v2_ura3-29	819252	SNP	G	A	MSD-247	1	24	94.23076923
12	chr09_ySR128_v2	390498	SNP	G	A	MSD-248	1	24	95.04950495
13	chr09_ySR128_v2	390543	SNP	G	A	MSD-248	1	24	92.30769231
14	chr09_ySR128_v2	390750	SNP	G	A	MSD-248	1	24	100
15	chr09_ySR128_v2	391596	SNP	G	A	MSD-248	1	24	90.16393443
16	chr09_ySR128_v2	389987	SNP	T	A	MSD-249	1	24	99.44444444
17	chr09_ySR128_v2	390094	SNP	A	T	MSD-249	1	24	99.43820225
18	chr09_ySR128_v2	390128	SNP	G	T	MSD-249	1	24	95
19	chr09_ySR128_v2	390296	SNP	G	A	MSD-249	1	24	91.84782609
20	chr09_ySR128_v2	391226	SNP	G	A	MSD-249	1	24	93.65079365
21	chr09_ySR128_v2	432509	SNP	G	A	MSD-249	1	24	100
22	chr03_ySR128_v2	946	SNP	C	A	MSD-250	1	24	100
23	chr03_ySR128_v2	1066	SNP	T	C	MSD-250	1	24	100
24	chr03_ySR128_v2	1068	SNP	C	T	MSD-250	1	24	100
25	chr03_ySR128_v2	1071	SNP	T	A	MSD-250	1	24	100
26	chr03_ySR128_v2	1073	SNP	C	T	MSD-250	1	24	100
27	chr03_ySR128_v2	1079	SNP	T	G	MSD-250	1	24	100
28	chr03_ySR128_v2	1082	SNP	T	G	MSD-250	1	24	100
29	chr03_ySR128_v2	1084	SNP	C	T	MSD-250	1	24	100
30	chr16_ySR128_v2	12852	SNP	G	A	MSD-250	1	24	99.41972921
31	chr05_ySR128_v2	558271	SNP	C	A	MSD-251	1	24	99.47916667
32	chr12_ySR128_v2	726398	SNP	A	T	MSD-252	1	24	99.37694704
33	chr02_ySR128_v2_ura3-29	473664	SNP	G	C	MSD-254	1	24	99.46236559
34	chr12_ySR128_v2	1003107	SNP	C	T	MSD-254	1	24	100
35	chr16_ySR128_v2	24930	SNP	T	A	MSD-254	1	24	98.79518072
36	chr01_ySR128_v2	26017	SNP	A	G	MSD-255	1	24	95
37	chr01_ySR128_v2	26152	SNP	A	G	MSD-255	1	24	100
38	chr01_ySR128_v2	26155	SNP	G	A	MSD-255	1	24	100
39	chr14_ySR128_v2	737467	SNP	G	A	MSD-255	1	24	100
40	chr16_ySR128_v2	925611	SNP	G	A	MSD-255	1	24	99.67948718
41	chr02_ySR128_v2_ura3-29	656748	SNP	C	T	MSD-256	1	24	98.88579387
42	chr13_ySR128_v2	160501	SNP	G	A	MSD-256	1	24	99.74489796
43	chr16_ySR128_v2	45117	SNP	C	T	MSD-256	1	24	100
44	chr09_ySR128_v2	47044	SNP	C	T	MSD-257	1	24	100
45	chr09_ySR128_v2	183972	SNP	C	T	MSD-257	1	24	100
46	chr02_ySR128_v2_ura3-29	729653	SNP	G	A	MSD-258	1	24	99.32885906
47	chr03_ySR128_v2	10929	SNP	T	A	MSD-258	1	24	96.96969697
48	chr09_ySR128_v2	25495	SNP	A	G	MSD-258	1	24	96.66666667
49	chr09_ySR128_v2	25499	SNP	A	C	MSD-258	1	24	97.87234043
50	chr09_ySR128_v2	25514	SNP	T	C	MSD-258	1	24	100
51	chr09_ySR128_v2	25675	SNP	T	C	MSD-258	1	24	100
52	chr09_ySR128_v2	25682	SNP	T	C	MSD-258	1	24	100
53	chr09_ySR128_v2	25690	SNP	A	G	MSD-258	1	24	100
54	chr09_ySR128_v2	25693	SNP	G	T	MSD-258	1	24	100
55	chr09_ySR128_v2	25710	SNP	C	T	MSD-258	1	24	100
56	chr09_ySR128_v2	25772	SNP	A	G	MSD-258	1	24	100
57	chr09_ySR128_v2	25774	SNP	G	T	MSD-258	1	24	100
58	chr09_ySR128_v2	25777	SNP	T	G	MSD-258	1	24	100
59	chr09_ySR128_v2	25783	SNP	G	A	MSD-258	1	24	100
60	chr09_ySR128_v2	25789	SNP	G	A	MSD-258	1	24	100
61	chr09_ySR128_v2	25804	SNP	G	T	MSD-258	1	24	98.01980198
62	chr09_ySR128_v2	25808	SNP	A	T	MSD-258	1	24	98.14814815
63	chr09_ySR128_v2	25823	SNP	G	T	MSD-258	1	24	99.36708861
64	chr09_ySR128_v2	25827	SNP	C	T	MSD-258	1	24	100
65	chr15_ySR128_v2	73	SNP	C	A	MSD-258	1	24	92.98245614
66	chr15_ySR128_v2	907387	SNP	C	G	MSD-258	1	24	100
67	chr07_ySR128_v2	811751	SNP	G	A	MSD-259	1	24	98.72611465
68	chr15_ySR128_v2	339720	SNP	C	T	MSD-260	1	24	99.72527473
69	chr15_ySR128_v2	385448	SNP	G	A	MSD-260	1	24	99.70588235
70	chr04_ySR128_v2	612784	SNP	G	A	MSD-262	1	24	100
71	chr07_ySR128_v2	251	SNP	C	T	MSD-262	1	24	100
72	chr08_ySR128_v2	207256	SNP	G	A	MSD-262	1	24	99.64539007
73	chr11_ySR128_v2	612971	SNP	T	G	MSD-263	1	24	100
74	chr05_ySR128_v2	258129	SNP	C	T	MSD-264	1	24	99.71264368
75	chr09_ySR128_v2	25468	SNP	T	G	MSD-265	1	24	90.42253521
76	chr09_ySR128_v2	25483	SNP	A	G	MSD-265	1	24	98.2300885
77	chr09_ySR128_v2	25651	SNP	A	G	MSD-265	1	24	97.03703704
78	chr09_ySR128_v2	390053	SNP	G	A	MSD-266	1	24	99.48979592
79	chr09_ySR128_v2	390184	SNP	A	G	MSD-266	1	24	95.85798817
80	chr09_ySR128_v2	390187	SNP	A	C	MSD-266	1	24	97.54601227
81	chr09_ySR128_v2	390194	SNP	G	A	MSD-266	1	24	98.69281046
82	chr09_ySR128_v2	390197	SNP	G	A	MSD-266	1	24	98.02631579
83	chr09_ySR128_v2	390208	SNP	T	A	MSD-266	1	24	95.4887218
84	chr12_ySR128_v2	346297	SNP	C	T	MSD-267	1	24	100
85	chr01_ySR128_v2	204503	SNP	T	G	MSD-268	1	24	100
86	chr07_ySR128_v2	106221	SNP	C	T	MSD-268	1	24	100
87	chr07_ySR128_v2	106249	SNP	C	T	MSD-268	1	24	100
88	chr07_ySR128_v2	106251	SNP	A	G	MSD-268	1	24	98.9010989
89	chr10_ySR128_v2	393145	SNP	G	T	MSD-268	1	24	100
90	chr12_ySR128_v2	5717	SNP	C	A	MSD-268	1	24	93.5483871
91	chr12_ySR128_v2	91797	SNP	C	T	MSD-268	1	24	100
92	chr16_ySR128_v2	853152	SNP	G	C	MSD-268	1	24	100
93	chr16_ySR128_v2	853154	SNP	T	C	MSD-268	1	24	100
