## Supplementary Tables and Datasets for "Hypomorphic mutation in the large subunit of replication protein A affects mutagenesis by human APOBEC cytidine deaminases in yeast": ZAK_226_rfa1-33_rev3-D_LT_EV_MAF.txt

Row ID	Chromosome	Start_position	Variant_Type	Reference_Allele	Tumor_Seq_Allele2	Tumor_Sample_Barcode	Sample_count	Total_number_of_samples	Variant_allele_frequency
	chr01_ySR128_v2	201009	SNP	A	T	sMSD-180	1	17	100
	chr04_ySR128_v2	1261373	SNP	G	T	sMSD-180	1	17	99.78094195
	chr10_ySR128_v2	543147	SNP	G	A	sMSD-180	1	17	92.30769231
	chr10_ySR128_v2	543149	SNP	A	G	sMSD-180	1	17	100
	chr02_ySR128_v2_ura3-29	817760	SNP	C	T	sMSD-181	1	17	94.44444444
	chr13_ySR128_v2	921691	SNP	A	C	sMSD-181	1	17	91.66666667
	chr04_ySR128_v2	1201711	SNP	G	T	sMSD-182	1	17	100
	chr01_ySR128_v2	216229	SNP	C	G	sMSD-186	1	17	100
	chr01_ySR128_v2	207421	SNP	T	C	sMSD-187	1	17	100
	chr01_ySR128_v2	207449	SNP	A	G	sMSD-187	1	17	100
	chr01_ySR128_v2	214193	SNP	C	T	sMSD-187	1	17	100
	chr01_ySR128_v2	214230	SNP	C	T	sMSD-187	1	17	100
	chr01_ySR128_v2	214253	SNP	T	C	sMSD-187	1	17	100
	chr01_ySR128_v2	214323	SNP	G	A	sMSD-187	1	17	100
	chr01_ySR128_v2	224483	SNP	T	G	sMSD-187	1	17	95
	chr01_ySR128_v2	224488	SNP	A	G	sMSD-187	1	17	100
	chr01_ySR128_v2	224491	SNP	A	G	sMSD-187	1	17	95.45454545
	chr10_ySR128_v2	203848	SNP	A	G	sMSD-187	1	17	92
	chr01_ySR128_v2	205268	SNP	A	G	sMSD-188	1	17	90.90909091
	chr07_ySR128_v2	556472	SNP	T	A	sMSD-188	1	17	100
	chr10_ySR128_v2	540944	SNP	T	A	sMSD-189	1	17	91.30434783
	chr10_ySR128_v2	540946	SNP	C	T	sMSD-189	1	17	100
	chr01_ySR128_v2	26013	SNP	T	A	sMSD-190	1	17	96.96969697
	chr01_ySR128_v2	26017	SNP	A	G	sMSD-190	1	17	90.90909091
	chr01_ySR128_v2	26020	SNP	G	A	sMSD-190	1	17	91.17647059
	chr01_ySR128_v2	26026	SNP	C	A	sMSD-190	1	17	100
	chr16_ySR128_v2	457112	SNP	G	A	sMSD-190	1	17	99.82110912
	chr09_ySR128_v2	390924	SNP	G	C	sMSD-191	1	17	100
	chr09_ySR128_v2	390971	SNP	A	G	sMSD-191	1	17	100
	chr09_ySR128_v2	391002	SNP	G	A	sMSD-191	1	17	100
	chr09_ySR128_v2	391033	SNP	C	A	sMSD-191	1	17	100
	chr09_ySR128_v2	391097	SNP	A	G	sMSD-191	1	17	100
	chr03_ySR128_v2	160772	SNP	C	G	sMSD-192	1	17	98.81093936
	chr01_ySR128_v2	214347	SNP	T	C	sMSD-193	1	17	100
	chr02_ySR128_v2_ura3-29	476409	SNP	C	T	sMSD-193	1	17	100
	chr02_ySR128_v2_ura3-29	476398	SNP	T	G	sMSD-194	1	17	99.71590909
	chr07_ySR128_v2	897355	SNP	C	A	sMSD-194	1	17	99.72826087
	chr02_ySR128_v2_ura3-29	475738	SNP	G	T	sMSD-196	1	17	99.74358974
	chr08_ySR128_v2	292181	SNP	T	G	sMSD-196	1	17	100
	chr08_ySR128_v2	292184	SNP	T	A	sMSD-196	1	17	100
	chr08_ySR128_v2	292202	SNP	G	C	sMSD-196	1	17	100
	chr08_ySR128_v2	292206	SNP	C	T	sMSD-196	1	17	100
	chr09_ySR128_v2	433921	SNP	A	G	sMSD-196	1	17	100
