## Supplementary Tables and Datasets for "Hypomorphic mutation in the large subunit of replication protein A affects mutagenesis by human APOBEC cytidine deaminases in yeast": ZAK_228_RFA1-WT_rev3-D_LT_A3A_MAF.txt

Row ID	Chromosome	Start_position	Variant_Type	Reference_Allele	Tumor_Seq_Allele2	Tumor_Sample_Barcode	Sample_count	Total_number_of_samples	Variant_allele_frequency
1	chr02_ySR128_v2_ura3-29	275707	SNP	C	T	MSD-269	1	24	100
2	chr02_ySR128_v2_ura3-29	299948	SNP	C	T	MSD-269	1	24	99.71098266
3	chr03_ySR128_v2	43987	SNP	G	A	MSD-269	1	24	99.70326409
4	chr04_ySR128_v2	767208	SNP	C	A	MSD-269	1	24	99.70588235
5	chr05_ySR128_v2	96092	SNP	C	T	MSD-269	1	24	99.71910112
6	chr07_ySR128_v2	1031319	SNP	G	A	MSD-269	1	24	99.69604863
7	chr08_ySR128_v2	323255	SNP	C	A	MSD-269	1	24	96.43916914
8	chr09_ySR128_v2	241789	SNP	G	A	MSD-269	1	24	100
9	chr09_ySR128_v2	255186	SNP	C	T	MSD-269	1	24	100
10	chr09_ySR128_v2	309676	SNP	G	A	MSD-269	1	24	99.4100295
11	chr10_ySR128_v2	371353	SNP	G	A	MSD-269	1	24	100
12	chr10_ySR128_v2	530118	SNP	G	A	MSD-269	1	24	99.73614776
13	chr13_ySR128_v2	831902	SNP	G	A	MSD-269	1	24	100
14	chr14_ySR128_v2	159552	SNP	C	T	MSD-269	1	24	100
15	chr15_ySR128_v2	394402	SNP	G	A	MSD-269	1	24	99.13544669
16	chr15_ySR128_v2	1004383	SNP	G	A	MSD-269	1	24	100
17	chr01_ySR128_v2	26148	SNP	T	A	MSD-270	1	24	95.23809524
18	chr02_ySR128_v2_ura3-29	440146	SNP	G	A	MSD-270	1	24	100
19	chr02_ySR128_v2_ura3-29	754989	SNP	G	A	MSD-270	1	24	99.68152866
20	chr03_ySR128_v2	170619	SNP	C	T	MSD-270	1	24	100
21	chr03_ySR128_v2	262214	SNP	G	A	MSD-270	1	24	100
22	chr07_ySR128_v2	80065	SNP	G	A	MSD-270	1	24	100
23	chr07_ySR128_v2	952234	SNP	G	A	MSD-270	1	24	99.61832061
24	chr07_ySR128_v2	986092	SNP	G	A	MSD-270	1	24	100
25	chr09_ySR128_v2	121478	SNP	C	T	MSD-270	1	24	99.669967
26	chr10_ySR128_v2	696326	SNP	C	T	MSD-270	1	24	100
27	chr11_ySR128_v2	437824	SNP	G	A	MSD-270	1	24	100
28	chr12_ySR128_v2	417927	SNP	G	A	MSD-270	1	24	100
29	chr12_ySR128_v2	535007	SNP	C	T	MSD-270	1	24	99.58847737
30	chr12_ySR128_v2	1048019	SNP	G	A	MSD-270	1	24	99.65517241
31	chr14_ySR128_v2	472081	SNP	C	T	MSD-270	1	24	100
32	chr14_ySR128_v2	694584	SNP	C	T	MSD-270	1	24	99.46236559
33	chr01_ySR128_v2	26013	SNP	T	A	MSD-271	1	24	100
34	chr01_ySR128_v2	26017	SNP	A	G	MSD-271	1	24	94.11764706
35	chr01_ySR128_v2	26020	SNP	G	A	MSD-271	1	24	100
36	chr04_ySR128_v2	36614	SNP	C	T	MSD-271	1	24	99.62406015
37	chr04_ySR128_v2	285912	SNP	G	A	MSD-271	1	24	100
38	chr04_ySR128_v2	819841	SNP	C	T	MSD-271	1	24	100
39	chr04_ySR128_v2	1070345	SNP	C	T	MSD-271	1	24	100
40	chr05_ySR128_v2	422052	SNP	G	A	MSD-271	1	24	99.67845659
41	chr07_ySR128_v2	160040	SNP	C	T	MSD-271	1	24	100
42	chr08_ySR128_v2	235363	SNP	G	A	MSD-271	1	24	100
43	chr09_ySR128_v2	78054	SNP	C	T	MSD-271	1	24	99.32432432
44	chr12_ySR128_v2	557571	SNP	G	A	MSD-271	1	24	100
45	chr15_ySR128_v2	15488	SNP	G	A	MSD-271	1	24	99.21259843
46	chr15_ySR128_v2	751476	SNP	G	A	MSD-271	1	24	100
47	chr16_ySR128_v2	207643	SNP	G	A	MSD-271	1	24	99.18367347
48	chr16_ySR128_v2	294202	SNP	C	T	MSD-271	1	24	100
49	chr16_ySR128_v2	451266	SNP	G	A	MSD-271	1	24	99.63898917
50	chr01_ySR128_v2	25990	SNP	G	A	MSD-272	1	24	90
51	chr02_ySR128_v2_ura3-29	274644	SNP	C	T	MSD-272	1	24	100
52	chr02_ySR128_v2_ura3-29	657697	SNP	C	T	MSD-272	1	24	99.58592133
53	chr03_ySR128_v2	195412	SNP	G	A	MSD-272	1	24	100
54	chr04_ySR128_v2	504822	SNP	G	A	MSD-272	1	24	100
55	chr04_ySR128_v2	1281040	SNP	C	T	MSD-272	1	24	99.54022989
56	chr05_ySR128_v2	193979	SNP	C	T	MSD-272	1	24	99.72826087
57	chr05_ySR128_v2	437009	SNP	C	T	MSD-272	1	24	99.49238579
58	chr07_ySR128_v2	336448	SNP	G	A	MSD-272	1	24	99.7752809
59	chr09_ySR128_v2	391233	SNP	C	T	MSD-272	1	24	100
60	chr10_ySR128_v2	460295	SNP	C	T	MSD-272	1	24	99.52267303
61	chr12_ySR128_v2	941008	SNP	C	T	MSD-272	1	24	100
62	chr12_ySR128_v2	1013906	SNP	C	T	MSD-272	1	24	99.78858351
63	chr12_ySR128_v2	1034160	SNP	C	T	MSD-272	1	24	100
64	chr14_ySR128_v2	40936	SNP	G	A	MSD-272	1	24	99.15789474
65	chr15_ySR128_v2	106686	SNP	G	A	MSD-272	1	24	99.71014493
66	chr15_ySR128_v2	280517	SNP	C	T	MSD-272	1	24	99.73890339
67	chr15_ySR128_v2	345173	SNP	C	T	MSD-272	1	24	99.75062344
68	chr15_ySR128_v2	577911	SNP	C	T	MSD-272	1	24	99.73684211
69	chr16_ySR128_v2	782954	SNP	C	T	MSD-272	1	24	100
70	chr02_ySR128_v2_ura3-29	441360	SNP	G	A	MSD-273	1	24	99.58847737
71	chr03_ySR128_v2	35915	SNP	G	A	MSD-273	1	24	100
72	chr04_ySR128_v2	1221893	SNP	C	T	MSD-273	1	24	99.6124031
73	chr05_ySR128_v2	171248	SNP	C	T	MSD-273	1	24	100
74	chr07_ySR128_v2	718849	SNP	C	T	MSD-273	1	24	100
75	chr08_ySR128_v2	491762	SNP	C	A	MSD-273	1	24	99.64285714
76	chr09_ySR128_v2	158579	SNP	G	A	MSD-273	1	24	99.09090909
77	chr10_ySR128_v2	260663	SNP	C	T	MSD-273	1	24	100
78	chr10_ySR128_v2	469890	SNP	C	T	MSD-273	1	24	100
79	chr13_ySR128_v2	531556	SNP	G	A	MSD-273	1	24	99.34640523
80	chr13_ySR128_v2	553654	SNP	G	A	MSD-273	1	24	97.59036145
81	chr13_ySR128_v2	849428	SNP	C	T	MSD-273	1	24	100
82	chr14_ySR128_v2	425066	SNP	C	T	MSD-273	1	24	100
83	chr15_ySR128_v2	466344	SNP	C	T	MSD-273	1	24	100
84	chr16_ySR128_v2	227097	SNP	G	A	MSD-273	1	24	99.60629921
85	chr02_ySR128_v2_ura3-29	603951	SNP	G	A	MSD-274	1	24	100
86	chr02_ySR128_v2_ura3-29	694079	SNP	C	T	MSD-274	1	24	99.73190349
87	chr02_ySR128_v2_ura3-29	804088	SNP	C	T	MSD-274	1	24	99.71751412
88	chr03_ySR128_v2	23465	SNP	G	A	MSD-274	1	24	99.10714286
89	chr03_ySR128_v2	136150	SNP	C	T	MSD-274	1	24	99.7260274
90	chr05_ySR128_v2	185859	SNP	G	A	MSD-274	1	24	99.71346705
91	chr05_ySR128_v2	261254	SNP	C	T	MSD-274	1	24	100
92	chr06_ySR128_v2	22785	SNP	C	T	MSD-274	1	24	100
93	chr07_ySR128_v2	1761	SNP	G	A	MSD-274	1	24	100
94	chr07_ySR128_v2	3133	SNP	A	G	MSD-274	1	24	100
95	chr07_ySR128_v2	3135	SNP	T	C	MSD-274	1	24	98.11320755
96	chr07_ySR128_v2	384770	SNP	G	A	MSD-274	1	24	100
97	chr07_ySR128_v2	1034361	SNP	C	T	MSD-274	1	24	99.5049505
98	chr08_ySR128_v2	273609	SNP	G	A	MSD-274	1	24	100
99	chr11_ySR128_v2	155932	SNP	C	T	MSD-274	1	24	99.45652174
100	chr11_ySR128_v2	250392	SNP	C	T	MSD-274	1	24	100
101	chr12_ySR128_v2	61288	SNP	G	A	MSD-274	1	24	99.6742671
102	chr12_ySR128_v2	295522	SNP	C	T	MSD-274	1	24	99.6941896
103	chr12_ySR128_v2	830369	SNP	C	T	MSD-274	1	24	99.71014493
104	chr12_ySR128_v2	898892	SNP	C	T	MSD-274	1	24	98.39572193
105	chr13_ySR128_v2	82882	SNP	C	T	MSD-274	1	24	100
106	chr13_ySR128_v2	310342	SNP	C	T	MSD-274	1	24	99.70845481
107	chr15_ySR128_v2	761690	SNP	C	T	MSD-274	1	24	99.75429975
108	chr16_ySR128_v2	551419	SNP	G	A	MSD-274	1	24	100
109	chr01_ySR128_v2	21484	SNP	G	A	MSD-275	1	24	98.17444219
110	chr01_ySR128_v2	152506	SNP	C	T	MSD-275	1	24	100
111	chr02_ySR128_v2_ura3-29	175452	SNP	G	A	MSD-275	1	24	99.78401728
112	chr02_ySR128_v2_ura3-29	478883	SNP	C	T	MSD-275	1	24	99.42307692
113	chr02_ySR128_v2_ura3-29	669892	SNP	C	T	MSD-275	1	24	99.79716024
114	chr02_ySR128_v2_ura3-29	724833	SNP	G	A	MSD-275	1	24	100
115	chr02_ySR128_v2_ura3-29	817760	SNP	C	T	MSD-275	1	24	93.75
116	chr04_ySR128_v2	18321	SNP	T	G	MSD-275	1	24	90
117	chr04_ySR128_v2	698747	SNP	C	T	MSD-275	1	24	99.8015873
118	chr04_ySR128_v2	1334926	SNP	C	T	MSD-275	1	24	99.33333333
119	chr05_ySR128_v2	393794	SNP	G	A	MSD-275	1	24	99.78947368
120	chr06_ySR128_v2	107378	SNP	C	T	MSD-275	1	24	99.14893617
121	chr07_ySR128_v2	150920	SNP	C	T	MSD-275	1	24	97.98206278
122	chr09_ySR128_v2	351988	SNP	C	T	MSD-275	1	24	98.8317757
123	chr10_ySR128_v2	665942	SNP	G	A	MSD-275	1	24	100
124	chr11_ySR128_v2	90834	SNP	G	A	MSD-275	1	24	99.79466119
125	chr12_ySR128_v2	384016	SNP	C	T	MSD-275	1	24	100
126	chr12_ySR128_v2	523991	SNP	G	A	MSD-275	1	24	100
127	chr13_ySR128_v2	109087	SNP	C	T	MSD-275	1	24	99.58419958
128	chr14_ySR128_v2	6652	SNP	C	A	MSD-275	1	24	95.26066351
129	chr14_ySR128_v2	521510	SNP	G	A	MSD-275	1	24	98.64498645
130	chr16_ySR128_v2	62751	SNP	G	A	MSD-275	1	24	99.51456311
131	chr16_ySR128_v2	67237	SNP	G	A	MSD-275	1	24	99.77827051
132	chr16_ySR128_v2	180747	SNP	C	T	MSD-275	1	24	99.79338843
133	chr16_ySR128_v2	748379	SNP	G	A	MSD-275	1	24	99.75609756
134	chr01_ySR128_v2	85186	SNP	C	T	MSD-276	1	24	100
135	chr01_ySR128_v2	129989	SNP	G	A	MSD-276	1	24	100
136	chr01_ySR128_v2	207421	SNP	T	C	MSD-276	1	24	100
137	chr01_ySR128_v2	207449	SNP	A	G	MSD-276	1	24	100
138	chr02_ySR128_v2_ura3-29	426769	SNP	C	T	MSD-276	1	24	100
139	chr02_ySR128_v2_ura3-29	436682	SNP	C	T	MSD-276	1	24	100
140	chr02_ySR128_v2_ura3-29	481957	SNP	G	A	MSD-276	1	24	100
141	chr02_ySR128_v2_ura3-29	605039	SNP	G	A	MSD-276	1	24	99.56896552
142	chr03_ySR128_v2	8869	SNP	G	A	MSD-276	1	24	99.57983193
143	chr03_ySR128_v2	52663	SNP	C	T	MSD-276	1	24	99.28315412
144	chr03_ySR128_v2	158783	SNP	G	A	MSD-276	1	24	99.58333333
145	chr03_ySR128_v2	163104	SNP	G	A	MSD-276	1	24	99.30555556
146	chr04_ySR128_v2	911611	SNP	C	T	MSD-276	1	24	100
147	chr04_ySR128_v2	1190818	SNP	C	T	MSD-276	1	24	99.59349593
148	chr04_ySR128_v2	1321081	SNP	C	T	MSD-276	1	24	100
149	chr05_ySR128_v2	130921	SNP	G	A	MSD-276	1	24	100
150	chr05_ySR128_v2	513981	SNP	C	T	MSD-276	1	24	99.31034483
151	chr07_ySR128_v2	931575	SNP	C	T	MSD-276	1	24	100
152	chr08_ySR128_v2	152440	SNP	C	T	MSD-276	1	24	99.55555556
153	chr09_ySR128_v2	247816	SNP	C	T	MSD-276	1	24	100
154	chr09_ySR128_v2	307336	SNP	G	A	MSD-276	1	24	100
155	chr10_ySR128_v2	57526	SNP	C	T	MSD-276	1	24	100
156	chr10_ySR128_v2	57528	SNP	C	T	MSD-276	1	24	100
157	chr10_ySR128_v2	509057	SNP	G	A	MSD-276	1	24	99.56140351
158	chr11_ySR128_v2	536000	SNP	C	T	MSD-276	1	24	100
159	chr11_ySR128_v2	664034	SNP	G	A	MSD-276	1	24	94.38202247
160	chr12_ySR128_v2	5730	SNP	T	C	MSD-276	1	24	90.625
161	chr12_ySR128_v2	187850	SNP	C	T	MSD-276	1	24	100
162	chr12_ySR128_v2	764582	SNP	C	T	MSD-276	1	24	99.14893617
163	chr12_ySR128_v2	921666	SNP	G	A	MSD-276	1	24	98.88475836
164	chr13_ySR128_v2	228160	SNP	C	T	MSD-276	1	24	100
165	chr13_ySR128_v2	242257	SNP	G	A	MSD-276	1	24	99.52830189
166	chr14_ySR128_v2	74194	SNP	G	A	MSD-276	1	24	100
167	chr14_ySR128_v2	86906	SNP	G	A	MSD-276	1	24	99.29577465
168	chr14_ySR128_v2	308845	SNP	G	A	MSD-276	1	24	100
169	chr14_ySR128_v2	580676	SNP	C	T	MSD-276	1	24	100
170	chr15_ySR128_v2	113806	SNP	C	T	MSD-276	1	24	99.53703704
171	chr15_ySR128_v2	258476	SNP	G	A	MSD-276	1	24	99.57446809
172	chr15_ySR128_v2	504464	SNP	C	T	MSD-276	1	24	99.56709957
173	chr15_ySR128_v2	856970	SNP	C	T	MSD-276	1	24	99.51923077
174	chr16_ySR128_v2	229949	SNP	C	T	MSD-276	1	24	100
175	chr16_ySR128_v2	554621	SNP	C	T	MSD-276	1	24	100
176	chr16_ySR128_v2	822221	SNP	C	T	MSD-276	1	24	95.16129032
177	chr01_ySR128_v2	214323	SNP	G	A	MSD-277	1	24	100
178	chr01_ySR128_v2	214365	SNP	A	G	MSD-277	1	24	100
179	chr02_ySR128_v2_ura3-29	637102	SNP	G	A	MSD-277	1	24	99.3902439
180	chr03_ySR128_v2	79288	SNP	G	A	MSD-277	1	24	99.72451791
181	chr07_ySR128_v2	106221	SNP	C	T	MSD-277	1	24	100
182	chr07_ySR128_v2	106249	SNP	C	T	MSD-277	1	24	100
183	chr07_ySR128_v2	106251	SNP	A	G	MSD-277	1	24	98.05825243
184	chr07_ySR128_v2	106261	SNP	G	T	MSD-277	1	24	100
185	chr07_ySR128_v2	550226	SNP	G	A	MSD-277	1	24	99.43342776
186	chr07_ySR128_v2	581826	SNP	C	T	MSD-277	1	24	99.68051118
187	chr07_ySR128_v2	951225	SNP	G	A	MSD-277	1	24	99.66666667
188	chr08_ySR128_v2	225372	SNP	G	A	MSD-277	1	24	99.6969697
189	chr08_ySR128_v2	352019	SNP	G	A	MSD-277	1	24	99.38271605
190	chr10_ySR128_v2	425299	SNP	C	T	MSD-277	1	24	99.6742671
191	chr12_ySR128_v2	630695	SNP	C	T	MSD-277	1	24	99.32659933
192	chr12_ySR128_v2	817897	SNP	C	T	MSD-277	1	24	99.42196532
193	chr13_ySR128_v2	97961	SNP	C	T	MSD-277	1	24	99.72375691
194	chr13_ySR128_v2	630552	SNP	C	T	MSD-277	1	24	99.39209726
195	chr13_ySR128_v2	690910	SNP	C	T	MSD-277	1	24	99.6124031
196	chr15_ySR128_v2	1031211	SNP	G	A	MSD-277	1	24	98.83040936
197	chr16_ySR128_v2	533796	SNP	C	T	MSD-277	1	24	99.11242604
198	chr16_ySR128_v2	696719	SNP	C	T	MSD-277	1	24	99.68652038
199	chr16_ySR128_v2	853038	SNP	G	A	MSD-277	1	24	90
200	chr16_ySR128_v2	853079	SNP	T	C	MSD-277	1	24	92.85714286
201	chr02_ySR128_v2_ura3-29	44283	SNP	C	T	MSD-278	1	24	100
202	chr03_ySR128_v2	246393	SNP	C	T	MSD-278	1	24	100
203	chr04_ySR128_v2	247674	SNP	C	T	MSD-278	1	24	99.3993994
204	chr05_ySR128_v2	69133	SNP	G	A	MSD-278	1	24	100
205	chr05_ySR128_v2	249684	SNP	G	A	MSD-278	1	24	100
206	chr07_ySR128_v2	942539	SNP	C	T	MSD-278	1	24	100
207	chr09_ySR128_v2	99921	SNP	G	A	MSD-278	1	24	98.85057471
208	chr09_ySR128_v2	294748	SNP	G	A	MSD-278	1	24	99.67105263
209	chr10_ySR128_v2	418842	SNP	C	T	MSD-278	1	24	100
210	chr11_ySR128_v2	35123	SNP	G	A	MSD-278	1	24	99.33110368
211	chr11_ySR128_v2	117361	SNP	C	T	MSD-278	1	24	100
212	chr12_ySR128_v2	34841	SNP	G	A	MSD-278	1	24	100
213	chr13_ySR128_v2	418298	SNP	G	A	MSD-278	1	24	100
214	chr14_ySR128_v2	593981	SNP	G	A	MSD-278	1	24	99.62825279
215	chr15_ySR128_v2	462869	SNP	G	A	MSD-278	1	24	99.68847352
216	chr15_ySR128_v2	936847	SNP	C	T	MSD-278	1	24	100
217	chr16_ySR128_v2	360081	SNP	G	A	MSD-278	1	24	99.6969697
218	chr16_ySR128_v2	436559	SNP	G	A	MSD-278	1	24	99.65034965
219	chr01_ySR128_v2	47797	SNP	C	T	MSD-279	1	24	100
220	chr02_ySR128_v2_ura3-29	453005	SNP	C	T	MSD-279	1	24	100
221	chr03_ySR128_v2	212974	SNP	G	A	MSD-279	1	24	99.39209726
222	chr04_ySR128_v2	675447	SNP	G	A	MSD-279	1	24	99.33554817
223	chr04_ySR128_v2	873155	SNP	G	A	MSD-279	1	24	100
224	chr04_ySR128_v2	1141824	SNP	G	A	MSD-279	1	24	100
225	chr05_ySR128_v2	600	SNP	G	A	MSD-279	1	24	100
226	chr06_ySR128_v2	69488	SNP	C	T	MSD-279	1	24	99.69512195
227	chr07_ySR128_v2	425193	SNP	G	A	MSD-279	1	24	100
228	chr10_ySR128_v2	641716	SNP	C	T	MSD-279	1	24	100
229	chr11_ySR128_v2	289716	SNP	G	A	MSD-279	1	24	99.67948718
230	chr13_ySR128_v2	50079	SNP	C	T	MSD-279	1	24	100
231	chr13_ySR128_v2	438355	SNP	C	T	MSD-279	1	24	99.64788732
232	chr14_ySR128_v2	769020	SNP	C	T	MSD-279	1	24	99.02912621
233	chr15_ySR128_v2	862561	SNP	G	A	MSD-279	1	24	99.69040248
234	chr16_ySR128_v2	240084	SNP	C	T	MSD-279	1	24	100
235	chr02_ySR128_v2_ura3-29	429983	SNP	C	T	MSD-280	1	24	99.71181556
236	chr04_ySR128_v2	61635	SNP	C	T	MSD-280	1	24	99.21259843
237	chr04_ySR128_v2	174775	SNP	C	T	MSD-280	1	24	99.59349593
238	chr04_ySR128_v2	625212	SNP	C	T	MSD-280	1	24	99.67213115
239	chr04_ySR128_v2	1062571	SNP	C	T	MSD-280	1	24	99.34210526
240	chr04_ySR128_v2	1238903	SNP	G	A	MSD-280	1	24	99.6350365
241	chr08_ySR128_v2	63202	SNP	G	A	MSD-280	1	24	100
242	chr08_ySR128_v2	221770	SNP	G	A	MSD-280	1	24	100
243	chr11_ySR128_v2	414432	SNP	G	A	MSD-280	1	24	99.65517241
244	chr11_ySR128_v2	414720	SNP	G	A	MSD-280	1	24	100
245	chr12_ySR128_v2	262204	SNP	G	A	MSD-280	1	24	99.68944099
246	chr12_ySR128_v2	569215	SNP	G	A	MSD-280	1	24	99.3883792
247	chr16_ySR128_v2	907980	SNP	C	T	MSD-280	1	24	100
248	chr01_ySR128_v2	45600	SNP	C	T	MSD-281	1	24	99.45945946
249	chr02_ySR128_v2_ura3-29	522826	SNP	G	A	MSD-281	1	24	99.39393939
250	chr02_ySR128_v2_ura3-29	594172	SNP	G	A	MSD-281	1	24	99.36708861
251	chr03_ySR128_v2	278481	SNP	C	T	MSD-281	1	24	100
252	chr04_ySR128_v2	227685	SNP	G	A	MSD-281	1	24	98.93617021
253	chr09_ySR128_v2	242003	SNP	G	A	MSD-281	1	24	100
254	chr10_ySR128_v2	57741	SNP	G	A	MSD-281	1	24	99.33774834
255	chr10_ySR128_v2	291368	SNP	G	A	MSD-281	1	24	100
256	chr12_ySR128_v2	663187	SNP	G	A	MSD-281	1	24	100
257	chr12_ySR128_v2	921248	SNP	C	T	MSD-281	1	24	98.06451613
258	chr12_ySR128_v2	1014164	SNP	G	A	MSD-281	1	24	100
259	chr13_ySR128_v2	31938	SNP	C	T	MSD-281	1	24	100
260	chr13_ySR128_v2	120379	SNP	C	T	MSD-281	1	24	100
261	chr13_ySR128_v2	136537	SNP	G	A	MSD-281	1	24	100
262	chr13_ySR128_v2	461324	SNP	C	T	MSD-281	1	24	100
263	chr16_ySR128_v2	428998	SNP	C	T	MSD-281	1	24	99.46524064
264	chr16_ySR128_v2	502993	SNP	G	A	MSD-281	1	24	100
265	chr16_ySR128_v2	626129	SNP	G	A	MSD-281	1	24	100
266	chr03_ySR128_v2	45828	SNP	C	T	MSD-282	1	24	100
267	chr04_ySR128_v2	108209	SNP	G	A	MSD-282	1	24	100
268	chr05_ySR128_v2	249053	SNP	C	T	MSD-282	1	24	100
269	chr05_ySR128_v2	280965	SNP	G	A	MSD-282	1	24	96.13095238
270	chr05_ySR128_v2	297998	SNP	C	T	MSD-282	1	24	100
271	chr05_ySR128_v2	540761	SNP	G	A	MSD-282	1	24	100
272	chr12_ySR128_v2	939497	SNP	G	A	MSD-282	1	24	100
273	chr12_ySR128_v2	994416	SNP	G	A	MSD-282	1	24	99.66555184
274	chr13_ySR128_v2	253245	SNP	G	A	MSD-282	1	24	100
275	chr13_ySR128_v2	598279	SNP	G	A	MSD-282	1	24	100
276	chr14_ySR128_v2	150485	SNP	G	A	MSD-282	1	24	100
277	chr15_ySR128_v2	355941	SNP	C	T	MSD-282	1	24	100
278	chr03_ySR128_v2	291996	SNP	G	A	MSD-283	1	24	99.29328622
279	chr04_ySR128_v2	730879	SNP	G	A	MSD-283	1	24	100
280	chr04_ySR128_v2	784135	SNP	C	T	MSD-283	1	24	100
281	chr04_ySR128_v2	1361297	SNP	C	T	MSD-283	1	24	99.68454259
282	chr04_ySR128_v2	1415011	SNP	C	T	MSD-283	1	24	99.3442623
283	chr04_ySR128_v2	1429592	SNP	C	T	MSD-283	1	24	99.6969697
284	chr05_ySR128_v2	149108	SNP	C	T	MSD-283	1	24	99.71509972
285	chr05_ySR128_v2	312840	SNP	C	T	MSD-283	1	24	99.69040248
286	chr07_ySR128_v2	34255	SNP	G	A	MSD-283	1	24	100
287	chr07_ySR128_v2	570584	SNP	C	T	MSD-283	1	24	99.64788732
288	chr07_ySR128_v2	635124	SNP	G	A	MSD-283	1	24	99.70326409
289	chr07_ySR128_v2	713441	SNP	C	T	MSD-283	1	24	99.69512195
290	chr08_ySR128_v2	108778	SNP	G	A	MSD-283	1	24	99.06832298
291	chr08_ySR128_v2	249651	SNP	G	A	MSD-283	1	24	100
292	chr08_ySR128_v2	294391	SNP	G	A	MSD-283	1	24	99.66887417
293	chr10_ySR128_v2	542890	SNP	G	A	MSD-283	1	24	99.66216216
294	chr10_ySR128_v2	587414	SNP	G	A	MSD-283	1	24	99.6835443
295	chr12_ySR128_v2	562443	SNP	G	A	MSD-283	1	24	100
296	chr12_ySR128_v2	751864	SNP	C	T	MSD-283	1	24	100
297	chr12_ySR128_v2	894261	SNP	C	T	MSD-283	1	24	100
298	chr13_ySR128_v2	313373	SNP	C	T	MSD-283	1	24	100
299	chr13_ySR128_v2	384279	SNP	C	T	MSD-283	1	24	100
300	chr13_ySR128_v2	596765	SNP	G	A	MSD-283	1	24	100
301	chr13_ySR128_v2	750069	SNP	C	T	MSD-283	1	24	99.18699187
302	chr14_ySR128_v2	350193	SNP	G	A	MSD-283	1	24	98.91891892
303	chr15_ySR128_v2	209997	SNP	G	A	MSD-283	1	24	100
304	chr15_ySR128_v2	326769	SNP	C	T	MSD-283	1	24	99.66329966
305	chr16_ySR128_v2	137498	SNP	C	T	MSD-283	1	24	100
306	chr02_ySR128_v2_ura3-29	56656	SNP	C	T	MSD-284	1	24	100
307	chr02_ySR128_v2_ura3-29	227016	SNP	G	A	MSD-284	1	24	99.78308026
308	chr02_ySR128_v2_ura3-29	368206	SNP	G	A	MSD-284	1	24	99.77011494
309	chr02_ySR128_v2_ura3-29	722653	SNP	C	T	MSD-284	1	24	100
310	chr02_ySR128_v2_ura3-29	804448	SNP	G	A	MSD-284	1	24	99.75247525
311	chr04_ySR128_v2	1524790	SNP	G	A	MSD-284	1	24	100
312	chr05_ySR128_v2	431853	SNP	G	A	MSD-284	1	24	100
313	chr07_ySR128_v2	199216	SNP	G	A	MSD-284	1	24	100
314	chr07_ySR128_v2	346417	SNP	G	A	MSD-284	1	24	99.75609756
315	chr07_ySR128_v2	911374	SNP	C	T	MSD-284	1	24	95.73033708
316	chr08_ySR128_v2	53685	SNP	G	A	MSD-284	1	24	100
317	chr09_ySR128_v2	331819	SNP	G	A	MSD-284	1	24	100
318	chr09_ySR128_v2	434374	SNP	A	G	MSD-284	1	24	100
319	chr09_ySR128_v2	434380	SNP	T	C	MSD-284	1	24	100
320	chr09_ySR128_v2	434402	SNP	A	T	MSD-284	1	24	100
321	chr09_ySR128_v2	434417	SNP	A	G	MSD-284	1	24	100
322	chr09_ySR128_v2	434483	SNP	A	G	MSD-284	1	24	100
323	chr09_ySR128_v2	434490	SNP	T	C	MSD-284	1	24	100
324	chr12_ySR128_v2	579520	SNP	G	A	MSD-284	1	24	100
325	chr12_ySR128_v2	702309	SNP	G	A	MSD-284	1	24	99.01477833
326	chr13_ySR128_v2	213292	SNP	C	T	MSD-284	1	24	100
327	chr13_ySR128_v2	810348	SNP	G	A	MSD-284	1	24	99.57081545
328	chr15_ySR128_v2	931842	SNP	G	A	MSD-284	1	24	100
329	chr16_ySR128_v2	794857	SNP	C	T	MSD-284	1	24	100
330	chr13_ySR128_v2	923076	SNP	C	A	MSD-285	1	24	90.90909091
331	chr01_ySR128_v2	204429	SNP	A	C	MSD-286	1	24	100
332	chr02_ySR128_v2_ura3-29	74186	SNP	C	T	MSD-286	1	24	99.74937343
333	chr02_ySR128_v2_ura3-29	430353	SNP	C	T	MSD-286	1	24	100
334	chr03_ySR128_v2	74159	SNP	G	A	MSD-286	1	24	100
335	chr04_ySR128_v2	42366	SNP	G	A	MSD-286	1	24	100
336	chr04_ySR128_v2	995069	SNP	C	T	MSD-286	1	24	100
337	chr06_ySR128_v2	105843	SNP	C	T	MSD-286	1	24	99.0521327
338	chr07_ySR128_v2	305599	SNP	C	T	MSD-286	1	24	100
339	chr08_ySR128_v2	277371	SNP	G	A	MSD-286	1	24	99.74874372
340	chr10_ySR128_v2	458778	SNP	C	T	MSD-286	1	24	99.71830986
341	chr11_ySR128_v2	84995	SNP	C	T	MSD-286	1	24	99.46808511
342	chr12_ySR128_v2	541022	SNP	C	T	MSD-286	1	24	99.74093264
343	chr12_ySR128_v2	603160	SNP	G	A	MSD-286	1	24	100
344	chr13_ySR128_v2	449673	SNP	G	A	MSD-286	1	24	100
345	chr14_ySR128_v2	107223	SNP	C	T	MSD-286	1	24	99.7260274
346	chr14_ySR128_v2	415341	SNP	C	T	MSD-286	1	24	100
347	chr14_ySR128_v2	609457	SNP	C	T	MSD-286	1	24	99.72899729
348	chr16_ySR128_v2	502876	SNP	G	A	MSD-286	1	24	100
349	chr16_ySR128_v2	701325	SNP	G	A	MSD-286	1	24	99.71910112
350	chr02_ySR128_v2_ura3-29	365174	SNP	G	A	MSD-287	1	24	99.63235294
351	chr04_ySR128_v2	35562	SNP	G	A	MSD-287	1	24	99.62121212
352	chr04_ySR128_v2	503276	SNP	G	A	MSD-287	1	24	99.42028986
353	chr04_ySR128_v2	1417068	SNP	G	A	MSD-287	1	24	99.35691318
354	chr06_ySR128_v2	229949	SNP	C	T	MSD-287	1	24	99.36708861
355	chr06_ySR128_v2	261514	SNP	G	A	MSD-287	1	24	99.64788732
356	chr07_ySR128_v2	526196	SNP	G	A	MSD-287	1	24	99.68944099
357	chr07_ySR128_v2	978920	SNP	C	T	MSD-287	1	24	99.55156951
358	chr08_ySR128_v2	50851	SNP	G	A	MSD-287	1	24	99.68253968
359	chr08_ySR128_v2	423217	SNP	G	A	MSD-287	1	24	100
360	chr09_ySR128_v2	60359	SNP	G	A	MSD-287	1	24	100
361	chr11_ySR128_v2	521978	SNP	C	T	MSD-287	1	24	100
362	chr12_ySR128_v2	225423	SNP	G	A	MSD-287	1	24	99.25650558
363	chr12_ySR128_v2	387436	SNP	C	T	MSD-287	1	24	100
364	chr12_ySR128_v2	508449	SNP	C	T	MSD-287	1	24	99.62962963
365	chr13_ySR128_v2	64029	SNP	C	T	MSD-287	1	24	100
366	chr13_ySR128_v2	155003	SNP	C	T	MSD-287	1	24	100
367	chr13_ySR128_v2	215765	SNP	C	T	MSD-287	1	24	99.33110368
368	chr13_ySR128_v2	723247	SNP	C	T	MSD-287	1	24	98.31649832
369	chr13_ySR128_v2	841705	SNP	C	T	MSD-287	1	24	99.66216216
370	chr13_ySR128_v2	847444	SNP	G	A	MSD-287	1	24	100
371	chr15_ySR128_v2	26917	SNP	G	A	MSD-287	1	24	99.58158996
372	chr15_ySR128_v2	522842	SNP	G	A	MSD-287	1	24	99.7005988
373	chr15_ySR128_v2	647836	SNP	C	T	MSD-287	1	24	99.6835443
374	chr15_ySR128_v2	934492	SNP	G	A	MSD-287	1	24	99.68553459
375	chr16_ySR128_v2	662736	SNP	G	A	MSD-287	1	24	100
376	chr04_ySR128_v2	365158	SNP	G	A	MSD-288	1	24	100
377	chr04_ySR128_v2	686505	SNP	G	A	MSD-288	1	24	99.06976744
378	chr04_ySR128_v2	892436	SNP	G	A	MSD-288	1	24	100
379	chr05_ySR128_v2	300944	SNP	G	A	MSD-288	1	24	100
380	chr07_ySR128_v2	95097	SNP	C	T	MSD-288	1	24	100
381	chr07_ySR128_v2	920330	SNP	C	T	MSD-288	1	24	100
382	chr09_ySR128_v2	385780	SNP	C	T	MSD-288	1	24	99.55752212
383	chr10_ySR128_v2	540946	SNP	C	T	MSD-288	1	24	100
384	chr10_ySR128_v2	673803	SNP	G	A	MSD-288	1	24	100
385	chr11_ySR128_v2	382722	SNP	G	A	MSD-288	1	24	100
386	chr11_ySR128_v2	545663	SNP	G	A	MSD-288	1	24	99.54545455
387	chr13_ySR128_v2	114283	SNP	C	T	MSD-288	1	24	100
388	chr13_ySR128_v2	875846	SNP	G	A	MSD-288	1	24	100
389	chr15_ySR128_v2	283171	SNP	C	T	MSD-288	1	24	99.60474308
390	chr15_ySR128_v2	764003	SNP	G	A	MSD-288	1	24	100
391	chr01_ySR128_v2	20581	SNP	C	T	MSD-289	1	24	100
392	chr05_ySR128_v2	525022	SNP	C	T	MSD-289	1	24	99.47916667
393	chr06_ySR128_v2	251283	SNP	C	T	MSD-289	1	24	98.83449883
394	chr07_ySR128_v2	833501	SNP	C	T	MSD-289	1	24	99.7260274
395	chr09_ySR128_v2	324897	SNP	C	T	MSD-289	1	24	99.58847737
396	chr09_ySR128_v2	331919	SNP	G	A	MSD-289	1	24	100
397	chr10_ySR128_v2	400538	SNP	G	A	MSD-289	1	24	99.70674487
398	chr10_ySR128_v2	575292	SNP	G	A	MSD-289	1	24	99.74025974
399	chr12_ySR128_v2	124406	SNP	C	T	MSD-289	1	24	99.42196532
400	chr12_ySR128_v2	903013	SNP	C	T	MSD-289	1	24	99.76019185
401	chr13_ySR128_v2	548197	SNP	T	C	MSD-289	1	24	100
402	chr14_ySR128_v2	277394	SNP	G	A	MSD-289	1	24	99.74358974
403	chr15_ySR128_v2	329772	SNP	C	T	MSD-289	1	24	99.47780679
404	chr15_ySR128_v2	866114	SNP	G	A	MSD-289	1	24	99.73262032
405	chr16_ySR128_v2	634065	SNP	G	A	MSD-289	1	24	99.70238095
406	chr01_ySR128_v2	169197	SNP	G	A	MSD-290	1	24	100
407	chr02_ySR128_v2_ura3-29	11292	SNP	C	T	MSD-290	1	24	99.38271605
408	chr02_ySR128_v2_ura3-29	73652	SNP	C	T	MSD-290	1	24	99.34640523
409	chr02_ySR128_v2_ura3-29	380081	SNP	G	A	MSD-290	1	24	98.60627178
410	chr02_ySR128_v2_ura3-29	412950	SNP	C	T	MSD-290	1	24	99.69230769
411	chr02_ySR128_v2_ura3-29	727151	SNP	C	T	MSD-290	1	24	100
412	chr04_ySR128_v2	593418	SNP	C	T	MSD-290	1	24	99.64412811
413	chr04_ySR128_v2	829572	SNP	C	T	MSD-290	1	24	99.67320261
414	chr04_ySR128_v2	942325	SNP	C	T	MSD-290	1	24	100
415	chr04_ySR128_v2	1178849	SNP	C	T	MSD-290	1	24	100
416	chr05_ySR128_v2	312207	SNP	G	A	MSD-290	1	24	100
417	chr06_ySR128_v2	29262	SNP	G	A	MSD-290	1	24	99.71428571
418	chr06_ySR128_v2	227127	SNP	C	T	MSD-290	1	24	99.4100295
419	chr07_ySR128_v2	97504	SNP	C	T	MSD-290	1	24	99.18367347
420	chr08_ySR128_v2	275539	SNP	C	T	MSD-290	1	24	99.06542056
421	chr10_ySR128_v2	91898	SNP	G	A	MSD-290	1	24	99.22779923
422	chr10_ySR128_v2	169884	SNP	G	A	MSD-290	1	24	99.66666667
423	chr10_ySR128_v2	684241	SNP	G	A	MSD-290	1	24	100
424	chr11_ySR128_v2	258064	SNP	C	T	MSD-290	1	24	100
425	chr11_ySR128_v2	293877	SNP	G	A	MSD-290	1	24	99.63235294
426	chr11_ySR128_v2	515729	SNP	G	A	MSD-290	1	24	99.39759036
427	chr12_ySR128_v2	530921	SNP	C	T	MSD-290	1	24	99.23076923
428	chr12_ySR128_v2	562164	SNP	G	A	MSD-290	1	24	99.36102236
429	chr12_ySR128_v2	894134	SNP	C	T	MSD-290	1	24	100
430	chr13_ySR128_v2	248032	SNP	C	T	MSD-290	1	24	100
431	chr13_ySR128_v2	829608	SNP	C	T	MSD-290	1	24	99.64788732
432	chr14_ySR128_v2	249836	SNP	G	A	MSD-290	1	24	99.68253968
433	chr14_ySR128_v2	503147	SNP	C	T	MSD-290	1	24	99.33993399
434	chr15_ySR128_v2	1050522	SNP	G	A	MSD-290	1	24	99.69040248
435	chr16_ySR128_v2	95558	SNP	G	A	MSD-290	1	24	100
436	chr16_ySR128_v2	713629	SNP	G	A	MSD-290	1	24	99.71910112
437	chr04_ySR128_v2	982101	SNP	G	T	MSD-292	1	24	97.2972973
438	chr04_ySR128_v2	982291	SNP	C	G	MSD-292	1	24	91.30434783
439	chr05_ySR128_v2	281725	SNP	G	A	MSD-292	1	24	98.96907216
440	chr09_ySR128_v2	191993	SNP	G	A	MSD-292	1	24	99.41348974
441	chr12_ySR128_v2	130030	SNP	G	T	MSD-292	1	24	98.86877828
442	chr12_ySR128_v2	306985	SNP	C	T	MSD-292	1	24	99.70326409
443	chr16_ySR128_v2	205061	SNP	C	T	MSD-292	1	24	100
