## Supplementary Tables and Datasets for "Hypomorphic mutation in the large subunit of replication protein A affects mutagenesis by human APOBEC cytidine deaminases in yeast": ZAK_228_RFA1-WT_rev3-D_LT_EV_MAF.txt

Row ID	Chromosome	Start_position	Variant_Type	Reference_Allele	Tumor_Seq_Allele2	Sample_count	Total_number_of_samples	Tumor_Sample_Barcode	Variant_allele_frequency
1	chr01_ySR128_v2	198625	SNP	G	T	1	8	MSD-197	100
2	chr01_ySR128_v2	198631	SNP	T	A	1	8	MSD-197	100
3	chr01_ySR128_v2	25517	SNP	A	G	1	8	MSD-198	97.72727273
4	chr01_ySR128_v2	26013	SNP	T	A	1	8	MSD-199	100
5	chr01_ySR128_v2	26017	SNP	A	G	1	8	MSD-199	100
6	chr01_ySR128_v2	26020	SNP	G	A	1	8	MSD-199	100
7	chr01_ySR128_v2	26026	SNP	C	A	1	8	MSD-199	100
8	chr02_ySR128_v2_ura3-29	473664	SNP	G	T	1	8	MSD-199	99.38650307
9	chr02_ySR128_v2_ura3-29	475633	SNP	T	C	1	8	MSD-200	99.41520468
10	chr10_ySR128_v2	203846	SNP	A	C	1	8	MSD-200	97.56097561
11	chr10_ySR128_v2	203848	SNP	A	G	1	8	MSD-200	97.56097561
12	chr11_ySR128_v2	9	SNP	C	A	1	8	MSD-200	100
13	chr01_ySR128_v2	25688	SNP	G	A	1	8	MSD-201	92.30769231
14	chr02_ySR128_v2_ura3-29	475587	SNP	G	A	1	8	MSD-201	99.69135802
15	chr12_ySR128_v2	1061545	SNP	C	A	1	8	MSD-201	100
16	chr01_ySR128_v2	26437	SNP	C	G	1	8	MSD-202	97.5
17	chr01_ySR128_v2	214365	SNP	A	G	1	8	MSD-202	100
18	chr02_ySR128_v2_ura3-29	475569	SNP	C	A	1	8	MSD-202	99.71590909
19	chr07_ySR128_v2	13	SNP	A	C	1	8	MSD-202	100
20	chr01_ySR128_v2	207766	SNP	A	G	1	8	MSD-203	100
21	chr01_ySR128_v2	214323	SNP	G	A	1	8	MSD-203	100
22	chr01_ySR128_v2	214347	SNP	T	C	1	8	MSD-203	100
23	chr02_ySR128_v2_ura3-29	475570	SNP	G	A	1	8	MSD-203	99.51690821
24	chr03_ySR128_v2	10929	SNP	T	A	1	8	MSD-203	100
25	chr04_ySR128_v2	2080	SNP	A	G	1	8	MSD-203	100
26	chr07_ySR128_v2	106218	SNP	C	T	1	8	MSD-203	100
27	chr07_ySR128_v2	106221	SNP	C	T	1	8	MSD-203	100
28	chr07_ySR128_v2	106249	SNP	C	T	1	8	MSD-203	100
29	chr07_ySR128_v2	106251	SNP	A	G	1	8	MSD-203	100
30	chr07_ySR128_v2	106261	SNP	G	T	1	8	MSD-203	100
31	chr09_ySR128_v2	434556	SNP	A	G	1	8	MSD-203	100
32	chr12_ySR128_v2	1063073	SNP	T	C	1	8	MSD-203	100
33	chr12_ySR128_v2	1063078	SNP	T	A	1	8	MSD-203	90.90909091
34	chr16_ySR128_v2	853079	SNP	T	C	1	8	MSD-203	100
35	chr02_ySR128_v2_ura3-29	475313	SNP	A	C	1	8	MSD-204	99.45355191
