## Supplementary Tables and Datasets for "Hypomorphic mutation in the large subunit of replication protein A affects mutagenesis by human APOBEC cytidine deaminases in yeast": ZAK_204_rfa1-33_RT_A3A_MAF.txt

Row_ID	Chromosome	Start_position	Variant_Type	Reference_Allele	Tumor_Seq_Allele2	Tumor_Sample_Barcode	Sample_count	Total_number_of_samples	Variant_allele_frequency
1	chr07_ySR128_v2	416908	SNP	C	T	MSD-001	1	24	100
2	chr07_ySR128_v2	546010	SNP	G	A	MSD-001	1	24	100
3	chr13_ySR128_v2	908393	SNP	T	C	MSD-001	1	24	90.78947368
4	chr13_ySR128_v2	908395	SNP	G	A	MSD-001	1	24	93.50649351
5	chr13_ySR128_v2	908416	SNP	A	G	MSD-001	1	24	98.52941176
6	chr13_ySR128_v2	908422	SNP	G	A	MSD-001	1	24	92.10526316
7	chr14_ySR128_v2	435112	SNP	C	T	MSD-001	1	24	100
8	chr15_ySR128_v2	740029	SNP	G	C	MSD-001	1	24	98.53479853
9	chr04_ySR128_v2	477276	SNP	C	T	MSD-002	1	24	100
10	chr04_ySR128_v2	675644	SNP	C	T	MSD-002	1	24	90.32258065
11	chr08_ySR128_v2	280971	SNP	C	T	MSD-002	1	24	92.5
12	chr11_ySR128_v2	528915	SNP	C	T	MSD-002	1	24	100
13	chr11_ySR128_v2	613706	SNP	C	T	MSD-002	1	24	100
14	chr14_ySR128_v2	612566	SNP	C	T	MSD-002	1	24	100
15	chr02_ySR128_TripleReporterRight_ura3-29	306132	SNP	G	C	MSD-003	1	24	100
16	chr04_ySR128_v2	699684	SNP	G	A	MSD-003	1	24	100
17	chr04_ySR128_v2	1390341	SNP	G	C	MSD-003	1	24	100
18	chr09_ySR128_v2	324360	SNP	A	T	MSD-003	1	24	100
19	chr01_ySR128_v2	110629	SNP	G	A	MSD-004	1	24	100
20	chr02_ySR128_TripleReporterRight_ura3-29	636092	SNP	G	C	MSD-004	1	24	99.49748744
21	chr04_ySR128_v2	655349	SNP	G	A	MSD-004	1	24	99.52380952
22	chr04_ySR128_v2	1206622	SNP	G	A	MSD-004	1	24	100
23	chr04_ySR128_v2	1206626	SNP	G	T	MSD-004	1	24	96
24	chr04_ySR128_v2	1206628	SNP	A	G	MSD-004	1	24	100
25	chr04_ySR128_v2	1206631	SNP	G	T	MSD-004	1	24	100
26	chr04_ySR128_v2	1432294	SNP	C	G	MSD-004	1	24	100
27	chr07_ySR128_v2	16206	SNP	C	G	MSD-004	1	24	100
28	chr07_ySR128_v2	1063643	SNP	C	T	MSD-004	1	24	99.5215311
29	chr08_ySR128_v2	489150	SNP	C	G	MSD-004	1	24	100
30	chr10_ySR128_v2	280153	SNP	G	A	MSD-004	1	24	99.49238579
31	chr10_ySR128_v2	522447	SNP	G	A	MSD-004	1	24	99.11111111
32	chr12_ySR128_v2	919090	SNP	G	T	MSD-004	1	24	91.03773585
33	chr16_ySR128_v2	194872	SNP	G	A	MSD-004	1	24	99.48717949
34	chr16_ySR128_v2	195520	SNP	G	A	MSD-004	1	24	98.51485149
35	chr16_ySR128_v2	771520	SNP	G	A	MSD-004	1	24	98.94179894
36	chr02_ySR128_TripleReporterRight_ura3-29	459323	SNP	T	A	MSD-005	1	24	100
37	chr02_ySR128_TripleReporterRight_ura3-29	468884	SNP	G	C	MSD-005	1	24	100
38	chr02_ySR128_TripleReporterRight_ura3-29	474318	SNP	G	C	MSD-005	1	24	99.03846154
39	chr02_ySR128_TripleReporterRight_ura3-29	475262	SNP	G	A	MSD-005	1	24	100
40	chr02_ySR128_TripleReporterRight_ura3-29	475265	SNP	A	T	MSD-005	1	24	100
41	chr02_ySR128_TripleReporterRight_ura3-29	478264	SNP	G	A	MSD-005	1	24	99.27536232
42	chr02_ySR128_TripleReporterRight_ura3-29	563133	SNP	C	G	MSD-005	1	24	100
43	chr04_ySR128_v2	155555	SNP	C	G	MSD-005	1	24	100
44	chr04_ySR128_v2	484274	SNP	T	G	MSD-005	1	24	99.3902439
45	chr04_ySR128_v2	509183	SNP	C	T	MSD-005	1	24	99.2
46	chr04_ySR128_v2	1279575	SNP	C	G	MSD-005	1	24	100
47	chr04_ySR128_v2	1283799	SNP	C	T	MSD-005	1	24	100
48	chr10_ySR128_v2	182271	SNP	G	A	MSD-005	1	24	100
49	chr11_ySR128_v2	337348	SNP	C	G	MSD-005	1	24	100
50	chr13_ySR128_v2	880688	SNP	G	C	MSD-005	1	24	98.47328244
51	chr13_ySR128_v2	881968	SNP	G	C	MSD-005	1	24	98.14814815
52	chr13_ySR128_v2	891930	SNP	G	A	MSD-005	1	24	98.9010989
53	chr13_ySR128_v2	895880	SNP	G	C	MSD-005	1	24	99.53271028
54	chr13_ySR128_v2	896167	SNP	G	C	MSD-005	1	24	100
55	chr13_ySR128_v2	904355	SNP	G	C	MSD-005	1	24	98.99497487
56	chr14_ySR128_v2	701314	SNP	C	G	MSD-005	1	24	99.45652174
57	chr15_ySR128_v2	652779	SNP	G	C	MSD-005	1	24	100
58	chr16_ySR128_v2	698896	SNP	C	T	MSD-005	1	24	100
59	chr02_ySR128_TripleReporterRight_ura3-29	478872	SNP	G	C	MSD-006	1	24	100
60	chr02_ySR128_TripleReporterRight_ura3-29	487227	SNP	G	C	MSD-006	1	24	100
61	chr09_ySR128_v2	137013	SNP	G	A	MSD-006	1	24	100
62	chr13_ySR128_v2	544590	SNP	C	T	MSD-006	1	24	100
63	chr13_ySR128_v2	556388	SNP	C	T	MSD-006	1	24	99.56709957
64	chr13_ySR128_v2	556597	SNP	C	T	MSD-006	1	24	99.6031746
65	chr14_ySR128_v2	430322	SNP	G	A	MSD-006	1	24	99.57081545
66	chr16_ySR128_v2	894164	SNP	C	T	MSD-006	1	24	100
67	chr16_ySR128_v2	897648	SNP	C	G	MSD-006	1	24	100
68	chr04_ySR128_v2	145877	SNP	C	G	MSD-007	1	24	99.53051643
69	chr06_ySR128_v2	228148	SNP	C	G	MSD-007	1	24	100
70	chr07_ySR128_v2	471084	SNP	T	C	MSD-007	1	24	99.44751381
71	chr11_ySR128_v2	288726	SNP	C	G	MSD-007	1	24	99.38271605
72	chr11_ySR128_v2	341876	SNP	C	T	MSD-007	1	24	100
73	chr02_ySR128_TripleReporterRight_ura3-29	441101	SNP	G	A	MSD-008	1	24	100
74	chr02_ySR128_TripleReporterRight_ura3-29	495828	SNP	G	A	MSD-008	1	24	99.70238095
75	chr04_ySR128_v2	1252194	SNP	C	T	MSD-008	1	24	99.26470588
76	chr04_ySR128_v2	1260376	SNP	C	G	MSD-008	1	24	100
77	chr04_ySR128_v2	1278132	SNP	G	C	MSD-008	1	24	100
78	chr07_ySR128_v2	72235	SNP	C	G	MSD-008	1	24	99.12536443
79	chr07_ySR128_v2	75642	SNP	C	T	MSD-008	1	24	98.54651163
80	chr07_ySR128_v2	110196	SNP	T	G	MSD-008	1	24	99.66442953
81	chr07_ySR128_v2	311404	SNP	C	G	MSD-008	1	24	99.26470588
82	chr07_ySR128_v2	786332	SNP	C	T	MSD-008	1	24	99.67948718
83	chr07_ySR128_v2	867778	SNP	G	C	MSD-008	1	24	99.4011976
84	chr07_ySR128_v2	1010828	SNP	C	G	MSD-008	1	24	99.6941896
85	chr12_ySR128_v2	879422	SNP	G	A	MSD-008	1	24	99.6763754
86	chr14_ySR128_v2	394738	SNP	G	C	MSD-008	1	24	98.87640449
87	chr14_ySR128_v2	735650	SNP	G	C	MSD-008	1	24	100
88	chr07_ySR128_v2	417788	SNP	C	G	MSD-009	1	24	100
89	chr07_ySR128_v2	502174	SNP	C	A	MSD-009	1	24	100
90	chr07_ySR128_v2	505615	SNP	C	G	MSD-009	1	24	99.3485342
91	chr15_ySR128_v2	852215	SNP	C	G	MSD-009	1	24	99.07120743
92	chr16_ySR128_v2	704021	SNP	C	T	MSD-009	1	24	99.71509972
93	chr16_ySR128_v2	796500	SNP	C	T	MSD-009	1	24	99.669967
94	chr02_ySR128_TripleReporterRight_ura3-29	27592	SNP	G	C	MSD-010	1	24	99.62264151
95	chr16_ySR128_v2	824036	SNP	G	C	MSD-010	1	24	99.54545455
96	chr16_ySR128_v2	861966	SNP	C	T	MSD-010	1	24	99.35275081
97	chr02_ySR128_TripleReporterRight_ura3-29	451682	SNP	G	C	MSD-011	1	24	99.58158996
98	chr02_ySR128_TripleReporterRight_ura3-29	456569	SNP	G	A	MSD-011	1	24	100
99	chr02_ySR128_TripleReporterRight_ura3-29	458434	SNP	G	C	MSD-011	1	24	99.14893617
100	chr02_ySR128_TripleReporterRight_ura3-29	460559	SNP	G	C	MSD-011	1	24	100
101	chr02_ySR128_TripleReporterRight_ura3-29	481450	SNP	G	C	MSD-011	1	24	97.9020979
102	chr03_ySR128_v2	38002	SNP	G	A	MSD-011	1	24	100
103	chr06_ySR128_v2	7544	SNP	C	A	MSD-011	1	24	100
104	chr09_ySR128_v2	283355	SNP	G	A	MSD-011	1	24	98.30508475
105	chr11_ySR128_v2	225478	SNP	G	C	MSD-011	1	24	100
106	chr16_ySR128_v2	494446	SNP	G	C	MSD-011	1	24	99.53703704
107	chr01_ySR128_v2	60212	SNP	C	A	MSD-012	1	24	99.53488372
108	chr01_ySR128_v2	214323	SNP	G	A	MSD-012	1	24	100
109	chr01_ySR128_v2	214347	SNP	T	C	MSD-012	1	24	100
110	chr02_ySR128_TripleReporterRight_ura3-29	481554	SNP	G	C	MSD-012	1	24	99.48717949
111	chr02_ySR128_TripleReporterRight_ura3-29	484625	SNP	G	A	MSD-012	1	24	100
112	chr02_ySR128_TripleReporterRight_ura3-29	484792	SNP	G	A	MSD-012	1	24	99.06976744
113	chr02_ySR128_TripleReporterRight_ura3-29	488612	SNP	G	T	MSD-012	1	24	99.01960784
114	chr02_ySR128_TripleReporterRight_ura3-29	504156	SNP	G	C	MSD-012	1	24	100
115	chr02_ySR128_TripleReporterRight_ura3-29	521089	SNP	G	A	MSD-012	1	24	100
116	chr07_ySR128_v2	746702	SNP	C	G	MSD-012	1	24	98.75776398
117	chr09_ySR128_v2	414552	SNP	G	A	MSD-012	1	24	99.31506849
118	chr12_ySR128_v2	749263	SNP	G	C	MSD-012	1	24	100
119	chr12_ySR128_v2	899080	SNP	T	C	MSD-012	1	24	98.84393064
120	chr13_ySR128_v2	322403	SNP	C	T	MSD-012	1	24	100
121	chr15_ySR128_v2	456117	SNP	C	T	MSD-012	1	24	99.50248756
122	chr15_ySR128_v2	460530	SNP	C	G	MSD-012	1	24	99.47916667
123	chr15_ySR128_v2	461085	SNP	C	T	MSD-012	1	24	99.4011976
124	chr15_ySR128_v2	479529	SNP	G	A	MSD-012	1	24	99.10313901
125	chr02_ySR128_TripleReporterRight_ura3-29	35119	SNP	G	C	MSD-013	1	24	99.17355372
126	chr02_ySR128_TripleReporterRight_ura3-29	44235	SNP	G	A	MSD-013	1	24	100
127	chr02_ySR128_TripleReporterRight_ura3-29	454265	SNP	G	C	MSD-013	1	24	99.49238579
128	chr02_ySR128_TripleReporterRight_ura3-29	477971	SNP	G	A	MSD-013	1	24	99.49748744
129	chr02_ySR128_TripleReporterRight_ura3-29	481556	SNP	G	C	MSD-013	1	24	99.11504425
130	chr02_ySR128_TripleReporterRight_ura3-29	490285	SNP	G	A	MSD-013	1	24	100
131	chr02_ySR128_TripleReporterRight_ura3-29	633144	SNP	C	G	MSD-013	1	24	99.54545455
132	chr02_ySR128_TripleReporterRight_ura3-29	819227	SNP	G	T	MSD-013	1	24	96.51162791
133	chr04_ySR128_v2	291427	SNP	G	A	MSD-013	1	24	98.57819905
134	chr04_ySR128_v2	662878	SNP	C	A	MSD-013	1	24	100
135	chr04_ySR128_v2	974230	SNP	C	T	MSD-013	1	24	100
136	chr04_ySR128_v2	975386	SNP	T	C	MSD-013	1	24	98.92473118
137	chr04_ySR128_v2	975389	SNP	C	T	MSD-013	1	24	100
138	chr04_ySR128_v2	1206633	SNP	A	T	MSD-013	1	24	100
139	chr07_ySR128_v2	1077949	SNP	C	T	MSD-013	1	24	100
140	chr08_ySR128_v2	135980	SNP	C	T	MSD-013	1	24	100
141	chr08_ySR128_v2	140683	SNP	G	C	MSD-013	1	24	99.56709957
142	chr10_ySR128_v2	96512	SNP	C	T	MSD-013	1	24	100
143	chr11_ySR128_v2	335172	SNP	C	G	MSD-013	1	24	99.49494949
144	chr11_ySR128_v2	578470	SNP	G	C	MSD-013	1	24	99.543379
145	chr13_ySR128_v2	780729	SNP	G	C	MSD-013	1	24	100
146	chr13_ySR128_v2	908145	SNP	C	T	MSD-013	1	24	97.57281553
147	chr13_ySR128_v2	908152	SNP	A	G	MSD-013	1	24	97.64150943
148	chr13_ySR128_v2	908164	SNP	G	A	MSD-013	1	24	94.3877551
149	chr14_ySR128_v2	189155	SNP	G	A	MSD-013	1	24	100
150	chr14_ySR128_v2	436889	SNP	C	T	MSD-013	1	24	100
151	chr14_ySR128_v2	442355	SNP	T	A	MSD-013	1	24	99.56521739
152	chr14_ySR128_v2	442358	SNP	C	T	MSD-013	1	24	100
153	chr14_ySR128_v2	459109	SNP	C	T	MSD-013	1	24	99.45652174
154	chr16_ySR128_v2	819766	SNP	C	T	MSD-013	1	24	99.52606635
155	chr02_ySR128_TripleReporterRight_ura3-29	478929	SNP	G	A	MSD-014	1	24	99.31740614
156	chr02_ySR128_TripleReporterRight_ura3-29	507714	SNP	G	A	MSD-014	1	24	99.16317992
157	chr04_ySR128_v2	44976	SNP	C	A	MSD-014	1	24	99.29328622
158	chr04_ySR128_v2	1086223	SNP	G	A	MSD-014	1	24	99.60784314
159	chr12_ySR128_v2	659649	SNP	G	A	MSD-014	1	24	99.36102236
160	chr14_ySR128_v2	512646	SNP	C	G	MSD-014	1	24	99.25093633
161	chr01_ySR128_v2	26122	SNP	A	G	MSD-015	1	24	100
162	chr01_ySR128_v2	26125	SNP	G	A	MSD-015	1	24	100
163	chr01_ySR128_v2	26140	SNP	G	T	MSD-015	1	24	92.30769231
164	chr03_ySR128_v2	308039	SNP	C	T	MSD-015	1	24	99.27536232
165	chr04_ySR128_v2	802041	SNP	G	A	MSD-015	1	24	100
166	chr11_ySR128_v2	111296	SNP	C	G	MSD-015	1	24	100
167	chr15_ySR128_v2	580359	SNP	A	G	MSD-015	1	24	99.13043478
168	chr01_ySR128_v2	209995	SNP	A	G	MSD-016	1	24	100
169	chr02_ySR128_TripleReporterRight_ura3-29	496951	SNP	G	A	MSD-016	1	24	100
170	chr04_ySR128_v2	1055292	SNP	G	C	MSD-016	1	24	99.6031746
171	chr04_ySR128_v2	1120547	SNP	G	A	MSD-016	1	24	100
172	chr04_ySR128_v2	1123610	SNP	G	C	MSD-016	1	24	100
173	chr07_ySR128_v2	16305	SNP	C	T	MSD-016	1	24	99.58847737
174	chr07_ySR128_v2	139366	SNP	G	C	MSD-016	1	24	100
175	chr07_ySR128_v2	942524	SNP	C	T	MSD-016	1	24	99.12280702
176	chr07_ySR128_v2	943584	SNP	C	T	MSD-016	1	24	100
177	chr07_ySR128_v2	950555	SNP	C	G	MSD-016	1	24	99.50738916
178	chr07_ySR128_v2	953563	SNP	C	G	MSD-016	1	24	100
179	chr07_ySR128_v2	959128	SNP	C	G	MSD-016	1	24	99.55555556
180	chr08_ySR128_v2	102729	SNP	G	A	MSD-016	1	24	100
181	chr10_ySR128_v2	85365	SNP	C	G	MSD-016	1	24	99.64788732
182	chr10_ySR128_v2	85905	SNP	C	G	MSD-016	1	24	100
183	chr10_ySR128_v2	90233	SNP	C	G	MSD-016	1	24	100
184	chr10_ySR128_v2	108872	SNP	G	A	MSD-016	1	24	98.7654321
185	chr10_ySR128_v2	108910	SNP	G	C	MSD-016	1	24	100
186	chr10_ySR128_v2	128216	SNP	G	A	MSD-016	1	24	99.55555556
187	chr10_ySR128_v2	136523	SNP	G	C	MSD-016	1	24	100
188	chr10_ySR128_v2	662484	SNP	G	C	MSD-016	1	24	100
189	chr14_ySR128_v2	40381	SNP	C	T	MSD-016	1	24	99.57081545
190	chr07_ySR128_v2	563407	SNP	G	T	MSD-017	1	24	96.92307692
191	chr07_ySR128_v2	563418	SNP	T	G	MSD-017	1	24	94.53125
192	chr08_ySR128_v2	230267	SNP	G	T	MSD-017	1	24	99.69512195
193	chr12_ySR128_v2	1061536	SNP	T	A	MSD-017	1	24	100
194	chr02_ySR128_TripleReporterRight_ura3-29	487549	SNP	C	T	MSD-018	1	24	100
195	chr03_ySR128_v2	1066	SNP	T	C	MSD-018	1	24	100
196	chr03_ySR128_v2	1068	SNP	C	T	MSD-018	1	24	100
197	chr03_ySR128_v2	1071	SNP	T	A	MSD-018	1	24	100
198	chr03_ySR128_v2	1073	SNP	C	T	MSD-018	1	24	100
199	chr03_ySR128_v2	313583	SNP	A	G	MSD-018	1	24	100
200	chr03_ySR128_v2	313597	SNP	T	G	MSD-018	1	24	97.97297297
201	chr03_ySR128_v2	313601	SNP	G	T	MSD-018	1	24	100
202	chr04_ySR128_v2	130890	SNP	C	T	MSD-018	1	24	99.65753425
203	chr04_ySR128_v2	399156	SNP	G	A	MSD-018	1	24	99.38650307
204	chr04_ySR128_v2	412572	SNP	G	A	MSD-018	1	24	100
205	chr04_ySR128_v2	1022102	SNP	C	T	MSD-018	1	24	99.6978852
206	chr13_ySR128_v2	594737	SNP	A	T	MSD-018	1	24	100
207	chr14_ySR128_v2	464484	SNP	C	G	MSD-018	1	24	100
208	chr15_ySR128_v2	757983	SNP	G	C	MSD-018	1	24	100
209	chr01_ySR128_v2	1518	SNP	T	C	MSD-019	1	24	100
210	chr15_ySR128_v2	969273	SNP	A	C	MSD-019	1	24	100
211	chr15_ySR128_v2	1045747	SNP	G	A	MSD-019	1	24	100
212	chr01_ySR128_v2	182812	SNP	G	A	MSD-020	1	24	100
213	chr02_ySR128_TripleReporterRight_ura3-29	486514	SNP	G	T	MSD-020	1	24	100
214	chr02_ySR128_TripleReporterRight_ura3-29	488396	SNP	G	A	MSD-020	1	24	99.57627119
215	chr02_ySR128_TripleReporterRight_ura3-29	495184	SNP	G	C	MSD-020	1	24	100
216	chr02_ySR128_TripleReporterRight_ura3-29	496320	SNP	G	A	MSD-020	1	24	99.24528302
217	chr02_ySR128_TripleReporterRight_ura3-29	497731	SNP	G	C	MSD-020	1	24	99.52380952
218	chr04_ySR128_v2	1457066	SNP	C	T	MSD-020	1	24	99.49748744
219	chr04_ySR128_v2	1517232	SNP	C	T	MSD-020	1	24	99.59349593
220	chr06_ySR128_v2	221381	SNP	C	G	MSD-020	1	24	98.16513761
221	chr07_ySR128_v2	326122	SNP	C	T	MSD-020	1	24	99.57446809
222	chr10_ySR128_v2	71046	SNP	G	C	MSD-020	1	24	100
223	chr10_ySR128_v2	525561	SNP	G	A	MSD-020	1	24	100
224	chr13_ySR128_v2	531574	SNP	G	C	MSD-020	1	24	100
225	chr13_ySR128_v2	532985	SNP	G	C	MSD-020	1	24	100
226	chr13_ySR128_v2	536067	SNP	G	A	MSD-020	1	24	99.41860465
227	chr13_ySR128_v2	538943	SNP	G	C	MSD-020	1	24	100
228	chr13_ySR128_v2	540582	SNP	G	T	MSD-020	1	24	99.6031746
229	chr13_ySR128_v2	541804	SNP	G	C	MSD-020	1	24	100
230	chr13_ySR128_v2	548276	SNP	G	C	MSD-020	1	24	98.7654321
231	chr13_ySR128_v2	551457	SNP	G	C	MSD-020	1	24	99.25373134
232	chr13_ySR128_v2	556502	SNP	G	A	MSD-020	1	24	100
233	chr13_ySR128_v2	556906	SNP	G	A	MSD-020	1	24	99.60159363
234	chr14_ySR128_v2	239025	SNP	G	A	MSD-020	1	24	99.5049505
235	chr14_ySR128_v2	244156	SNP	G	A	MSD-020	1	24	100
236	chr14_ySR128_v2	245932	SNP	G	C	MSD-020	1	24	99.16317992
237	chr14_ySR128_v2	249721	SNP	G	A	MSD-020	1	24	100
238	chr01_ySR128_v2	26152	SNP	A	G	MSD-021	1	24	90.47619048
239	chr02_ySR128_TripleReporterRight_ura3-29	488827	SNP	G	A	MSD-021	1	24	95.45454545
240	chr02_ySR128_TripleReporterRight_ura3-29	819261	SNP	G	T	MSD-021	1	24	96.93877551
241	chr02_ySR128_TripleReporterRight_ura3-29	819263	SNP	T	G	MSD-021	1	24	97.93814433
242	chr04_ySR128_v2	545585	SNP	C	A	MSD-021	1	24	99.63898917
243	chr09_ySR128_v2	247998	SNP	C	T	MSD-021	1	24	99.62264151
244	chr14_ySR128_v2	571946	SNP	G	T	MSD-021	1	24	100
245	chr15_ySR128_v2	31597	SNP	G	C	MSD-021	1	24	99
246	chr15_ySR128_v2	36082	SNP	G	A	MSD-021	1	24	100
247	chr03_ySR128_v2	79797	SNP	C	G	MSD-022	1	24	99.69230769
248	chr03_ySR128_v2	313610	SNP	T	A	MSD-022	1	24	93.72197309
249	chr13_ySR128_v2	189964	SNP	C	T	MSD-022	1	24	90.90909091
250	chr07_ySR128_v2	420255	SNP	C	G	MSD-023	1	24	100
251	chr11_ySR128_v2	432529	SNP	G	A	MSD-023	1	24	98.75518672
252	chr11_ySR128_v2	438087	SNP	G	A	MSD-023	1	24	99.62121212
253	chr14_ySR128_v2	107419	SNP	C	T	MSD-023	1	24	99.69040248
254	chr14_ySR128_v2	733734	SNP	C	T	MSD-023	1	24	99.0625
255	chr02_ySR128_TripleReporterRight_ura3-29	263087	SNP	C	A	MSD-024	1	24	98.07692308
256	chr02_ySR128_TripleReporterRight_ura3-29	466423	SNP	C	G	MSD-024	1	24	99.27536232
257	chr04_ySR128_v2	1395608	SNP	T	C	MSD-024	1	24	100
