## Supplementary Tables and Datasets for "Hypomorphic mutation in the large subunit of replication protein A affects mutagenesis by human APOBEC cytidine deaminases in yeast": ZAK_204_rfa1-33_RT_EV_MAF.txt

Row_ID	Chromosome	Start_position	Variant_Type	Reference_Allele	Tumor_Seq_Allele2	Tumor_Sample_Barcode	Sample_count	Total_number_of_samples	Variant_allele_frequency
1	chr01_ySR128_v2	204503	SNV	T	G	MSD-098	1	24	100
2	chr09_ySR128_v2	434556	SNV	A	G	MSD-098	1	24	100
3	chr10_ySR128_v2	540949	SNV	A	C	MSD-098	1	24	100
4	chr01_ySR128_v2	26437	SNV	C	G	MSD-100	1	24	100
5	chr01_ySR128_v2	201009	SNV	A	T	MSD-101	1	24	100
6	chr09_ySR128_v2	389730	SNV	A	G	MSD-101	1	24	100
7	chr09_ySR128_v2	389862	SNV	A	G	MSD-101	1	24	100
8	chr02_ySR128_TripleReporterRight_ura3-29	2009	SNV	C	G	MSD-104	1	24	90.83969466
9	chr02_ySR128_TripleReporterRight_ura3-29	2015	SNV	T	C	MSD-104	1	24	96.11650485
10	chr02_ySR128_TripleReporterRight_ura3-29	2032	SNV	A	G	MSD-104	1	24	90
11	chr12_ySR128_v2	64886	SNV	C	T	MSD-104	1	24	100
12	chr12_ySR128_v2	64889	SNV	G	A	MSD-104	1	24	100
13	chr12_ySR128_v2	64907	SNV	A	G	MSD-104	1	24	100
14	chr12_ySR128_v2	64913	SNV	C	G	MSD-104	1	24	97.36842105
15	chr12_ySR128_v2	64916	SNV	G	A	MSD-104	1	24	100
16	chr12_ySR128_v2	64922	SNV	G	A	MSD-104	1	24	100
17	chr12_ySR128_v2	64931	SNV	C	T	MSD-104	1	24	100
18	chr12_ySR128_v2	65024	SNV	A	G	MSD-104	1	24	90.90909091
19	chr12_ySR128_v2	65033	SNV	A	G	MSD-104	1	24	96
20	chr12_ySR128_v2	65051	SNV	G	A	MSD-104	1	24	98.4375
21	chr12_ySR128_v2	65081	SNV	T	C	MSD-104	1	24	98.36065574
22	chr12_ySR128_v2	65084	SNV	T	C	MSD-104	1	24	100
23	chr12_ySR128_v2	65093	SNV	T	C	MSD-104	1	24	100
24	chr14_ySR128_v2	442172	SNV	G	A	MSD-106	1	24	99.609375
25	chr01_ySR128_v2	216229	SNV	C	G	MSD-107	1	24	97.43589744
26	chr01_ySR128_v2	26148	SNV	T	A	MSD-108	1	24	100
27	chr02_ySR128_TripleReporterRight_ura3-29	817736	SNV	A	G	MSD-109	1	24	100
28	chr02_ySR128_TripleReporterRight_ura3-29	817738	SNV	G	A	MSD-109	1	24	100
29	chr02_ySR128_TripleReporterRight_ura3-29	488212	SNV	A	T	MSD-110	1	24	99.71264368
30	chr02_ySR128_TripleReporterRight_ura3-29	622846	SNV	T	C	MSD-110	1	24	99.0797546
31	chr04_ySR128_v2	982101	SNV	G	T	MSD-112	1	24	100
32	chr04_ySR128_v2	982291	SNV	C	G	MSD-112	1	24	100
33	chr07_ySR128_v2	1071179	SNV	C	A	MSD-112	1	24	99.61685824
34	chr04_ySR128_v2	472018	SNV	G	C	MSD-113	1	24	98.92473118
35	chr07_ySR128_v2	331202	SNV	G	A	MSD-113	1	24	100
36	chr14_ySR128_v2	777896	SNV	C	T	MSD-113	1	24	99.57446809
37	chr02_ySR128_TripleReporterRight_ura3-29	505436	SNV	A	C	MSD-114	1	24	98.94736842
38	chr05_ySR128_v2	445498	SNV	T	C	MSD-114	1	24	99.04761905
39	chr07_ySR128_v2	289064	SNV	G	T	MSD-114	1	24	99.63099631
40	chr01_ySR128_v2	26017	SNV	A	G	MSD-115	1	24	100
41	chr01_ySR128_v2	26020	SNV	G	A	MSD-115	1	24	100
42	chr03_ySR128_v2	10929	SNV	T	A	MSD-115	1	24	100
43	chr10_ySR128_v2	287287	SNV	C	A	MSD-115	1	24	100
44	chr11_ySR128_v2	162498	SNV	G	A	MSD-116	1	24	100
45	chr01_ySR128_v2	207096	SNV	A	G	MSD-117	1	24	100
46	chr15_ySR128_v2	895093	SNV	C	A	MSD-117	1	24	100
47	chr02_ySR128_TripleReporterRight_ura3-29	490334	SNV	C	A	MSD-119	1	24	99.60784314
48	chr04_ySR128_v2	1206626	SNV	G	T	MSD-119	1	24	100
49	chr12_ySR128_v2	413516	SNV	T	A	MSD-119	1	24	99.58158996
50	chr13_ySR128_v2	466506	SNV	G	C	MSD-119	1	24	99.58506224
51	chr13_ySR128_v2	908395	SNV	G	A	MSD-119	1	24	90.90909091
52	chr13_ySR128_v2	908416	SNV	A	G	MSD-119	1	24	100
53	chr13_ySR128_v2	908573	SNV	T	C	MSD-119	1	24	98.5915493
54	chr13_ySR128_v2	908575	SNV	G	A	MSD-119	1	24	99.30555556
55	chr13_ySR128_v2	908596	SNV	T	A	MSD-119	1	24	94.49541284
56	chr13_ySR128_v2	908606	SNV	G	A	MSD-119	1	24	90.90909091
57	chr13_ySR128_v2	908609	SNV	T	C	MSD-119	1	24	100
58	chr13_ySR128_v2	908613	SNV	C	T	MSD-119	1	24	99.28571429
59	chr13_ySR128_v2	908627	SNV	C	G	MSD-119	1	24	98.96907216
60	chr13_ySR128_v2	908638	SNV	G	A	MSD-119	1	24	100
61	chr16_ySR128_v2	518991	SNV	C	A	MSD-119	1	24	99.29328622
62	chr02_ySR128_TripleReporterRight_ura3-29	490165	SNV	G	C	MSD-120	1	24	100
63	chr04_ySR128_v2	877603	SNV	T	C	MSD-120	1	24	96.15384615
64	chr10_ySR128_v2	540951	SNV	A	G	MSD-120	1	24	100
