## Supplementary Tables and Datasets for "Hypomorphic mutation in the large subunit of replication protein A affects mutagenesis by human APOBEC cytidine deaminases in yeast": ZAK_216_RFA1-WT_RT_A3A_MAF.txt

Row_ID	Chromosome	Start_position	Variant_Type	Reference_Allele	Tumor_Seq_Allele2	Tumor_Sample_Barcode	Sample_count	Total_number_of_samples	Variant_allele_frequency
1	chr01_ySR128_v2	141707	SNP	G	A	MSD-073	1	23	100
2	chr03_ySR128_v2	244353	SNP	G	A	MSD-073	1	23	99.47089947
3	chr04_ySR128_v2	698787	SNP	G	A	MSD-073	1	23	99.45652174
4	chr08_ySR128_v2	245591	SNP	G	A	MSD-073	1	23	100
5	chr10_ySR128_v2	642989	SNP	C	A	MSD-073	1	23	100
6	chr10_ySR128_v2	644295	SNP	C	G	MSD-073	1	23	100
7	chr10_ySR128_v2	644883	SNP	C	T	MSD-073	1	23	100
8	chr11_ySR128_v2	62918	SNP	C	T	MSD-073	1	23	99.0521327
9	chr11_ySR128_v2	128581	SNP	C	T	MSD-073	1	23	100
10	chr11_ySR128_v2	181398	SNP	C	G	MSD-073	1	23	100
11	chr11_ySR128_v2	401853	SNP	G	A	MSD-073	1	23	100
12	chr12_ySR128_v2	646649	SNP	G	A	MSD-073	1	23	99.42196532
13	chr14_ySR128_v2	509901	SNP	C	G	MSD-073	1	23	99.49494949
14	chr15_ySR128_v2	217830	SNP	G	A	MSD-073	1	23	100
15	chr15_ySR128_v2	429549	SNP	G	A	MSD-073	1	23	100
16	chr15_ySR128_v2	601895	SNP	C	T	MSD-073	1	23	100
17	chr15_ySR128_v2	831857	SNP	G	A	MSD-073	1	23	98.92473118
18	chr16_ySR128_v2	197515	SNP	C	T	MSD-073	1	23	100
19	chr16_ySR128_v2	753680	SNP	C	T	MSD-073	1	23	100
20	chr02_ySR128_TripleReporterRight_ura3-29	376014	SNP	G	C	MSD-074	1	23	100
21	chr02_ySR128_TripleReporterRight_ura3-29	381745	SNP	G	A	MSD-074	1	23	99.67532468
22	chr02_ySR128_TripleReporterRight_ura3-29	465009	SNP	G	C	MSD-074	1	23	98.52398524
23	chr02_ySR128_TripleReporterRight_ura3-29	467957	SNP	G	A	MSD-074	1	23	99.63099631
24	chr02_ySR128_TripleReporterRight_ura3-29	471872	SNP	G	C	MSD-074	1	23	99.26739927
25	chr02_ySR128_TripleReporterRight_ura3-29	725225	SNP	G	A	MSD-074	1	23	99.58506224
26	chr04_ySR128_v2	360325	SNP	C	T	MSD-074	1	23	99.23664122
27	chr04_ySR128_v2	826201	SNP	C	T	MSD-074	1	23	99.5412844
28	chr04_ySR128_v2	1089459	SNP	C	T	MSD-074	1	23	100
29	chr06_ySR128_v2	127465	SNP	G	A	MSD-074	1	23	98.4375
30	chr06_ySR128_v2	209353	SNP	C	T	MSD-074	1	23	99.62546816
31	chr07_ySR128_v2	342455	SNP	G	A	MSD-074	1	23	99.54954955
32	chr10_ySR128_v2	540944	SNP	T	A	MSD-074	1	23	92.85714286
33	chr12_ySR128_v2	5807	SNP	C	G	MSD-074	1	23	100
34	chr12_ySR128_v2	321659	SNP	G	C	MSD-074	1	23	99.27797834
35	chr12_ySR128_v2	964036	SNP	C	T	MSD-074	1	23	100
36	chr13_ySR128_v2	107990	SNP	G	A	MSD-074	1	23	100
37	chr13_ySR128_v2	117924	SNP	C	T	MSD-074	1	23	99.57983193
38	chr13_ySR128_v2	120799	SNP	C	T	MSD-074	1	23	100
39	chr13_ySR128_v2	121000	SNP	C	T	MSD-074	1	23	98.69565217
40	chr13_ySR128_v2	122516	SNP	G	A	MSD-074	1	23	100
41	chr13_ySR128_v2	122688	SNP	G	A	MSD-074	1	23	99.11111111
42	chr13_ySR128_v2	122731	SNP	C	G	MSD-074	1	23	99.54545455
43	chr13_ySR128_v2	123263	SNP	C	T	MSD-074	1	23	100
44	chr13_ySR128_v2	124137	SNP	C	T	MSD-074	1	23	98.35390947
45	chr13_ySR128_v2	124227	SNP	C	T	MSD-074	1	23	100
46	chr13_ySR128_v2	124377	SNP	C	T	MSD-074	1	23	99.62825279
47	chr13_ySR128_v2	124379	SNP	C	T	MSD-074	1	23	99.62546816
48	chr13_ySR128_v2	124858	SNP	G	C	MSD-074	1	23	99.57264957
49	chr13_ySR128_v2	125963	SNP	C	G	MSD-074	1	23	100
50	chr13_ySR128_v2	134509	SNP	G	A	MSD-074	1	23	100
51	chr13_ySR128_v2	134666	SNP	G	A	MSD-074	1	23	100
52	chr13_ySR128_v2	134975	SNP	G	A	MSD-074	1	23	99.65277778
53	chr13_ySR128_v2	136004	SNP	G	A	MSD-074	1	23	99.6
54	chr13_ySR128_v2	137066	SNP	G	A	MSD-074	1	23	100
55	chr13_ySR128_v2	137646	SNP	G	A	MSD-074	1	23	100
56	chr13_ySR128_v2	138921	SNP	G	A	MSD-074	1	23	100
57	chr13_ySR128_v2	141078	SNP	G	A	MSD-074	1	23	99.62121212
58	chr13_ySR128_v2	353577	SNP	C	T	MSD-074	1	23	98.6784141
59	chr13_ySR128_v2	514864	SNP	C	T	MSD-074	1	23	100
60	chr13_ySR128_v2	914882	SNP	G	C	MSD-074	1	23	100
61	chr13_ySR128_v2	915675	SNP	G	C	MSD-074	1	23	99.6763754
62	chr14_ySR128_v2	64637	SNP	G	T	MSD-074	1	23	99.56140351
63	chr14_ySR128_v2	65302	SNP	C	T	MSD-074	1	23	99.59677419
64	chr14_ySR128_v2	65635	SNP	C	T	MSD-074	1	23	99.64539007
65	chr14_ySR128_v2	65691	SNP	C	T	MSD-074	1	23	100
66	chr14_ySR128_v2	66481	SNP	C	T	MSD-074	1	23	100
67	chr14_ySR128_v2	66673	SNP	C	G	MSD-074	1	23	100
68	chr14_ySR128_v2	169066	SNP	C	T	MSD-074	1	23	99.49494949
69	chr14_ySR128_v2	344794	SNP	C	T	MSD-074	1	23	100
70	chr15_ySR128_v2	73148	SNP	C	T	MSD-074	1	23	100
71	chr15_ySR128_v2	797099	SNP	G	C	MSD-074	1	23	99.14529915
72	chr15_ySR128_v2	1029668	SNP	G	A	MSD-074	1	23	99.16317992
73	chr16_ySR128_v2	187911	SNP	C	T	MSD-074	1	23	100
74	chr16_ySR128_v2	649334	SNP	C	G	MSD-074	1	23	99.56140351
75	chr01_ySR128_v2	26155	SNP	G	A	MSD-075	1	23	100
76	chr01_ySR128_v2	26161	SNP	C	A	MSD-075	1	23	100
77	chr04_ySR128_v2	278840	SNP	G	A	MSD-075	1	23	99.30555556
78	chr05_ySR128_v2	285976	SNP	G	A	MSD-075	1	23	99.6941896
79	chr06_ySR128_v2	186713	SNP	C	T	MSD-075	1	23	100
80	chr07_ySR128_v2	993251	SNP	G	A	MSD-075	1	23	99.71590909
81	chr08_ySR128_v2	54376	SNP	G	A	MSD-075	1	23	99.69040248
82	chr08_ySR128_v2	312142	SNP	G	A	MSD-075	1	23	99.67213115
83	chr10_ySR128_v2	728409	SNP	G	C	MSD-075	1	23	99.15966387
84	chr10_ySR128_v2	728414	SNP	C	G	MSD-075	1	23	100
85	chr12_ySR128_v2	772634	SNP	G	A	MSD-075	1	23	99.05956113
86	chr13_ySR128_v2	479454	SNP	C	T	MSD-075	1	23	99.669967
87	chr13_ySR128_v2	758991	SNP	C	T	MSD-075	1	23	99.40298507
88	chr14_ySR128_v2	450332	SNP	C	T	MSD-075	1	23	99.29824561
89	chr14_ySR128_v2	648858	SNP	C	T	MSD-075	1	23	99.03536977
90	chr16_ySR128_v2	87023	SNP	C	T	MSD-075	1	23	100
91	chr16_ySR128_v2	272379	SNP	G	A	MSD-075	1	23	99.65277778
92	chr16_ySR128_v2	551500	SNP	C	T	MSD-075	1	23	99.67845659
93	chr03_ySR128_v2	946	SNP	C	A	MSD-077	1	23	100
94	chr03_ySR128_v2	306822	SNP	C	T	MSD-077	1	23	99.74747475
95	chr05_ySR128_v2	87111	SNP	G	A	MSD-077	1	23	100
96	chr05_ySR128_v2	366027	SNP	C	T	MSD-077	1	23	100
97	chr05_ySR128_v2	542561	SNP	G	A	MSD-077	1	23	98.2278481
98	chr06_ySR128_v2	227572	SNP	C	T	MSD-077	1	23	98.6013986
99	chr07_ySR128_v2	381173	SNP	G	A	MSD-077	1	23	100
100	chr07_ySR128_v2	521884	SNP	C	T	MSD-077	1	23	99.35897436
101	chr09_ySR128_v2	209445	SNP	G	A	MSD-077	1	23	99.3006993
102	chr12_ySR128_v2	37707	SNP	G	A	MSD-077	1	23	100
103	chr12_ySR128_v2	72148	SNP	G	A	MSD-077	1	23	99.6763754
104	chr13_ySR128_v2	372597	SNP	C	T	MSD-077	1	23	99.7005988
105	chr13_ySR128_v2	643226	SNP	G	A	MSD-077	1	23	100
106	chr13_ySR128_v2	681050	SNP	C	T	MSD-077	1	23	100
107	chr15_ySR128_v2	93534	SNP	C	T	MSD-077	1	23	99.07407407
108	chr15_ySR128_v2	423267	SNP	C	T	MSD-077	1	23	100
109	chr15_ySR128_v2	858554	SNP	C	T	MSD-077	1	23	99.71264368
110	chr15_ySR128_v2	881554	SNP	C	T	MSD-077	1	23	99.3902439
111	chr16_ySR128_v2	567715	SNP	C	T	MSD-077	1	23	100
112	chr03_ySR128_v2	112835	SNP	G	A	MSD-078	1	23	99.18367347
113	chr03_ySR128_v2	210515	SNP	G	C	MSD-078	1	23	99.73474801
114	chr04_ySR128_v2	18321	SNP	T	G	MSD-078	1	23	90.90909091
115	chr04_ySR128_v2	194745	SNP	C	T	MSD-078	1	23	99.28315412
116	chr04_ySR128_v2	195060	SNP	C	T	MSD-078	1	23	99.68051118
117	chr04_ySR128_v2	225849	SNP	G	A	MSD-078	1	23	100
118	chr04_ySR128_v2	231129	SNP	G	A	MSD-078	1	23	100
119	chr04_ySR128_v2	235287	SNP	C	A	MSD-078	1	23	99.61389961
120	chr04_ySR128_v2	235411	SNP	G	A	MSD-078	1	23	100
121	chr04_ySR128_v2	237035	SNP	G	A	MSD-078	1	23	99.69230769
122	chr04_ySR128_v2	240096	SNP	G	A	MSD-078	1	23	99.05063291
123	chr04_ySR128_v2	289530	SNP	G	A	MSD-078	1	23	99.66666667
124	chr04_ySR128_v2	889617	SNP	G	C	MSD-078	1	23	99.68253968
125	chr04_ySR128_v2	1012987	SNP	G	A	MSD-078	1	23	98.56733524
126	chr06_ySR128_v2	121555	SNP	C	T	MSD-078	1	23	99.62546816
127	chr06_ySR128_v2	121705	SNP	G	A	MSD-078	1	23	100
128	chr07_ySR128_v2	270645	SNP	G	A	MSD-078	1	23	99.40652819
129	chr07_ySR128_v2	523617	SNP	G	A	MSD-078	1	23	99.6941896
130	chr08_ySR128_v2	2743	SNP	G	A	MSD-078	1	23	98.71465296
131	chr10_ySR128_v2	123898	SNP	C	G	MSD-078	1	23	99.33110368
132	chr12_ySR128_v2	730882	SNP	C	G	MSD-078	1	23	98.96193772
133	chr12_ySR128_v2	829914	SNP	C	T	MSD-078	1	23	99.64912281
134	chr12_ySR128_v2	832673	SNP	C	T	MSD-078	1	23	100
135	chr12_ySR128_v2	833751	SNP	C	T	MSD-078	1	23	99.69135802
136	chr13_ySR128_v2	336023	SNP	C	G	MSD-078	1	23	99.67320261
137	chr13_ySR128_v2	343690	SNP	C	G	MSD-078	1	23	99.65870307
138	chr15_ySR128_v2	124098	SNP	C	T	MSD-078	1	23	100
139	chr15_ySR128_v2	741167	SNP	G	A	MSD-078	1	23	100
140	chr16_ySR128_v2	487853	SNP	C	G	MSD-078	1	23	100
141	chr02_ySR128_TripleReporterRight_ura3-29	310775	SNP	G	A	MSD-079	1	23	99.32885906
142	chr02_ySR128_TripleReporterRight_ura3-29	497769	SNP	G	A	MSD-079	1	23	100
143	chr02_ySR128_TripleReporterRight_ura3-29	519084	SNP	G	A	MSD-079	1	23	99.25650558
144	chr05_ySR128_v2	75792	SNP	G	A	MSD-079	1	23	100
145	chr05_ySR128_v2	103410	SNP	G	A	MSD-079	1	23	99.65156794
146	chr07_ySR128_v2	76221	SNP	C	T	MSD-079	1	23	98.92473118
147	chr07_ySR128_v2	443319	SNP	C	T	MSD-079	1	23	99.65635739
148	chr09_ySR128_v2	247746	SNP	A	G	MSD-079	1	23	98.29351536
149	chr11_ySR128_v2	224539	SNP	C	T	MSD-079	1	23	100
150	chr15_ySR128_v2	23279	SNP	C	T	MSD-079	1	23	99.38271605
151	chr16_ySR128_v2	152948	SNP	G	A	MSD-079	1	23	99.65156794
152	chr02_ySR128_TripleReporterRight_ura3-29	385711	SNP	G	A	MSD-080	1	23	99.60474308
153	chr02_ySR128_TripleReporterRight_ura3-29	385715	SNP	G	A	MSD-080	1	23	99.20634921
154	chr04_ySR128_v2	866621	SNP	G	A	MSD-080	1	23	100
155	chr06_ySR128_v2	187011	SNP	G	A	MSD-080	1	23	100
156	chr09_ySR128_v2	160278	SNP	C	T	MSD-080	1	23	99.64788732
157	chr11_ySR128_v2	242849	SNP	G	A	MSD-080	1	23	99.14893617
158	chr11_ySR128_v2	600726	SNP	G	A	MSD-080	1	23	98.81422925
159	chr12_ySR128_v2	929123	SNP	C	A	MSD-080	1	23	99.56709957
160	chr13_ySR128_v2	254808	SNP	C	T	MSD-080	1	23	98.93617021
161	chr13_ySR128_v2	835780	SNP	C	T	MSD-080	1	23	99.6
162	chr15_ySR128_v2	116470	SNP	C	T	MSD-080	1	23	98.45559846
163	chr15_ySR128_v2	765953	SNP	C	T	MSD-080	1	23	99.26739927
164	chr07_ySR128_v2	106249	SNP	C	T	MSD-081	1	23	100
165	chr07_ySR128_v2	106251	SNP	A	G	MSD-081	1	23	97.2972973
166	chr01_ySR128_v2	26005	SNP	G	T	MSD-082	1	23	100
167	chr01_ySR128_v2	26013	SNP	T	A	MSD-082	1	23	100
168	chr01_ySR128_v2	26017	SNP	A	G	MSD-082	1	23	100
169	chr01_ySR128_v2	201009	SNP	A	T	MSD-082	1	23	100
170	chr09_ySR128_v2	391233	SNP	C	T	MSD-082	1	23	93.33333333
171	chr10_ySR128_v2	678137	SNP	G	A	MSD-082	1	23	98.91891892
172	chr13_ySR128_v2	816465	SNP	C	T	MSD-082	1	23	100
173	chr13_ySR128_v2	923076	SNP	C	A	MSD-082	1	23	90
174	chr01_ySR128_v2	209995	SNP	A	G	MSD-083	1	23	95
175	chr03_ySR128_v2	10929	SNP	T	A	MSD-083	1	23	100
176	chr04_ySR128_v2	893058	SNP	G	A	MSD-083	1	23	100
177	chr07_ySR128_v2	3133	SNP	A	G	MSD-083	1	23	100
178	chr07_ySR128_v2	3135	SNP	T	C	MSD-083	1	23	100
179	chr08_ySR128_v2	158097	SNP	C	T	MSD-083	1	23	100
180	chr08_ySR128_v2	550281	SNP	G	A	MSD-083	1	23	99.67105263
181	chr09_ySR128_v2	432509	SNP	G	A	MSD-083	1	23	100
182	chr09_ySR128_v2	432514	SNP	T	C	MSD-083	1	23	100
183	chr10_ySR128_v2	458538	SNP	C	T	MSD-083	1	23	99.71181556
184	chr12_ySR128_v2	132089	SNP	G	A	MSD-083	1	23	98.20512821
185	chr12_ySR128_v2	326569	SNP	G	A	MSD-083	1	23	100
186	chr12_ySR128_v2	349409	SNP	G	A	MSD-083	1	23	99.42363112
187	chr12_ySR128_v2	502218	SNP	G	A	MSD-083	1	23	100
188	chr12_ySR128_v2	875808	SNP	G	A	MSD-083	1	23	100
189	chr15_ySR128_v2	309332	SNP	C	T	MSD-083	1	23	100
190	chr15_ySR128_v2	853401	SNP	C	T	MSD-083	1	23	99.46666667
191	chr16_ySR128_v2	721917	SNP	C	T	MSD-083	1	23	100
192	chr16_ySR128_v2	929931	SNP	C	T	MSD-083	1	23	99.75550122
193	chr04_ySR128_v2	309981	SNP	G	A	MSD-084	1	23	100
194	chr04_ySR128_v2	835152	SNP	C	G	MSD-084	1	23	99.68051118
195	chr04_ySR128_v2	835362	SNP	C	T	MSD-084	1	23	100
196	chr04_ySR128_v2	838449	SNP	C	G	MSD-084	1	23	100
197	chr04_ySR128_v2	838731	SNP	C	G	MSD-084	1	23	100
198	chr04_ySR128_v2	839137	SNP	C	T	MSD-084	1	23	100
199	chr04_ySR128_v2	880545	SNP	G	C	MSD-084	1	23	98.05194805
200	chr04_ySR128_v2	886426	SNP	G	C	MSD-084	1	23	100
201	chr07_ySR128_v2	1044088	SNP	G	T	MSD-084	1	23	99.67105263
202	chr14_ySR128_v2	409254	SNP	G	A	MSD-084	1	23	99.64664311
203	chr16_ySR128_v2	254141	SNP	G	C	MSD-084	1	23	100
204	chr16_ySR128_v2	339937	SNP	C	G	MSD-084	1	23	99.68944099
205	chr03_ySR128_v2	275168	SNP	C	T	MSD-085	1	23	100
206	chr10_ySR128_v2	434934	SNP	G	A	MSD-085	1	23	100
207	chr10_ySR128_v2	531749	SNP	G	A	MSD-085	1	23	100
208	chr10_ySR128_v2	685365	SNP	C	T	MSD-085	1	23	100
209	chr10_ySR128_v2	708650	SNP	C	T	MSD-085	1	23	99.73045822
210	chr11_ySR128_v2	30	SNP	A	C	MSD-085	1	23	99.15966387
211	chr11_ySR128_v2	219106	SNP	G	A	MSD-085	1	23	100
212	chr11_ySR128_v2	384701	SNP	G	A	MSD-085	1	23	99.3485342
213	chr11_ySR128_v2	525237	SNP	G	A	MSD-085	1	23	99.42857143
214	chr12_ySR128_v2	60627	SNP	G	A	MSD-085	1	23	100
215	chr12_ySR128_v2	592122	SNP	C	T	MSD-085	1	23	99.37888199
216	chr12_ySR128_v2	751579	SNP	C	T	MSD-085	1	23	99.63898917
217	chr13_ySR128_v2	398019	SNP	C	T	MSD-085	1	23	99.09365559
218	chr14_ySR128_v2	65264	SNP	C	T	MSD-085	1	23	99.46666667
219	chr14_ySR128_v2	338404	SNP	C	T	MSD-085	1	23	99.19137466
220	chr14_ySR128_v2	619929	SNP	G	A	MSD-085	1	23	100
221	chr15_ySR128_v2	145356	SNP	C	T	MSD-085	1	23	100
222	chr15_ySR128_v2	284642	SNP	G	A	MSD-085	1	23	99.72067039
223	chr15_ySR128_v2	485529	SNP	G	A	MSD-085	1	23	99.13294798
224	chr15_ySR128_v2	503313	SNP	G	A	MSD-085	1	23	99.33110368
225	chr15_ySR128_v2	992517	SNP	G	A	MSD-085	1	23	99.71346705
226	chr15_ySR128_v2	1074698	SNP	G	A	MSD-085	1	23	100
227	chr02_ySR128_TripleReporterRight_ura3-29	562098	SNP	G	A	MSD-086	1	23	100
228	chr04_ySR128_v2	831433	SNP	C	T	MSD-086	1	23	100
229	chr04_ySR128_v2	1328275	SNP	G	A	MSD-086	1	23	100
230	chr06_ySR128_v2	178060	SNP	C	T	MSD-086	1	23	98.21428571
231	chr07_ySR128_v2	788310	SNP	C	T	MSD-086	1	23	99.58506224
232	chr09_ySR128_v2	67407	SNP	G	A	MSD-086	1	23	99.55555556
233	chr11_ySR128_v2	631144	SNP	G	A	MSD-086	1	23	99.66329966
234	chr12_ySR128_v2	145055	SNP	G	A	MSD-086	1	23	100
235	chr12_ySR128_v2	646484	SNP	G	C	MSD-086	1	23	100
236	chr12_ySR128_v2	647990	SNP	G	A	MSD-086	1	23	99.62686567
237	chr13_ySR128_v2	496066	SNP	G	C	MSD-086	1	23	100
238	chr13_ySR128_v2	498570	SNP	G	C	MSD-086	1	23	99.62406015
239	chr13_ySR128_v2	713740	SNP	C	T	MSD-086	1	23	99.64912281
240	chr02_ySR128_TripleReporterRight_ura3-29	817736	SNP	A	G	MSD-087	1	23	100
241	chr02_ySR128_TripleReporterRight_ura3-29	817738	SNP	G	A	MSD-087	1	23	100
242	chr04_ySR128_v2	843015	SNP	G	A	MSD-087	1	23	100
243	chr04_ySR128_v2	1015179	SNP	G	A	MSD-087	1	23	99.67845659
244	chr04_ySR128_v2	1402698	SNP	C	T	MSD-087	1	23	99.31034483
245	chr07_ySR128_v2	60992	SNP	G	A	MSD-087	1	23	99.68253968
246	chr07_ySR128_v2	601290	SNP	G	A	MSD-087	1	23	98.97260274
247	chr07_ySR128_v2	1074358	SNP	G	A	MSD-087	1	23	99.45054945
248	chr08_ySR128_v2	40973	SNP	C	T	MSD-087	1	23	99.38461538
249	chr09_ySR128_v2	288133	SNP	C	T	MSD-087	1	23	100
250	chr11_ySR128_v2	605487	SNP	G	A	MSD-087	1	23	100
251	chr12_ySR128_v2	19397	SNP	C	T	MSD-087	1	23	99.68051118
252	chr12_ySR128_v2	683213	SNP	C	T	MSD-087	1	23	100
253	chr12_ySR128_v2	750494	SNP	C	T	MSD-087	1	23	98.8372093
254	chr14_ySR128_v2	270110	SNP	G	A	MSD-087	1	23	98.91696751
255	chr14_ySR128_v2	771848	SNP	C	T	MSD-087	1	23	97.36842105
256	chr15_ySR128_v2	402113	SNP	G	A	MSD-087	1	23	99.25650558
257	chr16_ySR128_v2	683421	SNP	G	A	MSD-087	1	23	99.59016393
258	chr16_ySR128_v2	729727	SNP	A	G	MSD-087	1	23	99.56896552
259	chr02_ySR128_TripleReporterRight_ura3-29	508295	SNP	C	T	MSD-088	1	23	99.69040248
260	chr04_ySR128_v2	64187	SNP	G	A	MSD-088	1	23	100
261	chr04_ySR128_v2	733113	SNP	G	A	MSD-088	1	23	99.64028777
262	chr04_ySR128_v2	863657	SNP	C	T	MSD-088	1	23	100
263	chr04_ySR128_v2	1256773	SNP	C	G	MSD-088	1	23	99.22178988
264	chr04_ySR128_v2	1366269	SNP	C	T	MSD-088	1	23	99.25742574
265	chr04_ySR128_v2	1366789	SNP	C	T	MSD-088	1	23	100
266	chr05_ySR128_v2	30970	SNP	G	A	MSD-088	1	23	100
267	chr05_ySR128_v2	354322	SNP	C	T	MSD-088	1	23	98.47328244
268	chr05_ySR128_v2	550969	SNP	C	T	MSD-088	1	23	98.43342037
269	chr07_ySR128_v2	374222	SNP	G	A	MSD-088	1	23	99.62546816
270	chr07_ySR128_v2	736558	SNP	C	G	MSD-088	1	23	96.09929078
271	chr09_ySR128_v2	113939	SNP	C	T	MSD-088	1	23	98.86792453
272	chr09_ySR128_v2	425345	SNP	G	A	MSD-088	1	23	99.71098266
273	chr12_ySR128_v2	499823	SNP	G	A	MSD-088	1	23	99.25650558
274	chr12_ySR128_v2	650887	SNP	G	A	MSD-088	1	23	100
275	chr13_ySR128_v2	394367	SNP	C	T	MSD-088	1	23	99.63099631
276	chr14_ySR128_v2	348181	SNP	C	T	MSD-088	1	23	99.64912281
277	chr15_ySR128_v2	1056908	SNP	G	A	MSD-088	1	23	99.72826087
278	chr16_ySR128_v2	18752	SNP	G	A	MSD-088	1	23	99.42857143
279	chr01_ySR128_v2	204429	SNP	A	C	MSD-090	1	23	96.2962963
280	chr07_ySR128_v2	106261	SNP	G	T	MSD-090	1	23	100
281	chr07_ySR128_v2	767406	SNP	G	A	MSD-090	1	23	99.29078014
282	chr10_ySR128_v2	524208	SNP	C	T	MSD-090	1	23	99.3442623
283	chr12_ySR128_v2	264306	SNP	C	T	MSD-090	1	23	99.32432432
284	chr12_ySR128_v2	1063918	SNP	C	T	MSD-090	1	23	91.66666667
285	chr13_ySR128_v2	64932	SNP	C	T	MSD-090	1	23	100
286	chr04_ySR128_v2	499328	SNP	C	T	MSD-091	1	23	100
287	chr05_ySR128_v2	248898	SNP	G	A	MSD-091	1	23	100
288	chr09_ySR128_v2	282303	SNP	G	A	MSD-091	1	23	98.8
289	chr01_ySR128_v2	33794	SNP	C	T	MSD-092	1	23	99.05660377
290	chr04_ySR128_v2	44800	SNP	G	A	MSD-092	1	23	99.53703704
291	chr06_ySR128_v2	134595	SNP	C	T	MSD-092	1	23	99.6978852
292	chr07_ySR128_v2	106309	SNP	G	A	MSD-092	1	23	100
293	chr07_ySR128_v2	739189	SNP	G	A	MSD-092	1	23	100
294	chr08_ySR128_v2	37707	SNP	G	A	MSD-092	1	23	100
295	chr14_ySR128_v2	299651	SNP	G	A	MSD-092	1	23	99.64157706
296	chr14_ySR128_v2	508797	SNP	C	T	MSD-092	1	23	99.70588235
297	chr16_ySR128_v2	584906	SNP	C	T	MSD-092	1	23	99.28571429
298	chr02_ySR128_TripleReporterRight_ura3-29	392580	SNP	G	A	MSD-093	1	23	98.97959184
299	chr10_ySR128_v2	139059	SNP	C	T	MSD-093	1	23	100
300	chr12_ySR128_v2	1018916	SNP	C	T	MSD-093	1	23	99.48717949
301	chr13_ySR128_v2	488850	SNP	G	A	MSD-093	1	23	99.50738916
302	chr14_ySR128_v2	310167	SNP	C	T	MSD-093	1	23	100
303	chr15_ySR128_v2	652741	SNP	G	A	MSD-093	1	23	100
304	chr01_ySR128_v2	182812	SNP	G	A	MSD-094	1	23	100
305	chr09_ySR128_v2	114255	SNP	C	T	MSD-094	1	23	100
306	chr14_ySR128_v2	182115	SNP	C	T	MSD-094	1	23	99.6763754
307	chr07_ySR128_v2	892250	SNP	G	A	MSD-095	1	23	100
308	chr13_ySR128_v2	260995	SNP	G	A	MSD-095	1	23	99.6763754
309	chr02_ySR128_TripleReporterRight_ura3-29	203666	SNP	C	T	MSD-096	1	23	99.64285714
310	chr02_ySR128_TripleReporterRight_ura3-29	302912	SNP	G	C	MSD-096	1	23	99.53917051
311	chr02_ySR128_TripleReporterRight_ura3-29	672412	SNP	G	A	MSD-096	1	23	99.609375
312	chr04_ySR128_v2	452878	SNP	G	A	MSD-096	1	23	99.43502825
313	chr04_ySR128_v2	783663	SNP	G	A	MSD-096	1	23	100
314	chr04_ySR128_v2	1308770	SNP	C	G	MSD-096	1	23	100
315	chr04_ySR128_v2	1314102	SNP	C	A	MSD-096	1	23	100
316	chr04_ySR128_v2	1493571	SNP	G	A	MSD-096	1	23	98.79032258
317	chr05_ySR128_v2	209016	SNP	C	T	MSD-096	1	23	100
318	chr05_ySR128_v2	485484	SNP	G	A	MSD-096	1	23	100
319	chr06_ySR128_v2	184763	SNP	C	T	MSD-096	1	23	98.41269841
320	chr08_ySR128_v2	4946	SNP	C	T	MSD-096	1	23	100
321	chr09_ySR128_v2	32779	SNP	C	T	MSD-096	1	23	100
322	chr09_ySR128_v2	281981	SNP	G	A	MSD-096	1	23	100
323	chr12_ySR128_v2	382220	SNP	C	T	MSD-096	1	23	100
324	chr14_ySR128_v2	228082	SNP	G	A	MSD-096	1	23	99.14893617
325	chr15_ySR128_v2	789704	SNP	C	T	MSD-096	1	23	99.56521739
326	chr16_ySR128_v2	495161	SNP	G	A	MSD-096	1	23	98.84615385
