## Supplementary Tables and Datasets for "Hypomorphic mutation in the large subunit of replication protein A affects mutagenesis by human APOBEC cytidine deaminases in yeast": ZAK_216_RFA1-WT_RT_EV_MAF.txt

Row_ID	Chromosome	Start_position	Variant_Type	Reference_Allele	Tumor_Seq_Allele2	Tumor_Sample_Barcode	Sample count	Total number of samples	Variant_allele_frequency
1	chr12_ySR128_v2	401907	SNP	G	T	MSD-158	1	22	100
2	chr03_ySR128_v2	10929	SNP	T	A	MSD-159	1	22	100
3	chr04_ySR128_v2	1206631	SNP	G	T	MSD-159	1	22	100
4	chr04_ySR128_v2	1206633	SNP	A	T	MSD-159	1	22	100
5	chr07_ySR128_v2	567345	SNP	G	A	MSD-159	1	22	100
6	chr01_ySR128_v2	207421	SNP	T	C	MSD-160	1	22	100
7	chr10_ySR128_v2	552632	SNP	A	T	MSD-160	1	22	98.95833333
8	chr09_ySR128_v2	391233	SNP	C	T	MSD-161	1	22	100
9	chr01_ySR128_v2	26013	SNP	T	A	MSD-163	1	22	97.2972973
10	chr01_ySR128_v2	26017	SNP	A	G	MSD-163	1	22	94.59459459
11	chr07_ySR128_v2	16537	SNP	T	C	MSD-163	1	22	99.43396226
12	chr13_ySR128_v2	91948	SNP	G	A	MSD-163	1	22	100
13	chr02_ySR128_TripleReporterRight_ura3-29	488212	SNP	A	T	MSD-164	1	22	99.06976744
14	chr12_ySR128_v2	130030	SNP	G	T	MSD-164	1	22	97.93814433
15	chr07_ySR128_v2	106261	SNP	G	T	MSD-165	1	22	99.06542056
16	chr07_ySR128_v2	535015	SNP	A	T	MSD-165	1	22	95.23809524
17	chr13_ySR128_v2	912915	SNP	C	G	MSD-167	1	22	100
18	chr01_ySR128_v2	182812	SNP	G	A	MSD-169	1	22	100
19	chr07_ySR128_v2	1351	SNP	C	T	MSD-169	1	22	100
20	chr08_ySR128_v2	254970	SNP	C	A	MSD-169	1	22	99.17582418
21	chr01_ySR128_v2	26161	SNP	C	A	MSD-172	1	22	100
22	chr08_ySR128_v2	157957	SNP	G	T	MSD-172	1	22	99.07407407
23	chr01_ySR128_v2	207994	SNP	C	A	MSD-173	1	22	100
24	chr02_ySR128_TripleReporterRight_ura3-29	490465	SNP	G	T	MSD-174	1	22	100
25	chr02_ySR128_TripleReporterRight_ura3-29	489997	SNP	G	C	MSD-175	1	22	99.72222222
26	chr02_ySR128_TripleReporterRight_ura3-29	489860	SNP	A	C	MSD-176	1	22	100
27	chr02_ySR128_TripleReporterRight_ura3-29	489746	SNP	G	A	MSD-178	1	22	99.47089947
28	chr02_ySR128_TripleReporterRight_ura3-29	490106	SNP	T	G	MSD-179	1	22	99.07235622
