## Supplementary Tables and Datasets for "Hypomorphic mutation in the large subunit of replication protein A affects mutagenesis by human APOBEC cytidine deaminases in yeast": ZAK_230_rfa1-33_rev3-D_RT_A3A_MAF.txt

Row ID	Chromosome	Start_position	Variant_Type	Reference_Allele	Tumor_Seq_Allele2	Tumor_Sample_Barcode	Sample_count	Total_number_of_samples	Variant_allele_frequency
1	chr01_ySR128_v2	30421	SNP	G	A	MSD-293	1	11	100
2	chr04_ySR128_v2	1352872	SNP	C	G	MSD-293	1	11	92.55319149
3	chr12_ySR128_v2	178868	SNP	C	T	MSD-293	1	11	99.37888199
4	chr12_ySR128_v2	760907	SNP	C	T	MSD-293	1	11	100
5	chr07_ySR128_v2	501902	SNP	G	A	MSD-295	1	11	99.67532468
6	chr13_ySR128_v2	300484	SNP	C	T	MSD-295	1	11	99.37106918
7	chr15_ySR128_v2	708021	SNP	C	T	MSD-295	1	11	99.6969697
8	chr02_ySR128_TripleReporterRight_ura3-29	488211	SNP	G	T	MSD-296	1	11	99.79716024
9	chr07_ySR128_v2	106270	SNP	A	G	MSD-296	1	11	98.33333333
10	chr11_ySR128_v2	666223	SNP	G	T	MSD-296	1	11	96.98113208
11	chr12_ySR128_v2	363178	SNP	C	T	MSD-297	1	11	99.72067039
12	chr15_ySR128_v2	344958	SNP	C	T	MSD-297	1	11	92.07317073
13	chr15_ySR128_v2	344961	SNP	T	C	MSD-297	1	11	91.19496855
14	chr15_ySR128_v2	344967	SNP	G	A	MSD-297	1	11	95.62043796
15	chr01_ySR128_v2	26152	SNP	A	G	MSD-298	1	11	100
16	chr01_ySR128_v2	207421	SNP	T	C	MSD-298	1	11	100
17	chr01_ySR128_v2	207449	SNP	A	G	MSD-298	1	11	100
18	chr02_ySR128_TripleReporterRight_ura3-29	263088	SNP	T	C	MSD-298	1	11	100
19	chr07_ySR128_v2	606651	SNP	C	A	MSD-298	1	11	99.5423341
20	chr01_ySR128_v2	26437	SNP	C	G	MSD-299	1	11	97.5
21	chr01_ySR128_v2	209995	SNP	A	G	MSD-299	1	11	95.23809524
22	chr02_ySR128_TripleReporterRight_ura3-29	817736	SNP	A	G	MSD-299	1	11	91.66666667
23	chr02_ySR128_TripleReporterRight_ura3-29	817738	SNP	G	A	MSD-299	1	11	91.66666667
24	chr04_ySR128_v2	14702	SNP	A	T	MSD-299	1	11	100
25	chr01_ySR128_v2	26013	SNP	T	A	MSD-300	1	11	100
26	chr01_ySR128_v2	26017	SNP	A	G	MSD-300	1	11	100
27	chr01_ySR128_v2	26020	SNP	G	A	MSD-300	1	11	100
28	chr01_ySR128_v2	26026	SNP	C	A	MSD-300	1	11	100
29	chr01_ySR128_v2	204429	SNP	A	C	MSD-300	1	11	92.30769231
30	chr03_ySR128_v2	10921	SNP	T	A	MSD-300	1	11	95.83333333
31	chr13_ySR128_v2	908368	SNP	A	G	MSD-300	1	11	92
32	chr13_ySR128_v2	908386	SNP	C	G	MSD-300	1	11	90.12345679
33	chr13_ySR128_v2	908395	SNP	G	A	MSD-300	1	11	95.6043956
34	chr13_ySR128_v2	7	SNP	A	C	MSD-301	1	11	91.17647059
35	chr02_ySR128_TripleReporterRight_ura3-29	38963	SNP	G	A	MSD-302	1	11	97.46031746
36	chr01_ySR128_v2	25688	SNP	G	A	MSD-303	1	11	90.90909091
37	chr01_ySR128_v2	207766	SNP	A	G	MSD-303	1	11	100
38	chr04_ySR128_v2	1206622	SNP	G	A	MSD-303	1	11	100
39	chr04_ySR128_v2	1206626	SNP	G	T	MSD-303	1	11	98.30508475
40	chr04_ySR128_v2	1206628	SNP	A	G	MSD-303	1	11	100
41	chr04_ySR128_v2	1206633	SNP	A	T	MSD-303	1	11	100
