## Supplementary Tables and Datasets for "Hypomorphic mutation in the large subunit of replication protein A affects mutagenesis by human APOBEC cytidine deaminases in yeast": ZAK_230_rfa1-33_rev3-D_RT_EV_MAF.txt

Row_ID	Chromosome	Start_position	Variant_Type	Reference_Allele	Tumor_Seq_Allele2	Tumor_Sample_Barcode	Sample_count	Total_number_of_samples	Variant_allele_frequency
1	chr02_ySR128_TripleReporterRight_ura3-29	263088	SNP	T	C	MSD-205	1	18	100
2	chr12_ySR128_v2	490351	SNP	A	G	MSD-205	1	18	99.18032787
3	chr01_ySR128_v2	214347	SNP	T	C	MSD-206	1	18	100
4	chr01_ySR128_v2	204276	SNP	A	T	MSD-208	1	18	90.47619048
5	chr10_ySR128_v2	399839	SNP	A	G	MSD-208	1	18	100
6	chr12_ySR128_v2	647321	SNP	G	A	MSD-209	1	18	100
7	chr12_ySR128_v2	647330	SNP	T	G	MSD-209	1	18	100
8	chr12_ySR128_v2	647333	SNP	T	G	MSD-209	1	18	99.28571429
9	chr12_ySR128_v2	647369	SNP	C	A	MSD-209	1	18	100
10	chr16_ySR128_v2	853079	SNP	T	C	MSD-209	1	18	100
11	chr16_ySR128_v2	853152	SNP	G	C	MSD-209	1	18	94.11764706
12	chr16_ySR128_v2	853154	SNP	T	C	MSD-209	1	18	94.11764706
13	chr01_ySR128_v2	26013	SNP	T	A	MSD-210	1	18	96.15384615
14	chr01_ySR128_v2	26020	SNP	G	A	MSD-210	1	18	100
15	chr01_ySR128_v2	26026	SNP	C	A	MSD-210	1	18	100
16	chr01_ySR128_v2	26161	SNP	C	A	MSD-210	1	18	95
17	chr04_ySR128_v2	1206628	SNP	A	G	MSD-211	1	18	100
18	chr09_ySR128_v2	433921	SNP	A	G	MSD-211	1	18	100
19	chr09_ySR128_v2	210089	SNP	C	T	MSD-213	1	18	99.73890339
20	chr01_ySR128_v2	12118	SNP	C	T	MSD-214	1	18	92.30769231
21	chr01_ySR128_v2	12396	SNP	T	C	MSD-214	1	18	100
22	chr01_ySR128_v2	25688	SNP	G	A	MSD-214	1	18	90.90909091
23	chr01_ySR128_v2	198694	SNP	A	G	MSD-214	1	18	100
24	chr01_ySR128_v2	201009	SNP	A	T	MSD-214	1	18	94.44444444
25	chr01_ySR128_v2	201329	SNP	A	T	MSD-214	1	18	91.66666667
26	chr01_ySR128_v2	207994	SNP	C	A	MSD-214	1	18	100
27	chr09_ySR128_v2	25273	SNP	T	G	MSD-214	1	18	100
28	chr09_ySR128_v2	25276	SNP	G	A	MSD-214	1	18	100
29	chr09_ySR128_v2	25278	SNP	T	C	MSD-214	1	18	99.37888199
30	chr09_ySR128_v2	25304	SNP	C	T	MSD-214	1	18	99.5
31	chr09_ySR128_v2	25315	SNP	T	G	MSD-214	1	18	99.34640523
32	chr09_ySR128_v2	25327	SNP	G	A	MSD-214	1	18	99.21259843
33	chr09_ySR128_v2	25331	SNP	C	A	MSD-214	1	18	93.98496241
34	chr10_ySR128_v2	354365	SNP	T	C	MSD-214	1	18	100
35	chr10_ySR128_v2	543147	SNP	G	A	MSD-214	1	18	100
36	chr12_ySR128_v2	130030	SNP	G	T	MSD-214	1	18	98.54497354
37	chr14_ySR128_v2	30642	SNP	A	C	MSD-214	1	18	99.82332155
38	chr14_ySR128_v2	287439	SNP	T	C	MSD-214	1	18	99.57805907
39	chr01_ySR128_v2	204430	SNP	C	T	MSD-215	1	18	90.90909091
40	chr09_ySR128_v2	324360	SNP	A	T	MSD-215	1	18	100
41	chr16_ySR128_v2	521706	SNP	C	A	MSD-215	1	18	100
42	chr01_ySR128_v2	182812	SNP	G	A	MSD-216	1	18	100
43	chr01_ySR128_v2	204429	SNP	A	C	MSD-216	1	18	100
44	chr05_ySR128_v2	171929	SNP	A	T	MSD-216	1	18	98.55072464
45	chr02_ySR128_TripleReporterRight_ura3-29	490352	SNP	T	C	MSD-217	1	18	100
46	chr02_ySR128_TripleReporterRight_ura3-29	485522	SNP	T	A	MSD-218	1	18	100
47	chr04_ySR128_v2	661520	SNP	G	A	MSD-218	1	18	100
48	chr01_ySR128_v2	26437	SNP	C	G	MSD-220	1	18	96.875
49	chr04_ySR128_v2	1206631	SNP	G	T	MSD-220	1	18	100
50	chr09_ySR128_v2	434325	SNP	C	T	MSD-220	1	18	90
51	chr02_ySR128_TripleReporterRight_ura3-29	491098	SNP	A	T	MSD-221	1	18	99.00662252
52	chr02_ySR128_TripleReporterRight_ura3-29	490387	SNP	A	T	MSD-222	1	18	99.66777409
53	chr09_ySR128_v2	432514	SNP	T	C	MSD-222	1	18	100
