## Supplementary Tables and Datasets for "Hypomorphic mutation in the large subunit of replication protein A affects mutagenesis by human APOBEC cytidine deaminases in yeast": ZAK_236_RFA1-WT_rev3-D_RT_A3A_MAF.txt

Row_ID	Chromosome	Start_position	Variant_Type	Reference_Allele	Tumor_Seq_Allele2	Tumor_Sample_Barcode	Sample_count	Total_number_of_samples	Variant_allele_frequency
1	chr02_ySR128_TripleReporterRight_ura3-29	263088	SNP	T	C	MSD-304	1	24	100
2	chr04_ySR128_v2	14702	SNP	A	T	MSD-304	1	24	95.23809524
3	chr04_ySR128_v2	18321	SNP	T	G	MSD-304	1	24	90
4	chr04_ySR128_v2	1163880	SNP	C	T	MSD-304	1	24	99.57356077
5	chr05_ySR128_v2	398236	SNP	C	T	MSD-304	1	24	100
6	chr07_ySR128_v2	620100	SNP	C	T	MSD-304	1	24	98.55670103
7	chr09_ySR128_v2	389769	SNP	G	A	MSD-304	1	24	100
8	chr09_ySR128_v2	389901	SNP	G	A	MSD-304	1	24	99.21259843
9	chr10_ySR128_v2	501710	SNP	G	A	MSD-304	1	24	99.72527473
10	chr10_ySR128_v2	540946	SNP	C	T	MSD-304	1	24	100
11	chr12_ySR128_v2	132185	SNP	G	A	MSD-304	1	24	97.77158774
12	chr13_ySR128_v2	535458	SNP	G	A	MSD-304	1	24	100
13	chr14_ySR128_v2	23440	SNP	G	A	MSD-304	1	24	99.56709957
14	chr15_ySR128_v2	946665	SNP	C	T	MSD-304	1	24	100
15	chr16_ySR128_v2	432780	SNP	G	A	MSD-304	1	24	100
16	chr02_ySR128_TripleReporterRight_ura3-29	384002	SNP	G	A	MSD-305	1	24	100
17	chr02_ySR128_TripleReporterRight_ura3-29	487122	SNP	C	T	MSD-305	1	24	99.74937343
18	chr02_ySR128_TripleReporterRight_ura3-29	748985	SNP	C	T	MSD-305	1	24	99.45504087
19	chr03_ySR128_v2	168887	SNP	G	A	MSD-305	1	24	100
20	chr05_ySR128_v2	331320	SNP	G	A	MSD-305	1	24	99.49109415
21	chr07_ySR128_v2	861123	SNP	G	A	MSD-305	1	24	99.13793103
22	chr09_ySR128_v2	324241	SNP	C	T	MSD-305	1	24	100
23	chr10_ySR128_v2	134552	SNP	C	T	MSD-305	1	24	100
24	chr10_ySR128_v2	637190	SNP	G	A	MSD-305	1	24	99.7382199
25	chr11_ySR128_v2	181591	SNP	G	A	MSD-305	1	24	100
26	chr12_ySR128_v2	151641	SNP	C	T	MSD-305	1	24	100
27	chr12_ySR128_v2	428339	SNP	G	A	MSD-305	1	24	99.375
28	chr12_ySR128_v2	796986	SNP	C	T	MSD-305	1	24	99.70845481
29	chr13_ySR128_v2	252146	SNP	G	A	MSD-305	1	24	99.42857143
30	chr14_ySR128_v2	274849	SNP	G	A	MSD-305	1	24	99.72067039
31	chr14_ySR128_v2	375614	SNP	C	T	MSD-305	1	24	99.67948718
32	chr15_ySR128_v2	501555	SNP	C	T	MSD-305	1	24	99.67845659
33	chr15_ySR128_v2	537429	SNP	C	T	MSD-305	1	24	99.71428571
34	chr15_ySR128_v2	614010	SNP	G	A	MSD-305	1	24	100
35	chr16_ySR128_v2	474479	SNP	C	T	MSD-305	1	24	99.70414201
36	chr16_ySR128_v2	541091	SNP	G	A	MSD-305	1	24	99.15254237
37	chr16_ySR128_v2	675055	SNP	G	A	MSD-305	1	24	99.6941896
38	chr02_ySR128_TripleReporterRight_ura3-29	324258	SNP	C	T	MSD-306	1	24	99.56427015
39	chr02_ySR128_TripleReporterRight_ura3-29	577740	SNP	C	T	MSD-306	1	24	100
40	chr03_ySR128_v2	929	SNP	A	G	MSD-306	1	24	100
41	chr04_ySR128_v2	572089	SNP	G	A	MSD-306	1	24	99.53917051
42	chr04_ySR128_v2	958665	SNP	C	T	MSD-306	1	24	100
43	chr05_ySR128_v2	514691	SNP	G	A	MSD-306	1	24	99.5505618
44	chr07_ySR128_v2	166002	SNP	G	A	MSD-306	1	24	99.7752809
45	chr08_ySR128_v2	514398	SNP	C	T	MSD-306	1	24	99.77973568
46	chr10_ySR128_v2	613895	SNP	C	T	MSD-306	1	24	99.54954955
47	chr14_ySR128_v2	329209	SNP	C	T	MSD-306	1	24	99.76303318
48	chr15_ySR128_v2	1005930	SNP	G	A	MSD-306	1	24	99.55156951
49	chr02_ySR128_TripleReporterRight_ura3-29	32467	SNP	C	T	MSD-307	1	24	98.80952381
50	chr03_ySR128_v2	79005	SNP	G	A	MSD-307	1	24	99.74424552
51	chr03_ySR128_v2	94713	SNP	C	T	MSD-307	1	24	100
52	chr03_ySR128_v2	231647	SNP	G	A	MSD-307	1	24	99.48051948
53	chr04_ySR128_v2	74687	SNP	C	T	MSD-307	1	24	100
54	chr04_ySR128_v2	242646	SNP	C	T	MSD-307	1	24	100
55	chr04_ySR128_v2	727511	SNP	C	T	MSD-307	1	24	99.4011976
56	chr04_ySR128_v2	732358	SNP	G	A	MSD-307	1	24	100
57	chr04_ySR128_v2	1250933	SNP	C	T	MSD-307	1	24	99.27184466
58	chr04_ySR128_v2	1449735	SNP	C	T	MSD-307	1	24	100
59	chr05_ySR128_v2	192130	SNP	G	A	MSD-307	1	24	98.72122762
60	chr05_ySR128_v2	294229	SNP	G	A	MSD-307	1	24	99.46091644
61	chr05_ySR128_v2	499494	SNP	G	A	MSD-307	1	24	98.67021277
62	chr07_ySR128_v2	769120	SNP	C	T	MSD-307	1	24	99.17808219
63	chr07_ySR128_v2	855691	SNP	C	T	MSD-307	1	24	99.66887417
64	chr07_ySR128_v2	885461	SNP	C	T	MSD-307	1	24	99.14040115
65	chr08_ySR128_v2	122671	SNP	G	A	MSD-307	1	24	99.23857868
66	chr08_ySR128_v2	168318	SNP	G	A	MSD-307	1	24	99.42196532
67	chr08_ySR128_v2	362510	SNP	G	A	MSD-307	1	24	99.42528736
68	chr08_ySR128_v2	366400	SNP	C	T	MSD-307	1	24	99.7311828
69	chr09_ySR128_v2	22936	SNP	C	T	MSD-307	1	24	100
70	chr09_ySR128_v2	267292	SNP	G	A	MSD-307	1	24	100
71	chr09_ySR128_v2	400359	SNP	C	T	MSD-307	1	24	99.71181556
72	chr09_ySR128_v2	410119	SNP	C	T	MSD-307	1	24	100
73	chr10_ySR128_v2	262557	SNP	G	A	MSD-307	1	24	100
74	chr10_ySR128_v2	349470	SNP	C	T	MSD-307	1	24	100
75	chr11_ySR128_v2	247496	SNP	C	T	MSD-307	1	24	99.70414201
76	chr11_ySR128_v2	461985	SNP	C	T	MSD-307	1	24	100
77	chr12_ySR128_v2	57914	SNP	C	T	MSD-307	1	24	100
78	chr12_ySR128_v2	102498	SNP	C	T	MSD-307	1	24	99.69879518
79	chr12_ySR128_v2	209886	SNP	G	A	MSD-307	1	24	100
80	chr12_ySR128_v2	260090	SNP	G	A	MSD-307	1	24	100
81	chr12_ySR128_v2	301527	SNP	G	A	MSD-307	1	24	100
82	chr12_ySR128_v2	334220	SNP	G	A	MSD-307	1	24	99.73890339
83	chr12_ySR128_v2	423878	SNP	G	A	MSD-307	1	24	97.76876268
84	chr12_ySR128_v2	535680	SNP	G	A	MSD-307	1	24	99.48979592
85	chr12_ySR128_v2	607281	SNP	C	T	MSD-307	1	24	99.50124688
86	chr12_ySR128_v2	699245	SNP	G	A	MSD-307	1	24	99.65397924
87	chr12_ySR128_v2	909643	SNP	G	A	MSD-307	1	24	100
88	chr12_ySR128_v2	935445	SNP	C	T	MSD-307	1	24	100
89	chr13_ySR128_v2	18541	SNP	C	T	MSD-307	1	24	99.69604863
90	chr13_ySR128_v2	495990	SNP	G	A	MSD-307	1	24	100
91	chr13_ySR128_v2	656674	SNP	G	A	MSD-307	1	24	100
92	chr13_ySR128_v2	702733	SNP	G	A	MSD-307	1	24	99.71590909
93	chr14_ySR128_v2	187752	SNP	G	A	MSD-307	1	24	100
94	chr14_ySR128_v2	280813	SNP	C	T	MSD-307	1	24	100
95	chr14_ySR128_v2	454655	SNP	G	A	MSD-307	1	24	99.31271478
96	chr14_ySR128_v2	621019	SNP	C	T	MSD-307	1	24	100
97	chr14_ySR128_v2	680504	SNP	C	T	MSD-307	1	24	100
98	chr15_ySR128_v2	83872	SNP	G	A	MSD-307	1	24	100
99	chr15_ySR128_v2	179476	SNP	G	A	MSD-307	1	24	100
100	chr15_ySR128_v2	356656	SNP	G	A	MSD-307	1	24	99.39393939
101	chr15_ySR128_v2	502994	SNP	G	A	MSD-307	1	24	99.73753281
102	chr15_ySR128_v2	567519	SNP	G	A	MSD-307	1	24	99.69135802
103	chr15_ySR128_v2	959507	SNP	C	T	MSD-307	1	24	100
104	chr15_ySR128_v2	968909	SNP	G	A	MSD-307	1	24	100
105	chr15_ySR128_v2	1066300	SNP	G	A	MSD-307	1	24	99.70674487
106	chr16_ySR128_v2	287016	SNP	C	T	MSD-307	1	24	100
107	chr16_ySR128_v2	574772	SNP	C	T	MSD-307	1	24	100
108	chr16_ySR128_v2	723482	SNP	C	T	MSD-307	1	24	100
109	chr16_ySR128_v2	735227	SNP	C	T	MSD-307	1	24	99.27272727
110	chr16_ySR128_v2	818122	SNP	G	A	MSD-307	1	24	99.09365559
111	chr16_ySR128_v2	918203	SNP	G	A	MSD-307	1	24	100
112	chr16_ySR128_v2	937766	SNP	C	T	MSD-307	1	24	99.23076923
113	chr02_ySR128_TripleReporterRight_ura3-29	61846	SNP	G	A	MSD-308	1	24	100
114	chr06_ySR128_v2	17988	SNP	G	A	MSD-308	1	24	99.76470588
115	chr08_ySR128_v2	282718	SNP	G	A	MSD-308	1	24	99.77375566
116	chr09_ySR128_v2	392689	SNP	G	A	MSD-308	1	24	99.6
117	chr11_ySR128_v2	641856	SNP	G	A	MSD-308	1	24	100
118	chr12_ySR128_v2	234773	SNP	G	A	MSD-308	1	24	99.31506849
119	chr13_ySR128_v2	103879	SNP	G	A	MSD-308	1	24	99.59266802
120	chr13_ySR128_v2	545493	SNP	G	A	MSD-308	1	24	99.6
121	chr13_ySR128_v2	606463	SNP	G	A	MSD-308	1	24	99.59100204
122	chr14_ySR128_v2	195680	SNP	C	T	MSD-308	1	24	100
123	chr14_ySR128_v2	251873	SNP	C	T	MSD-308	1	24	100
124	chr15_ySR128_v2	262611	SNP	G	A	MSD-308	1	24	99.49874687
125	chr16_ySR128_v2	89810	SNP	G	A	MSD-308	1	24	100
126	chr01_ySR128_v2	176032	SNP	G	A	MSD-309	1	24	99.78401728
127	chr01_ySR128_v2	190377	SNP	C	T	MSD-309	1	24	99.46808511
128	chr03_ySR128_v2	10929	SNP	T	A	MSD-309	1	24	100
129	chr03_ySR128_v2	204299	SNP	C	T	MSD-309	1	24	99.79123173
130	chr03_ySR128_v2	223212	SNP	C	T	MSD-309	1	24	100
131	chr04_ySR128_v2	39452	SNP	G	A	MSD-309	1	24	100
132	chr04_ySR128_v2	548928	SNP	C	T	MSD-309	1	24	100
133	chr04_ySR128_v2	1147000	SNP	G	A	MSD-309	1	24	100
134	chr06_ySR128_v2	37041	SNP	G	A	MSD-309	1	24	99.38461538
135	chr07_ySR128_v2	264162	SNP	G	A	MSD-309	1	24	100
136	chr07_ySR128_v2	457630	SNP	G	A	MSD-309	1	24	100
137	chr07_ySR128_v2	771825	SNP	G	A	MSD-309	1	24	100
138	chr10_ySR128_v2	497635	SNP	G	A	MSD-309	1	24	99.75845411
139	chr11_ySR128_v2	70766	SNP	G	A	MSD-309	1	24	100
140	chr12_ySR128_v2	611463	SNP	C	T	MSD-309	1	24	98.66156788
141	chr12_ySR128_v2	663059	SNP	C	T	MSD-309	1	24	99.78118162
142	chr12_ySR128_v2	1048253	SNP	C	T	MSD-309	1	24	99.66887417
143	chr13_ySR128_v2	791568	SNP	G	A	MSD-309	1	24	100
144	chr14_ySR128_v2	464580	SNP	C	T	MSD-309	1	24	99.46949602
145	chr14_ySR128_v2	541366	SNP	C	T	MSD-309	1	24	99.56896552
146	chr14_ySR128_v2	637413	SNP	G	A	MSD-309	1	24	100
147	chr15_ySR128_v2	254483	SNP	C	T	MSD-309	1	24	99.72451791
148	chr15_ySR128_v2	408814	SNP	C	T	MSD-309	1	24	100
149	chr01_ySR128_v2	207994	SNP	C	A	MSD-310	1	24	100
150	chr02_ySR128_TripleReporterRight_ura3-29	403924	SNP	G	A	MSD-310	1	24	98.78345499
151	chr02_ySR128_TripleReporterRight_ura3-29	478075	SNP	G	A	MSD-310	1	24	99.31350114
152	chr02_ySR128_TripleReporterRight_ura3-29	536993	SNP	C	T	MSD-310	1	24	99.5215311
153	chr03_ySR128_v2	123954	SNP	G	A	MSD-310	1	24	98.93390192
154	chr04_ySR128_v2	234188	SNP	C	T	MSD-310	1	24	100
155	chr04_ySR128_v2	1505300	SNP	G	A	MSD-310	1	24	100
156	chr05_ySR128_v2	222539	SNP	C	T	MSD-310	1	24	100
157	chr11_ySR128_v2	261660	SNP	C	T	MSD-310	1	24	99.38900204
158	chr12_ySR128_v2	630098	SNP	C	T	MSD-310	1	24	99.16317992
159	chr15_ySR128_v2	644359	SNP	C	T	MSD-310	1	24	99.3006993
160	chr16_ySR128_v2	38308	SNP	G	A	MSD-310	1	24	99.81343284
161	chr01_ySR128_v2	204421	SNP	A	T	MSD-311	1	24	94.11764706
162	chr01_ySR128_v2	209995	SNP	A	G	MSD-311	1	24	95.83333333
163	chr02_ySR128_TripleReporterRight_ura3-29	722378	SNP	C	T	MSD-311	1	24	99.25
164	chr06_ySR128_v2	42146	SNP	G	A	MSD-311	1	24	100
165	chr07_ySR128_v2	252	SNP	C	T	MSD-311	1	24	100
166	chr07_ySR128_v2	256	SNP	C	T	MSD-311	1	24	100
167	chr09_ySR128_v2	432514	SNP	T	C	MSD-311	1	24	100
168	chr09_ySR128_v2	433921	SNP	A	G	MSD-311	1	24	100
169	chr10_ySR128_v2	37487	SNP	G	A	MSD-311	1	24	99.28909953
170	chr12_ySR128_v2	239047	SNP	C	T	MSD-311	1	24	99.75609756
171	chr12_ySR128_v2	631488	SNP	C	T	MSD-311	1	24	100
172	chr16_ySR128_v2	184078	SNP	C	T	MSD-311	1	24	100
173	chr01_ySR128_v2	149920	SNP	C	T	MSD-312	1	24	100
174	chr02_ySR128_TripleReporterRight_ura3-29	617803	SNP	G	A	MSD-312	1	24	99.56616052
175	chr02_ySR128_TripleReporterRight_ura3-29	755886	SNP	C	T	MSD-312	1	24	100
176	chr03_ySR128_v2	61940	SNP	G	A	MSD-312	1	24	99.83361065
177	chr03_ySR128_v2	212780	SNP	C	T	MSD-312	1	24	99.3736952
178	chr04_ySR128_v2	192879	SNP	G	A	MSD-312	1	24	99.51807229
179	chr04_ySR128_v2	447368	SNP	C	T	MSD-312	1	24	100
180	chr04_ySR128_v2	607581	SNP	G	A	MSD-312	1	24	99.25187032
181	chr04_ySR128_v2	782892	SNP	G	A	MSD-312	1	24	99.76689977
182	chr04_ySR128_v2	811408	SNP	C	T	MSD-312	1	24	99.75247525
183	chr05_ySR128_v2	107734	SNP	C	T	MSD-312	1	24	99.41972921
184	chr05_ySR128_v2	422052	SNP	G	A	MSD-312	1	24	100
185	chr09_ySR128_v2	224300	SNP	C	T	MSD-312	1	24	99.77876106
186	chr10_ySR128_v2	2044	SNP	G	A	MSD-312	1	24	97.10144928
187	chr10_ySR128_v2	2046	SNP	T	C	MSD-312	1	24	97.10144928
188	chr10_ySR128_v2	2048	SNP	G	C	MSD-312	1	24	96.42857143
189	chr10_ySR128_v2	2051	SNP	G	C	MSD-312	1	24	95.23809524
190	chr10_ySR128_v2	2055	SNP	T	G	MSD-312	1	24	93.33333333
191	chr10_ySR128_v2	361793	SNP	C	T	MSD-312	1	24	99.78165939
192	chr10_ySR128_v2	595084	SNP	G	A	MSD-312	1	24	99.78213508
193	chr10_ySR128_v2	597935	SNP	G	A	MSD-312	1	24	99.77777778
194	chr11_ySR128_v2	121731	SNP	C	T	MSD-312	1	24	100
195	chr11_ySR128_v2	216310	SNP	C	T	MSD-312	1	24	100
196	chr13_ySR128_v2	137303	SNP	G	A	MSD-312	1	24	100
197	chr13_ySR128_v2	680264	SNP	C	T	MSD-312	1	24	100
198	chr14_ySR128_v2	214518	SNP	C	T	MSD-312	1	24	99.75062344
199	chr14_ySR128_v2	643715	SNP	C	T	MSD-312	1	24	99.7716895
200	chr15_ySR128_v2	295007	SNP	C	T	MSD-312	1	24	100
201	chr16_ySR128_v2	305392	SNP	C	T	MSD-312	1	24	100
202	chr16_ySR128_v2	641284	SNP	C	T	MSD-312	1	24	99.61165049
203	chr01_ySR128_v2	26161	SNP	C	A	MSD-313	1	24	100
204	chr02_ySR128_TripleReporterRight_ura3-29	365391	SNP	G	A	MSD-313	1	24	100
205	chr04_ySR128_v2	587721	SNP	G	A	MSD-313	1	24	100
206	chr04_ySR128_v2	1060680	SNP	G	A	MSD-313	1	24	100
207	chr08_ySR128_v2	217158	SNP	C	T	MSD-313	1	24	99.60629921
208	chr11_ySR128_v2	299199	SNP	C	T	MSD-313	1	24	100
209	chr11_ySR128_v2	368313	SNP	G	A	MSD-313	1	24	99.6
210	chr11_ySR128_v2	464985	SNP	C	T	MSD-313	1	24	99.23076923
211	chr13_ySR128_v2	489791	SNP	C	T	MSD-313	1	24	99.609375
212	chr15_ySR128_v2	59862	SNP	C	T	MSD-313	1	24	100
213	chr16_ySR128_v2	169063	SNP	C	T	MSD-313	1	24	99.60159363
214	chr16_ySR128_v2	271075	SNP	C	T	MSD-313	1	24	99.17012448
215	chr16_ySR128_v2	584056	SNP	G	A	MSD-313	1	24	100
216	chr02_ySR128_TripleReporterRight_ura3-29	463536	SNP	C	T	MSD-314	1	24	98.57482185
217	chr02_ySR128_TripleReporterRight_ura3-29	469991	SNP	G	A	MSD-314	1	24	99.73753281
218	chr02_ySR128_TripleReporterRight_ura3-29	593088	SNP	G	A	MSD-314	1	24	100
219	chr02_ySR128_TripleReporterRight_ura3-29	741833	SNP	C	T	MSD-314	1	24	100
220	chr04_ySR128_v2	223008	SNP	C	T	MSD-314	1	24	98.70466321
221	chr04_ySR128_v2	1503206	SNP	C	T	MSD-314	1	24	100
222	chr04_ySR128_v2	1512527	SNP	G	A	MSD-314	1	24	99.74937343
223	chr05_ySR128_v2	330492	SNP	G	A	MSD-314	1	24	100
224	chr06_ySR128_v2	39715	SNP	G	A	MSD-314	1	24	99.76580796
225	chr07_ySR128_v2	372636	SNP	G	A	MSD-314	1	24	99.72527473
226	chr07_ySR128_v2	411795	SNP	G	A	MSD-314	1	24	100
227	chr07_ySR128_v2	540071	SNP	C	T	MSD-314	1	24	100
228	chr07_ySR128_v2	582399	SNP	C	T	MSD-314	1	24	99.23273657
229	chr07_ySR128_v2	801831	SNP	C	T	MSD-314	1	24	97.97101449
230	chr07_ySR128_v2	914982	SNP	C	T	MSD-314	1	24	99.73474801
231	chr08_ySR128_v2	32021	SNP	G	A	MSD-314	1	24	100
232	chr08_ySR128_v2	70997	SNP	C	T	MSD-314	1	24	99.7716895
233	chr08_ySR128_v2	443551	SNP	G	A	MSD-314	1	24	99.74489796
234	chr09_ySR128_v2	159425	SNP	G	A	MSD-314	1	24	100
235	chr09_ySR128_v2	422356	SNP	C	T	MSD-314	1	24	99.57627119
236	chr10_ySR128_v2	322559	SNP	G	A	MSD-314	1	24	98.94179894
237	chr10_ySR128_v2	541454	SNP	C	T	MSD-314	1	24	100
238	chr11_ySR128_v2	142100	SNP	C	T	MSD-314	1	24	99.51456311
239	chr12_ySR128_v2	95933	SNP	C	T	MSD-314	1	24	99.67741935
240	chr12_ySR128_v2	227385	SNP	G	A	MSD-314	1	24	99.19137466
241	chr12_ySR128_v2	549763	SNP	C	T	MSD-314	1	24	100
242	chr12_ySR128_v2	556542	SNP	C	T	MSD-314	1	24	100
243	chr12_ySR128_v2	661722	SNP	G	A	MSD-314	1	24	99.74489796
244	chr12_ySR128_v2	715588	SNP	G	A	MSD-314	1	24	99.77973568
245	chr12_ySR128_v2	764743	SNP	C	T	MSD-314	1	24	99.49874687
246	chr12_ySR128_v2	825313	SNP	C	T	MSD-314	1	24	99.73684211
247	chr13_ySR128_v2	863339	SNP	G	A	MSD-314	1	24	99.5423341
248	chr14_ySR128_v2	393031	SNP	G	A	MSD-314	1	24	99.42028986
249	chr15_ySR128_v2	524616	SNP	G	A	MSD-314	1	24	100
250	chr15_ySR128_v2	661937	SNP	C	T	MSD-314	1	24	99.75429975
251	chr15_ySR128_v2	715675	SNP	C	T	MSD-314	1	24	99.74811083
252	chr15_ySR128_v2	875470	SNP	C	T	MSD-314	1	24	99.78448276
253	chr15_ySR128_v2	894733	SNP	C	T	MSD-314	1	24	99.72527473
254	chr16_ySR128_v2	287048	SNP	C	T	MSD-314	1	24	100
255	chr16_ySR128_v2	374572	SNP	G	A	MSD-314	1	24	99.78165939
256	chr16_ySR128_v2	506932	SNP	G	A	MSD-314	1	24	100
257	chr16_ySR128_v2	828001	SNP	G	A	MSD-314	1	24	99.75609756
258	chr02_ySR128_TripleReporterRight_ura3-29	364798	SNP	G	A	MSD-315	1	24	100
259	chr02_ySR128_TripleReporterRight_ura3-29	508536	SNP	C	T	MSD-315	1	24	99.74025974
260	chr02_ySR128_TripleReporterRight_ura3-29	811203	SNP	C	T	MSD-315	1	24	100
261	chr07_ySR128_v2	1073241	SNP	G	A	MSD-315	1	24	99.75550122
262	chr11_ySR128_v2	217448	SNP	G	A	MSD-315	1	24	100
263	chr11_ySR128_v2	580623	SNP	G	A	MSD-315	1	24	99.43019943
264	chr12_ySR128_v2	396238	SNP	C	T	MSD-315	1	24	99.73262032
265	chr15_ySR128_v2	288006	SNP	C	T	MSD-315	1	24	99.11504425
266	chr15_ySR128_v2	616286	SNP	C	T	MSD-315	1	24	99.72972973
267	chr16_ySR128_v2	194285	SNP	C	T	MSD-315	1	24	99.7005988
268	chr01_ySR128_v2	1462	SNP	G	A	MSD-316	1	24	97.77777778
269	chr02_ySR128_TripleReporterRight_ura3-29	152356	SNP	G	A	MSD-316	1	24	99.71014493
270	chr03_ySR128_v2	309539	SNP	G	A	MSD-316	1	24	100
271	chr04_ySR128_v2	807724	SNP	C	T	MSD-316	1	24	100
272	chr04_ySR128_v2	887651	SNP	C	T	MSD-316	1	24	99.67948718
273	chr05_ySR128_v2	23212	SNP	G	A	MSD-316	1	24	99.71264368
274	chr05_ySR128_v2	284614	SNP	C	T	MSD-316	1	24	100
275	chr07_ySR128_v2	162243	SNP	C	T	MSD-316	1	24	99.6763754
276	chr09_ySR128_v2	416570	SNP	C	T	MSD-316	1	24	99.43820225
277	chr12_ySR128_v2	186801	SNP	C	T	MSD-316	1	24	99
278	chr13_ySR128_v2	792423	SNP	G	A	MSD-316	1	24	98.29545455
279	chr14_ySR128_v2	761443	SNP	G	A	MSD-316	1	24	99.66216216
280	chr15_ySR128_v2	63196	SNP	C	T	MSD-316	1	24	100
281	chr15_ySR128_v2	844474	SNP	G	A	MSD-316	1	24	99.65517241
282	chr16_ySR128_v2	271601	SNP	G	A	MSD-316	1	24	100
283	chr16_ySR128_v2	548614	SNP	G	A	MSD-316	1	24	99.06542056
284	chr16_ySR128_v2	818530	SNP	G	A	MSD-316	1	24	99.06542056
285	chr01_ySR128_v2	26013	SNP	T	A	MSD-317	1	24	96.2962963
286	chr01_ySR128_v2	26020	SNP	G	A	MSD-317	1	24	96.55172414
287	chr01_ySR128_v2	26026	SNP	C	A	MSD-317	1	24	100
288	chr07_ySR128_v2	54086	SNP	G	A	MSD-317	1	24	99.37888199
289	chr09_ySR128_v2	107883	SNP	C	T	MSD-317	1	24	99.44751381
290	chr10_ySR128_v2	499212	SNP	G	A	MSD-317	1	24	99.37888199
291	chr11_ySR128_v2	217612	SNP	C	T	MSD-317	1	24	99.72527473
292	chr12_ySR128_v2	605295	SNP	G	A	MSD-317	1	24	99.71428571
293	chr13_ySR128_v2	809955	SNP	G	A	MSD-317	1	24	100
294	chr15_ySR128_v2	571100	SNP	C	T	MSD-317	1	24	99.6875
295	chr16_ySR128_v2	674949	SNP	C	T	MSD-317	1	24	100
296	chr02_ySR128_TripleReporterRight_ura3-29	522950	SNP	C	T	MSD-318	1	24	99.66887417
297	chr04_ySR128_v2	1255745	SNP	G	A	MSD-318	1	24	100
298	chr04_ySR128_v2	1350070	SNP	G	A	MSD-318	1	24	99.68553459
299	chr05_ySR128_v2	459588	SNP	G	A	MSD-318	1	24	100
300	chr07_ySR128_v2	378810	SNP	G	A	MSD-318	1	24	99.46666667
301	chr12_ySR128_v2	898145	SNP	C	T	MSD-318	1	24	100
302	chr13_ySR128_v2	332216	SNP	G	A	MSD-318	1	24	100
303	chr14_ySR128_v2	102738	SNP	A	G	MSD-318	1	24	99.66666667
304	chr15_ySR128_v2	615951	SNP	G	A	MSD-318	1	24	100
305	chr16_ySR128_v2	298081	SNP	C	T	MSD-318	1	24	100
306	chr02_ySR128_TripleReporterRight_ura3-29	229554	SNP	C	T	MSD-319	1	24	99.3902439
307	chr04_ySR128_v2	24263	SNP	G	A	MSD-319	1	24	100
308	chr04_ySR128_v2	1038838	SNP	C	T	MSD-319	1	24	99.74937343
309	chr04_ySR128_v2	1310573	SNP	G	A	MSD-319	1	24	100
310	chr05_ySR128_v2	482857	SNP	G	A	MSD-319	1	24	99.73474801
311	chr06_ySR128_v2	182139	SNP	G	A	MSD-319	1	24	100
312	chr07_ySR128_v2	967918	SNP	G	A	MSD-319	1	24	99.25558313
313	chr07_ySR128_v2	1032084	SNP	G	A	MSD-319	1	24	100
314	chr10_ySR128_v2	339852	SNP	C	T	MSD-319	1	24	100
315	chr11_ySR128_v2	392230	SNP	C	T	MSD-319	1	24	99.76133652
316	chr13_ySR128_v2	75560	SNP	G	A	MSD-319	1	24	99.52038369
317	chr13_ySR128_v2	915675	SNP	G	A	MSD-319	1	24	100
318	chr14_ySR128_v2	428700	SNP	G	A	MSD-319	1	24	99.76744186
319	chr15_ySR128_v2	720011	SNP	C	T	MSD-319	1	24	100
320	chr15_ySR128_v2	999238	SNP	C	T	MSD-319	1	24	100
321	chr04_ySR128_v2	183874	SNP	G	A	MSD-320	1	24	100
322	chr06_ySR128_v2	121596	SNP	C	T	MSD-320	1	24	100
323	chr09_ySR128_v2	391233	SNP	C	T	MSD-320	1	24	100
324	chr10_ySR128_v2	511767	SNP	G	A	MSD-320	1	24	99.76190476
325	chr13_ySR128_v2	611493	SNP	C	T	MSD-320	1	24	99.5545657
326	chr15_ySR128_v2	561242	SNP	G	A	MSD-320	1	24	99.75550122
327	chr15_ySR128_v2	602423	SNP	C	T	MSD-320	1	24	98.63760218
328	chr16_ySR128_v2	817259	SNP	G	A	MSD-320	1	24	99.46091644
329	chr02_ySR128_TripleReporterRight_ura3-29	34260	SNP	G	A	MSD-321	1	24	95.12195122
330	chr02_ySR128_TripleReporterRight_ura3-29	348096	SNP	C	T	MSD-321	1	24	100
331	chr02_ySR128_TripleReporterRight_ura3-29	620883	SNP	G	A	MSD-321	1	24	100
332	chr02_ySR128_TripleReporterRight_ura3-29	686541	SNP	G	A	MSD-321	1	24	98.66666667
333	chr05_ySR128_v2	212587	SNP	C	T	MSD-321	1	24	99.38271605
334	chr05_ySR128_v2	549940	SNP	G	A	MSD-321	1	24	98.80952381
335	chr07_ySR128_v2	1405	SNP	G	A	MSD-321	1	24	100
336	chr07_ySR128_v2	106249	SNP	C	T	MSD-321	1	24	100
337	chr07_ySR128_v2	136134	SNP	G	A	MSD-321	1	24	100
338	chr08_ySR128_v2	349182	SNP	C	T	MSD-321	1	24	98.1595092
339	chr11_ySR128_v2	566739	SNP	G	A	MSD-321	1	24	100
340	chr12_ySR128_v2	857289	SNP	C	T	MSD-321	1	24	100
341	chr12_ySR128_v2	987783	SNP	G	A	MSD-321	1	24	100
342	chr13_ySR128_v2	40397	SNP	C	T	MSD-321	1	24	100
343	chr14_ySR128_v2	292031	SNP	C	T	MSD-321	1	24	99.38271605
344	chr14_ySR128_v2	433727	SNP	G	A	MSD-321	1	24	100
345	chr15_ySR128_v2	496241	SNP	C	T	MSD-321	1	24	99.29577465
346	chr15_ySR128_v2	575808	SNP	C	T	MSD-321	1	24	100
347	chr01_ySR128_v2	92423	SNP	C	T	MSD-322	1	24	100
348	chr02_ySR128_TripleReporterRight_ura3-29	89041	SNP	C	T	MSD-322	1	24	99.63235294
349	chr03_ySR128_v2	126571	SNP	G	A	MSD-322	1	24	98.65771812
350	chr03_ySR128_v2	243873	SNP	C	T	MSD-322	1	24	100
351	chr04_ySR128_v2	1483297	SNP	G	A	MSD-322	1	24	99.69325153
352	chr05_ySR128_v2	285767	SNP	C	T	MSD-322	1	24	100
353	chr05_ySR128_v2	547391	SNP	C	T	MSD-322	1	24	100
354	chr06_ySR128_v2	60545	SNP	G	A	MSD-322	1	24	99.61538462
355	chr07_ySR128_v2	360679	SNP	G	A	MSD-322	1	24	100
356	chr07_ySR128_v2	510590	SNP	C	T	MSD-322	1	24	99.39393939
357	chr12_ySR128_v2	886203	SNP	G	A	MSD-322	1	24	100
358	chr12_ySR128_v2	966119	SNP	G	A	MSD-322	1	24	100
359	chr13_ySR128_v2	117550	SNP	G	A	MSD-322	1	24	100
360	chr13_ySR128_v2	709229	SNP	C	T	MSD-322	1	24	100
361	chr13_ySR128_v2	912260	SNP	C	T	MSD-322	1	24	98.70550162
362	chr14_ySR128_v2	96514	SNP	C	T	MSD-322	1	24	100
363	chr14_ySR128_v2	236539	SNP	G	A	MSD-322	1	24	100
364	chr15_ySR128_v2	805844	SNP	C	T	MSD-322	1	24	99.59677419
365	chr15_ySR128_v2	822857	SNP	G	A	MSD-322	1	24	100
366	chr16_ySR128_v2	340255	SNP	C	T	MSD-322	1	24	99.31972789
367	chr16_ySR128_v2	690136	SNP	G	A	MSD-322	1	24	99.64157706
368	chr16_ySR128_v2	766984	SNP	G	A	MSD-322	1	24	99.60474308
369	chr01_ySR128_v2	149512	SNP	C	T	MSD-323	1	24	99.78902954
370	chr01_ySR128_v2	158246	SNP	G	A	MSD-323	1	24	99.5157385
371	chr01_ySR128_v2	204503	SNP	T	G	MSD-323	1	24	100
372	chr02_ySR128_TripleReporterRight_ura3-29	331457	SNP	C	T	MSD-323	1	24	100
373	chr04_ySR128_v2	83053	SNP	G	A	MSD-323	1	24	99.10514541
374	chr04_ySR128_v2	776144	SNP	C	T	MSD-323	1	24	100
375	chr05_ySR128_v2	256400	SNP	C	T	MSD-323	1	24	100
376	chr06_ySR128_v2	66996	SNP	G	A	MSD-323	1	24	100
377	chr07_ySR128_v2	895869	SNP	C	T	MSD-323	1	24	99.79253112
378	chr07_ySR128_v2	951225	SNP	G	A	MSD-323	1	24	99.72899729
379	chr07_ySR128_v2	981686	SNP	C	T	MSD-323	1	24	99.55752212
380	chr09_ySR128_v2	112118	SNP	C	T	MSD-323	1	24	100
381	chr09_ySR128_v2	253927	SNP	C	T	MSD-323	1	24	99.36034115
382	chr09_ySR128_v2	313423	SNP	C	T	MSD-323	1	24	100
383	chr11_ySR128_v2	406103	SNP	C	T	MSD-323	1	24	99.79338843
384	chr11_ySR128_v2	422812	SNP	C	T	MSD-323	1	24	99.76470588
385	chr12_ySR128_v2	37254	SNP	G	A	MSD-323	1	24	99.73753281
386	chr12_ySR128_v2	536889	SNP	G	A	MSD-323	1	24	99.73958333
387	chr13_ySR128_v2	516447	SNP	G	A	MSD-323	1	24	100
388	chr14_ySR128_v2	6650	SNP	A	C	MSD-323	1	24	91.08280255
389	chr14_ySR128_v2	6652	SNP	C	A	MSD-323	1	24	91.08280255
390	chr15_ySR128_v2	603024	SNP	G	A	MSD-323	1	24	93.2166302
391	chr15_ySR128_v2	731558	SNP	C	T	MSD-323	1	24	98.86104784
392	chr15_ySR128_v2	870688	SNP	G	A	MSD-323	1	24	99.49622166
393	chr02_ySR128_TripleReporterRight_ura3-29	418891	SNP	C	T	MSD-324	1	24	99.56521739
394	chr04_ySR128_v2	222274	SNP	G	A	MSD-324	1	24	99.3697479
395	chr06_ySR128_v2	196636	SNP	G	A	MSD-324	1	24	99.80988593
396	chr07_ySR128_v2	106221	SNP	C	T	MSD-324	1	24	100
397	chr08_ySR128_v2	68643	SNP	C	T	MSD-324	1	24	99.80582524
398	chr08_ySR128_v2	268529	SNP	C	T	MSD-324	1	24	99.52494062
399	chr08_ySR128_v2	560430	SNP	C	T	MSD-324	1	24	90
400	chr12_ySR128_v2	128899	SNP	G	A	MSD-324	1	24	99.56140351
401	chr12_ySR128_v2	303114	SNP	G	A	MSD-324	1	24	100
402	chr13_ySR128_v2	404423	SNP	C	T	MSD-324	1	24	99.52718676
403	chr13_ySR128_v2	733954	SNP	C	T	MSD-324	1	24	99.29577465
404	chr14_ySR128_v2	352373	SNP	C	T	MSD-324	1	24	100
405	chr14_ySR128_v2	496753	SNP	G	A	MSD-324	1	24	99.76635514
406	chr14_ySR128_v2	632071	SNP	C	T	MSD-324	1	24	99.7706422
407	chr14_ySR128_v2	761236	SNP	C	T	MSD-324	1	24	99.55555556
408	chr16_ySR128_v2	334487	SNP	C	T	MSD-324	1	24	100
409	chr16_ySR128_v2	395933	SNP	C	T	MSD-324	1	24	99.47780679
410	chr16_ySR128_v2	528288	SNP	C	T	MSD-324	1	24	99.28400955
411	chr01_ySR128_v2	72655	SNP	G	A	MSD-325	1	24	100
412	chr01_ySR128_v2	188458	SNP	G	A	MSD-325	1	24	100
413	chr02_ySR128_TripleReporterRight_ura3-29	445772	SNP	C	T	MSD-325	1	24	99.76958525
414	chr04_ySR128_v2	559605	SNP	C	T	MSD-325	1	24	99.56140351
415	chr08_ySR128_v2	275825	SNP	G	A	MSD-325	1	24	99.76851852
416	chr08_ySR128_v2	383640	SNP	C	T	MSD-325	1	24	99.28741093
417	chr09_ySR128_v2	394805	SNP	C	T	MSD-325	1	24	99.55357143
418	chr10_ySR128_v2	120576	SNP	C	T	MSD-325	1	24	99.29577465
419	chr10_ySR128_v2	354365	SNP	T	C	MSD-325	1	24	100
420	chr11_ySR128_v2	111416	SNP	C	T	MSD-325	1	24	99.5423341
421	chr11_ySR128_v2	316672	SNP	C	T	MSD-325	1	24	99.3902439
422	chr11_ySR128_v2	533224	SNP	C	T	MSD-325	1	24	100
423	chr12_ySR128_v2	1001537	SNP	G	A	MSD-325	1	24	100
424	chr14_ySR128_v2	315573	SNP	C	T	MSD-325	1	24	99.53379953
425	chr14_ySR128_v2	767572	SNP	C	T	MSD-325	1	24	99.80732177
426	chr16_ySR128_v2	351718	SNP	G	A	MSD-325	1	24	100
427	chr16_ySR128_v2	654708	SNP	C	T	MSD-325	1	24	100
428	chr01_ySR128_v2	170334	SNP	C	T	MSD-326	1	24	99.72527473
429	chr01_ySR128_v2	182812	SNP	G	A	MSD-326	1	24	100
430	chr02_ySR128_TripleReporterRight_ura3-29	649937	SNP	C	T	MSD-326	1	24	99.66101695
431	chr02_ySR128_TripleReporterRight_ura3-29	659820	SNP	C	T	MSD-326	1	24	99.42028986
432	chr02_ySR128_TripleReporterRight_ura3-29	777573	SNP	G	A	MSD-326	1	24	100
433	chr03_ySR128_v2	105479	SNP	G	A	MSD-326	1	24	99.73958333
434	chr04_ySR128_v2	251021	SNP	G	A	MSD-326	1	24	99.71014493
435	chr04_ySR128_v2	794032	SNP	C	T	MSD-326	1	24	99.70674487
436	chr06_ySR128_v2	93007	SNP	G	A	MSD-326	1	24	100
437	chr06_ySR128_v2	196386	SNP	G	A	MSD-326	1	24	99.18699187
438	chr08_ySR128_v2	272725	SNP	G	A	MSD-326	1	24	100
439	chr08_ySR128_v2	377575	SNP	C	T	MSD-326	1	24	100
440	chr10_ySR128_v2	540948	SNP	A	C	MSD-326	1	24	94.11764706
441	chr10_ySR128_v2	693164	SNP	C	T	MSD-326	1	24	99.33774834
442	chr12_ySR128_v2	97561	SNP	G	A	MSD-326	1	24	98.93899204
443	chr14_ySR128_v2	758055	SNP	G	A	MSD-326	1	24	99.00662252
444	chr16_ySR128_v2	75037	SNP	G	A	MSD-326	1	24	100
445	chr04_ySR128_v2	796377	SNP	G	A	MSD-327	1	24	99.76580796
446	chr05_ySR128_v2	63605	SNP	C	T	MSD-327	1	24	99.45652174
447	chr05_ySR128_v2	159341	SNP	G	A	MSD-327	1	24	99.79757085
448	chr05_ySR128_v2	335705	SNP	G	A	MSD-327	1	24	99.79123173
449	chr06_ySR128_v2	202166	SNP	G	A	MSD-327	1	24	100
450	chr07_ySR128_v2	176942	SNP	G	A	MSD-327	1	24	99.5545657
451	chr07_ySR128_v2	673363	SNP	G	A	MSD-327	1	24	100
452	chr07_ySR128_v2	697198	SNP	G	A	MSD-327	1	24	100
453	chr10_ySR128_v2	538692	SNP	G	A	MSD-327	1	24	99.77220957
454	chr11_ySR128_v2	192182	SNP	G	A	MSD-327	1	24	99.756691
455	chr12_ySR128_v2	170855	SNP	G	A	MSD-327	1	24	99.80276134
456	chr12_ySR128_v2	208441	SNP	G	A	MSD-327	1	24	100
457	chr12_ySR128_v2	954421	SNP	G	A	MSD-327	1	24	99.15254237
458	chr13_ySR128_v2	64106	SNP	C	T	MSD-327	1	24	99.71181556
459	chr13_ySR128_v2	664514	SNP	C	T	MSD-327	1	24	99.60629921
460	chr13_ySR128_v2	679391	SNP	G	A	MSD-327	1	24	99.78632479
461	chr16_ySR128_v2	618386	SNP	G	A	MSD-327	1	24	99.78813559
