## Supplementary Tables and Datasets for "Hypomorphic mutation in the large subunit of replication protein A affects mutagenesis by human APOBEC cytidine deaminases in yeast": ZAK_236_RFA1-WT_rev3-D_RT_EV_MAF.txt

Row_ID	Chromosome	Start_position	Variant_Type	Reference_Allele	Tumor_Seq_Allele2	Tumor_Sample_Barcode	Sample_count	Total_number_of_samples	Variant_allele_frequency
1	chr04_ySR128_v2	1206633	SNP	A	T	MSD-223	1	22	100
2	chr01_ySR128_v2	207421	SNP	T	C	MSD-224	1	22	100
3	chr01_ySR128_v2	25990	SNP	G	A	MSD-225	1	22	90
4	chr04_ySR128_v2	1144668	SNP	A	G	MSD-226	1	22	99.76076555
5	chr07_ySR128_v2	106221	SNP	C	T	MSD-226	1	22	100
6	chr01_ySR128_v2	26437	SNP	C	G	MSD-229	1	22	92.68292683
7	chr07_ySR128_v2	534887	SNP	A	G	MSD-229	1	22	93.75
8	chr12_ySR128_v2	130030	SNP	G	T	MSD-229	1	22	98.75930521
9	chr14_ySR128_v2	6669	SNP	C	A	MSD-231	1	22	97.36070381
10	chr01_ySR128_v2	201009	SNP	A	T	MSD-232	1	22	100
11	chr02_ySR128_TripleReporterRight_ura3-29	346498	SNP	G	T	MSD-232	1	22	98.88268156
12	chr09_ySR128_v2	324360	SNP	A	T	MSD-232	1	22	100
13	chr01_ySR128_v2	182812	SNP	G	A	MSD-234	1	22	100
14	chr09_ySR128_v2	434556	SNP	A	G	MSD-234	1	22	100
15	chr07_ySR128_v2	3133	SNP	A	G	MSD-238	1	22	100
16	chr01_ySR128_v2	209995	SNP	A	G	MSD-239	1	22	100
17	chr02_ySR128_TripleReporterRight_ura3-29	490147	SNP	A	T	MSD-239	1	22	98.06094183
18	chr02_ySR128_TripleReporterRight_ura3-29	490761	SNP	C	A	MSD-240	1	22	99.42028986
19	chr09_ySR128_v2	434325	SNP	C	T	MSD-240	1	22	100
20	chr02_ySR128_TripleReporterRight_ura3-29	490691	SNP	C	A	MSD-241	1	22	99.49748744
21	chr10_ySR128_v2	203846	SNP	A	C	MSD-241	1	22	92.1875
22	chr10_ySR128_v2	203848	SNP	A	G	MSD-241	1	22	92.1875
23	chr10_ySR128_v2	477137	SNP	C	T	MSD-241	1	22	90
24	chr01_ySR128_v2	198694	SNP	A	G	MSD-242	1	22	100
25	chr02_ySR128_TripleReporterRight_ura3-29	490120	SNP	G	A	MSD-242	1	22	99.756691
26	chr01_ySR128_v2	1483	SNP	C	A	MSD-243	1	22	100
27	chr01_ySR128_v2	1491	SNP	C	T	MSD-243	1	22	100
28	chr01_ySR128_v2	1506	SNP	T	G	MSD-243	1	22	100
29	chr01_ySR128_v2	204423	SNP	T	A	MSD-243	1	22	94.44444444
30	chr01_ySR128_v2	204430	SNP	C	T	MSD-243	1	22	92.85714286
31	chr02_ySR128_TripleReporterRight_ura3-29	490405	SNP	G	A	MSD-243	1	22	99.64157706
32	chr04_ySR128_v2	877648	SNP	A	T	MSD-243	1	22	100
33	chr02_ySR128_TripleReporterRight_ura3-29	490691	SNP	C	T	MSD-244	1	22	99.68652038
34	chr07_ySR128_v2	1351	SNP	C	T	MSD-244	1	22	100
