## Supplementary Tables and Datasets for "Hypomorphic mutation in the large subunit of replication protein A affects mutagenesis by human APOBEC cytidine deaminases in yeast": Readme_columns_in_sum_fisher_Pcorr_files_v2.txt

Column Title	Description
Tumor_Sample_Barcode	Unique tumor identifier
Project_Code	Cohort listing in PCAWG
histology_abbreviation	qualifier from PCAWG
Donor_ID	Donor ID from PCAWG
A_T_coord_clusters	the number of clusters in a sample composed either entirely of base substitutions at adenines or entirely of base substitutions at thymines.
G_C_coord_clusters	the number of clusters in a sample composed either entirely of base substitutions at guanines or entirely of base substitutions at cytosines.
Non_coord_clusters	the number of clusters in a sample composed of any mix of mutation types.
clusters	the total number of clusters identified in a sample.
mutations	the total number of mutations identified in a sample.
complex	the total number of complex mutations (multiple sequence changes within 10 nucleotides of each other) identified in a sample.
insertions	the total number of insertions identified in a sample.
deletions	the total number of deletions identified in a sample.
indels	the total number of insertions and deletions identified in a sample.
substitutions	the total number of base substitutions identified in a sample.
bases	the total number of bases within all 41 nucleotide sequence contexts in a sample. This is equivalent to the number of base substitutions in a sample multiplied by 41.
A_to_T	the total number of adenine to thymine substitutions in a sample.
A_to_G	the total number of adenine to guanine substitutions in a sample.
A_to_C	the total number of adenine to cytosine substitutions in a sample.
A	the total number of adenine substitutions in a sample.
a	the total number of adenines present within all the 41 nucleotide contexts analyzed in a sample.
T_to_A	the total number of thymine to adenine substitutions in a sample.
T_to_C	the total number of thymine to cytosine substitutions in a sample.
T_to_G	the total number of thymine to guanine substitutions in a sample.
T	the total number of thymine substitutions in a sample.
t	the total number of thymines present within all the 41 nucleotide contexts analyzed in a sample.
G_to_C	the total number of guanine to cytosine substitutions in a sample.
G_to_T	the total number of guanine to thymine substitutions in a sample.
G_to_A	the total number of guanine to adenine substitutions in a sample.
G	the total number of guanine substitutions in a sample.
g	the total number of guanines present within all the 41 nucleotide contexts analyzed in a sample.
C_to_G	the total number of cytosine to guanine substitutions in a sample.
C_to_A	the total number of cytosine to adenine substitutions in a sample.
C_to_T	the total number of cytosine to thymine substitutions in a sample.
C	the total number of cytosine substitutions in a sample.
c	the total number of cytosines present within all the 41 nucleotide contexts analyzed in a sample.
tCw_to_G	the total number of cytosine to guanine substitutions in a sample where the mutated cytosine is preceded by a 5’ thymine and followed by either a 3’ adenine or thymine (i.e. the number of times the sequence TCW is changed to TGW in a sample).
tCw_to_A	the total number of cytosine to adenine substitutions in a sample where the mutated cytosine is preceded by a 5’ thymine and followed by either a 3’ adenine or thymine (i.e. the number of times the sequence TCW is changed to TAW in a sample).
tCw_to_T	the total number of cytosine to thymine substitutions in a sample where the mutated cytosine is preceded by a 5’ thymine and followed by either a 3’ adenine or thymine (i.e. the number of times the sequence TCW is changed to TTW in a sample).
tCw	the total number of cytosine substitutions in a sample where the mutated cytosine is preceded by a 5’ thymine and followed by either a 3’ adenine or thymine (i.e. the number of times the sequence TCW is changed to TDW in a sample, where D is A, G or T).
tcw	the total number of times the sequence tct and tca occur in all of the 41 nucleotide sequence contexts of a sample.
tCw_per_mut	The fraction of total mutations in a sample that involve the substitution of a cytosine preceded by a 5’ thymine and followed by either a 3’ adenine or thymine. This is calculated by dividing the value for “tCw” by the value for “mutations.”
tCw_per_C	The fraction of total substituted cytosines in a sample that occur with a 5’ thymine and either a 3’ adenine or thymine. This is calculated by dividing the value for “tCw” by the value for “C.”
tcw_per_c	The fraction of total cytosines in all the 41 nucleotide sequence contexts in a sample that occur with a 5’ thymine and either a 3’ adenine or thymine. This is calculated by dividing the value for “tcw” by the value for “c.”
enrich_tCw	The fold enrichment of cytosine substitutions preceded by a 5’ thymine and followed by a 3’ adenine or thymine among all cytosines over the fraction of cytosines in 41 nucleotide sequence contexts that occur in the contexts of tct and tca. This is calculated by dividing the value for “tCw_per_C” by the value for “tcw_per_c.”
freq_tCw	the fraction of tct and tca sequences in all the 41 nucleotide contexts in a sample where the cytosine is substituted. This is calculated by dividing the value for “tCw” by the value for “tcw.”
wGa_to_C	the total number of guanine to cytosine substitutions in a sample where the mutated guanine is preceded by either a 5’ adenine or thymine and followed by a 3’ adenine (i.e. the number of times the sequence WGA is changed to WCA in a sample).
wGa_to_T	the total number of guanine to thymine substitutions in a sample where the mutated guanine is preceded by either a 5’ adenine or thymine and followed by a 3’ adenine (i.e. the number of times the sequence WGA is changed to WTA in a sample).
wGa_to_A	the total number of guanine to adenine substitutions in a sample where the mutated guanine is preceded by either a 5’ adenine or thymine and followed by a 3’ adenine (i.e. the number of times the sequence WGA is changed to WAA in a sample).
wGa	the total number of guanine substitutions in a sample where the mutated guanine is preceded by either a 5’ adenine or thymine and followed by a 3’ adenine (i.e. the number of times the sequence WGA is changed to WHA in a sample, where H is A, C or T).
wga	the total number of times the sequence tga and aga occur in all of the 41 nucleotide sequence contexts of a sample.
wGa_per_mut	The fraction of total mutations in a sample that involve the substitution of a guanine preceded by either a 5’ adenine or thymine and followed by either a 3’ adenine. This is calculated by dividing the value for “wGa” by the value for “mutations.”
wGa_per_G	The fraction of total substituted guanines in a sample that occur with either a 5’ adenine or thymine and a 3’ adenine. This is calculated by dividing the value for “wGa” by the value for “G.”
wga_per_g	The fraction of total guanines in all the 41 nucleotide sequence contexts in a sample that occur with either a 5’ adenine or thymine and a 3’ adenine. This is calculated by dividing the value for “wga” by the value for “g.”
enrich_wGa	The fold enrichment of guanine substitutions preceded by either a 5’ adenine or thymine and followed by a 3’ adenine among all guanines over the fraction of guanines in 41 nucleotide sequence contexts that occur in the contexts of tga and aga. This is calculated by dividing the value for “wGa_per_G” by the value for “wga_per_g.”
freq_wGa	the fraction of tga and aga sequences in all the 41 nucleotide contexts in a sample where the guanine is substituted. This is calculated by dividing the value for “wGa” by the value for “wga.”
[tCw_to_G+tCw_to_T]_per_mut	The fraction of total mutations in a sample that are APOBEC signature mutations, i.e. the fraction of total mutations in a sample that fit one of the following:- cytosine to guanine substitutions in the sequences tct or tca, -cytosine to thymine substitutions in the sequences tct or tca, -guanine to cytosine substitutions in the sequences tga or aga, - guanine to adenine substitutions in the sequ…
tCw_to_G+tCw_to_T	The total number of APOBEC signature mutations in a sample, i.e. the number of cytosine to guanine substitutions in the sequences tct or tca, cytosine to thymine substitutions in the sequences tct or tca, guanine to cytosine substitutions in the sequences tga or aga, and guanine to adenine substitutions in the sequences tga or aga in the specified sample.
[(C_to_G)+(C_to_T)]-[(tCw_to_G)+(tCw_to_T)]	the number of cytosine to guanine, and cytosine to thymine substitutions that do not occur in the sequences tct and tca plus the number of guanine to cytosine and guanine to adenine substitutions that do not occur in a sequence context of tga or aga for a sample. This is calculated by adding the values in columns “G_to_C,” “G_to_A,” “C_to_G,” and “C_to_T” and subtracting from the resulting total …
tcw+wga	the number of times the sequences tct, tca, tga, and aga occur in all the 41 nucleotide sequence contexts in a sample. This is calculated by adding the values in “tcw” and “wga”
c-tcw	the number of cytosines and guanines in all the 41 nucleotide contexts in a sample that do not occur in the sequences tct, tca, or tga, aga respectively. This is calculated by adding the values in “c” and “g” and subtracting from the total the value in “tcw+wga.”
Fisher_p-value_tCw	p-value for statistical over-representation of APOBEC signature mutations in a sample. The p-value produced by comparing for each sample the ratio of “tCw_to_G+tCw_to_T” to “[(C_to_G)+(C_to_T)]-[(tCw_to_G)+(tCw_to_T)]” to the ratio of “tcw+wga” to “c-tcw” by a one sided Fisher’s exact text, predicting that the ratio of “tCw_to_G+tCw_to_T” to “[(C_to_G)+(C_to_T)]-[(tCw_to_G)+(tCw_to_T)]” is greate…
BH_Fisher_p-value_tCw	Benjamini-Hochberg-corrected p-values for statistical over-representation of APOBEC signature mutations in a sample. The resulting p-value generated by correcting the “Fisher_p-value_tCw” for multiple testing error by Benjamini-Hochberg (produced using p.adjust() in R).
bonferroni_Fisher_p-value_tCw	Bonferroni-corrected p-values for statistical over-representation of APOBEC signature mutations in a sample. The resulting p-value generated by correcting the “Fisher_p-value_tCw” for multiple testing error by the Bonferroni method (produced using p.adjust() in R).
odds_ratio_tCw	the odds ratio calculated for the comparison of the ratio of “tCw_to_G+tCw_to_T” to “[(C_to_G)+(C_to_T)]-[(tCw_to_G)+(tCw_to_T)]” to the ratio of “tcw+wga” to “c-tcw” in each sample.
95%_confidence_lower_tCw	the lower boundary of the 95% confidence interval for the odds ratio calculated for each sample in “odds_ratio_tCw”.
95%_confidence_upper_tCw	the upper boundary of the 95% confidence interval for the odds ratio calculated for each sample in “odds_ratio_tCw”. Since this is a one sided Fisher’s test predicting that the ratio of “tCw_to_G+tCw_to_T” to “[(C_to_G)+(C_to_T)]-[(tCw_to_G)+(tCw_to_T)]” is greater than the ratio of “tcw+wga” to “c-tcw,” this value is reported as “Inf” for infinite.
APOBEC_enrich	the enrichment over random of APOBEC pattern mutations. This is calculated as: [(tCw_to_G+tCw_to_T)/ (C_to_G)+(C_to_T)]/[ tcw/c]. While not written in the formula, the complement sequences and mutations (i.e. wGa_to_A, wGa_to_C, G _to_A, G_to_C, wga, and g) are included in the value provided in the file.
tCw_to_G_enrich	the enrichment over random of APOBEC signature mutations specifically involving C to G changes . This is calculated as: [(tCw_to_G)/ (C_to_G)]/[ tcw/c]. While not written in the formula, the complement sequences and mutations (i.e. wGa_to_C, G_to_C, wga, and g) are included in the value provided in the file.
Fisher_p-value_tCw_to_G	The p-value produced by comparing for each sample the ratio of (“tCw_to_G" + "wGa_to_C”) to ("C_to_G" + "G_to_C" - “tCw_to_G" - "wGa_to_C”) to the ratio of “tcw+wga” to “c-tcw” by a one sided Fisher’s exact text, predicting that the ratio of (“tCw_to_G" + "wGa_to_C”) to ("C_to_G" + "G_to_C" - “tCw_to_G" - "wGa_to_C”) is greater than the ratio of “tcw+wga” to “c-tcw”. All samples for which this pr…
BH_Fisher_p-value_tCw_to_G	The resulting p-value generated by correcting the “Fisher_p-value_tCw_to_G” for multiple testing error by Benjamini-Hochberg (produced using p.adjust() in R).
bonferroni_Fisher_p-value_tCw_to_G	The resulting p-value generated by correcting the “Fisher_p-value_tCw_to_G” for multiple testing error by the Bonferroni method (produced using p.adjust() in R).
odds_ratio_tCw_to_G	the odds ratio calculated for the comparison of the ratio of (“tCw_to_G" + "wGa_to_C”) to ("C_to_G" + "G_to_C" - “tCw_to_G" - "wGa_to_C”) to the ratio of “tcw+wga” to “c-tcw” in each sample.
tCw_to_T_enrich	the enrichment over random of APOBEC signature mutations specifically involving C to T changes . This is calculated as: [(tCw_to_T)/ (C_to_T)]/[ tcw/c]. While not written in the formula, the complement sequences and mutations (i.e. wGa_to_A, G _to_A wga, and g) are included in the value provided in the file.
Fisher_p-value_tCw_to_T	The p-value produced by comparing for each sample the ratio of (“tCw_to_T" + "wGa_to_A”) to ("C_to_T" + "G_to_A" - “tCw_to_T" - "wGa_to_A”) to the ratio of “tcw+wga” to “c-tcw” by a one sided Fisher’s exact text, predicting that the ratio of (“tCw_to_T" + "wGa_to_A”) to ("C_to_T" + "G_to_A" - “tCw_to_T" - "wGa_to_A”) is greater than the ratio of “tcw+wga” to “c-tcw”. All samples for which this pr…
BH_Fisher_p-value_tCw_to_T	The resulting p-value generated by correcting the “Fisher_p-value_tCw_to_T” for multiple testing error by Benjamini-Hochberg (produced using p.adjust() in R).
bonferroni_Fisher_p-value_tCw_to_T	The resulting p-value generated by correcting the “Fisher_p-value_tCw_to_T” for multiple testing error by the Bonferroni method (produced using p.adjust() in R).
odds_ratio_tCw_to_T	the odds ratio calculated for the comparison of the ratio of (“tCw_to_T" + "wGa_to_A”) to ("C_to_T" + "G_to_A" - “tCw_to_T" - "wGa_to_A”) to the ratio of “tcw+wga” to “c-tcw” in each sample.
non-APOBEC_mutations	The total number of mutations in a sample that are not characterized by one of the following changes: TCA to TTA, TCA to TGA, TCT to TTT, TCT to TGT, AGA to AAA, AGA to ACA, TGA to TAA, or TGA to TCA. This is calculated by substrating the value in "tCw_to_G+tCw_to_T" from the value in "mutations"
non-APOBEC_substitutions	The total number of base substitutions in a sample that are not characterized by one of the following changes: TCA to TTA, TCA to TGA, TCT to TTT, TCT to TGT, AGA to AAA, AGA to ACA, TGA to TAA, or TGA to TCA. This is calculated by substrating the value in "tCw_to_G+tCw_to_T" from the value in "substitutions"
APOBEC_to_G	number of tCw?tGw mutations calculated as the sum (“tCw_to_G” + ”wGa_to_C”)
APOBEC_to_T	number of tCw?tGw mutations calculated as the sum (“tCw_to_G” + ”wGa_to_C”)
APOBEC_MutLoad_MinEstimate	A minimum estimate of the number of APOBEC induced mutations in a sample. This estimate is calculated using the formula: ["tCw_to_G+tCw_to_T"]*[("APOBEC_enrich"-1)/"APOBEC_enrich"] to determine the number of APOBEC signature mutations in excess of what would be expected by random mutagenesis. Calculated values are rounded to the nearest whole number. APOBEC_MutLoad_MinEstimate is calculated only …
APOBEC_to_G_MutLoad_MinEstimate	A minimum estimate of the number of APOBEC_to_G mutations induced by APOBEC cytidine deaminase in a sample. This estimate is calculated using the formula: ["APOBEC_to_G"]*[("tCw_to_G_enrich"-1)/"tCw_to_G_enrich"] to determine the number of APOBEC_to_G signature mutations in excess of what would be expected by random mutagenesis. Calculated values are rounded to the nearest whole number. APOBEC_to…
APOBEC_to_T_MutLoad_MinEstimate	A minimum estimate of the number of APOBEC_to_T mutations induced by APOBEC cytidine deaminase in a sample. This estimate is calculated using the formula: ["APOBEC_to_T"]*[("tCw_to_T_enrich"-1)/"tCw_to_T_enrich"] to determine the number of APOBEC_to_T signature mutations in excess of what would be expected by random mutagenesis. Calculated values are rounded to the nearest whole number. APOBEC_to…
p_value_Chi-squared_APOBEC_to_G_vs_APOBEC_to_T	p-value of two-sided Chi-squared goodness of fit calculated for the ratio “APOBEC_to_G_MutLoad_MinEstimate” to “APOBEC_to_T_MutLoad_MinEstimate” compared with the ratio expected if these values are equal
BH_p-value_Chi-squared_APOBEC_to_G_vs_APOBEC_to_T	The resulting p-value generated by correcting the “p-value_ p-value_Chi-squared_APOBEC_to_G_vs_APOBEC_to_T” for multiple testing error by Benjamini-Hochberg (produced using p.adjust() in R)
bonferroni_p-value_Chi-squared_APOBEC_to_G_vs_APOBEC_to_T	The resulting p-value generated by correcting the “p_value_Chi-squared_APOBEC_to_G_vs_APOBEC_to_T” for multiple testing error by the Bonferroni method (produced using p.adjust() in R)
APOBEC_to_G_MutLoad_MinEstimate-APOBEC_to_T_MutLoad_MinEstimate	Difference between minimum estimates of the numbers of APOBEC_to_G and APOBEC_to_C mutations induced by APOBEC cytidine deaminase in a sample
APOBEC_to_G_MutLoad_MinEstimate-APOBEC_to_T_MutLoad_MinEstimate_corr	Difference between minimum estimates of the numbers of APOBEC_to_G and APOBEC_to_C mutations induced by APOBEC cytidine deaminase in a sample calculated only for samples with statistically significant presence of APOBEC mutagenesis pattern and statistically significant difference between APOBEC_to_G_vs_APOBEC_to_T minimum estimates of mutation load. (If “APOBEC_MutLoad_MinEstimate”=0, then ND, If…
APOBEC_to_G_or_APOBEC_to_T	if “[APOBEC_to_G_MutLoad_MinEstimate]-[APOBEC_to_T_MutLoad_MinEstimate]_corr”is ND, then ND, if “[APOBEC_to_G_MutLoad_MinEstimate]-[APOBEC_to_T_MutLoad_MinEstimate]_corr”>0, then APOBEC_to_G, if “[APOBEC_to_G_MutLoad_MinEstimate]-[APOBEC_to_T_MutLoad_MinEstimate]_corr”<0, then APOBEC_to_T
relative_APOBEC_to_G_vs_T_diff	If “APOBEC_to_G_or_APOBEC_to_T” is ND, then ND, If “APOBEC_to_G_or_APOBEC_to_T” is not ND, then calculate=“[APOBEC_to_G_MutLoad_MinEstimate]-[APOBEC_to_T_MutLoad_MinEstimate]_corr”/”[APOBEC_to_G_MutLoad_MinEstimate]+[APOBEC_to_T_MutLoad_MinEstimate]”
