## Supplementary Tables and Datasets for "Hypomorphic mutation in the large subunit of replication protein A affects mutagenesis by human APOBEC cytidine deaminases in yeast": Supplementary_Table_S1.xlsx

### Sheet: Legend
Tab	Content
Yeast_studies_spectra	APOBEC-induced mutation spectra in UNG1-WT yeast from different studies; only the spectra from WT, UNG1+ strains were used for Figure S2
source_fig2_yeast_part	Source data for the yeat part of Figure 2

### Sheet: Yeast_studies_spectra
Source_paper (ref#)	PMID	Source_Suppl_Table	APOBEC	Genotype (ref#)	Genomic_context	C_to_T	G_to_A	C_to_G	G_to_C	C_to_A	G_to_T	C_T	C_G	C_A	Genotypes_context	C_T	C_G
Chan_et_al_2012_ref1	23271983	TS3_UNG1+	A3G	WT(1)	subtel_ssDNA_triple_gene_reporter		40		43		3	40	43	3	WT_ssDNA	170	143
Chan_et_al_2013_ref2	23988736	s4	A3G	WT(2)	subtel_ssDNA_CAN1_reporter	21		12		7		21	12	7
Hoopes_2017_ref3	28334887	S5B	A3B	WT(3)	subtel_ssDNA_CAN1_reporter		27		27		3	27	27	3
Elango_2019_ref4	31392335	Table S4	A3A	WT(4)	BIR_region_ssDNA	82		61		7		82	61	7
Chan_et_al_2013_ref2	23988736	s4	A3G	rev1-AA(1)	subtel_ssDNA_CAN1_reporter	15		0		1		15	0	1
Hoopes_2016_ref5	26832400	Tab_S1	A3A, A3B	WT(5)	replication_CAN1_reporter	72	69	8	4	0	4	141	12	4	WT_replication	1411	190
Hoopes_2017_ref3	28334887	S5B	A3B	WT(3)	replication_CAN1_reporter	9	21	0	2	0	0	30	2	0
Saini_et_al_2017_ref6	28351647	s1	A3B	WT(6)	replication_WGS	274	326	7	19	4	5	600	26	9
Taylor_2013_ref7	23599896	S1A	A3A,A3B,A3G*	WT(7)	replication_WGS	330	310	69	81	9	12	640	150	21
Hoopes_2017_ref3	28334887	S5B	A3B	ubc13(3)	replication_CAN1_reporter	8	25	7	5	0	2	33	12	2
Hoopes_2017_ref3	28334887	S5B	A3B	mph1(3)	replication_CAN1_reporter	12	17	3	15	0	3	29	18	3
Hoopes_2017_ref3	28334887	S5B	A3B	mms2(3)	replication_CAN1_reporter	16	29	1	15	1	1	45	16	2
Hoopes_2017_ref3	28334887	S5B	A3B	ubc13_mph1(3)	replication_CAN1_reporter	11	21	6	12	0	3	32	18	3
Hoopes_2017_ref3	28334887	S5B	A3B	apn1_apn2(3)	replication_CAN1_reporter	25	30	23	4	2	3	55	27	5
Saini_et_al_2017_ref6	28351647	s1	A3B	apn1_apn2(6)	replication_WGS	181	219	56	81	6	14	400	137	20
Saini_et_al_2017_ref6	28351647	s1	A3B	apn1_rad51(6)	replication_WGS	741	726	862	832	104	73	1467	1694	177

### Sheet: source_fig2_yeast_part
Genotypes_context	C_T	C_G
WT ssDNA	170	143
WT replication	1411	190
