## Supplementary Tables and Datasets for "Hypomorphic mutation in the large subunit of replication protein A affects mutagenesis by human APOBEC cytidine deaminases in yeast": Supplementary_Table_S2.xlsx

### Sheet: Legend
Supplementary_table_S2
Tab	Content
source_fig_s1	Source data for Figure S1
source_fig2_cancer_part	Source data for cancer part of Figure 2

### Sheet: source_fig_s1
Cancer_type_PCAWG	Cancer_type_TCGA	APOBEC_to_G	APOBEC_to_T		APOBEC C to T	APOBEC C to G
Bladder-TCC_Scattered	BLCA scatt	86238	92283	Scattered	642102	573522
Bladder-TCC_C_G_coord	BLCA C_G	4440	3403	C-, G-clusters	14533	16882
Breast-AdenoCA_Scattered	BRCA scatt	165457	192739
Breast-AdenoCA_C_G_coord	BRCA C_G	5380	4593
Cervix-SCC_Scattered	CESC scatt	18945	22177
Cervix-SCC_C_G_coord	CESC C_G	1017	951
Head-SCC_Scattered	HSCC scatt	108904	124135
Head-SCC_C_G_coord	HSCC C_G	3240	3139
Lung-AdenoCA_Scattered	LUAD scatt	61863	83021
Lung-AdenoCA_C_G_coord	LUAD C_G	622	680
Lung-SCC_Scattered	LUSC scatt	132115	127747
Lung-SCC_C_G_coord	LUSC C_G	2183	1767

### Sheet: source_fig2_cancer_part
		APOBEC C to T	APOBEC C to G
	Scattered	642102	573522
	C-, G-clusters	14533	16882
