## Supplementary Tables and Datasets for "Hypomorphic mutation in the large subunit of replication protein A affects mutagenesis by human APOBEC cytidine deaminases in yeast": Supplementary_Table_S3.xlsx

### Sheet: Legend
Supplementary Table S3
Tab	Content
source_fig2	Source data for yeast and cancer parts of Figure 2
fig2_stats	Statistical evaluation of differebces between mutation spectra shown on Figure 2

### Sheet: source_fig2
Genomes_spectrum_part	C_T	C_G
Cancer C, G-coord clusters	14533	16882
Cancer scattered mutations	642102	573522
yeast ssDNA, subtelomeric, BIR	170	143
yeast replication	1411	190

### Sheet: fig2_stats
Data Analyzed	yeast				Data Analyzed	cancer
P value and statistical significance					P value and statistical significance
Test	Fisher's exact test				Test	Chi-square with Yates' correction
P value	<0.0001				Chi-square, df	528.3, 1
P value summary	****				z	22.98
One- or two-sided	Two-sided				P value	<0.0001
Statistically significant (P < 0.05)?	Yes				P value summary	****
					One- or two-sided	Two-sided
Data analyzed	C_T_yeast	C_G_yeast	Total		Statistically significant (P < 0.05)?	Yes
ssDNA_clusters	170	143	313
replication_scattered	1411	190	1601		Data analyzed	APOBEC C to T_cancer	APOBEC C to G_cancer	Total
Total	1581	333	1914		ssDNA_clusters	642102	573522	1215624
					replication_scattered	14533	16882	31415
Percentage of row total	C_T_yeast	C_G_yeast			Total	656635	590404	1247039
ssDNA_clusters	54.31%	45.69%
replication_scattered	88.13%	11.87%			Percentage of row total	APOBEC C to T_cancer	APOBEC C to G_cancer
					ssDNA_clusters	52.82%	47.18%
Percentage of column total	C_T_yeast	C_G_yeast			replication_scattered	46.26%	53.74%
ssDNA_clusters	10.75%	42.94%
replication_scattered	89.25%	57.06%			Percentage of column total	APOBEC C to T_cancer	APOBEC C to G_cancer
					ssDNA_clusters	97.79%	97.14%
Percentage of grand total	C_T_yeast	C_G_yeast			replication_scattered	2.21%	2.86%
ssDNA_clusters	8.88%	7.47%
replication_scattered	73.72%	9.93%			Percentage of grand total	APOBEC C to T_cancer	APOBEC C to G_cancer
					ssDNA_clusters	51.49%	45.99%
					replication_scattered	1.17%	1.35%
