## Supplementary Tables and Datasets for "Hypomorphic mutation in the large subunit of replication protein A affects mutagenesis by human APOBEC cytidine deaminases in yeast": Supplementary_Table_S4.xlsx

### Sheet: Legend
Supplementary_Table_S4
Tab	Content
Strain_genotypes	Complete genotypes of of all strains used in this study
Primers	Oligonucleotides used in this study
Strains_w_plasmids	List of strains carrying different APOBEC plasmids used to determine CAN-R mutation tares
all_values_Can-R	Values of CAN-R mutation rates used to calculate medians and statistical comparisons shown on Figure 4
Source_Fig4_FigS2_median+95CI	Source data for Figure 4, Figures S2A,B
stats_RFA_vs_rfa1_Fig4	Statistical evaluation of differences of CAN1 mutation rates between RFA1-WT and rfa1-t33 strains
stats_EV_vs_APO_RFA+_Fig2_S_A	Statistical evaluation of differences of CAN1 mutation rates between RFA1-WT strains carrying APOBEC plasmid and empty vector shown on Figure S2A
stats_EV_vs_APO_rfa1_Fig2_S_B	Statistical evaluation of differences of CAN1 mutation rates between rfa1-t33 strains carrying APOBEC plasmid and empty vector shown on Figure S2B

### Sheet: Strain_genotypes
Strain_##	Complete genotype	Relevant genotype
ZAK_214	MAT alpha ura3D can1D ade2D leu2-3,112 trp1-289 lys2::ADE2-URA3-CAN1	UNG1, RFA1, REV3, left
ZAK_208	MAT alpha ura3D can1D ade2D leu2-3,112 trp1-289 lys2::ADE2-URA3-CAN1 rfa1-t33	UNG1, rfa1-t33, REV3, left
ZAK_228	MAT alpha ura3D can1D ade2D leu2-3,112 trp1-289 lys2::ADE2-URA3-CAN1 rev3D::kanMX4	UNG1, RFA1, rev3D, left
ZAK_226	MAT alpha ura3D can1D ade2D leu2-3,112 trp1-289 lys2::ADE2-URA3-CAN1 rfa1-t33 rev3D::kanMX4	UNG1, rfa1-t33, rev3D, left
ZAK_216	MAT alpha ura3D can1D ade2D leu2-3,112 trp1-289 lys2D Chr.II 488694::lys2::ADE2-URA3-CAN1	UNG1, RFA1, REV3, right
ZAK_204	MAT alpha ura3D can1D ade2D leu2-3,112 trp1-289 lys2D Chr.II 488694::lys2::ADE2-URA3-CAN1 rfa1-t33	UNG1, rfa1-t33, REV3, right
ZAK_236	MAT alpha ura3D can1D ade2D leu2-3,112 trp1-289 lys2D Chr.II 488694::lys2::ADE2-URA3-CAN1 rev3D::kanMX4	UNG1, RFA1, rev3D, right
ZAK_230	MAT alpha ura3D can1D ade2D leu2-3,112 trp1-289 lys2D Chr.II 488694::lys2::ADE2-URA3-CAN1 rfa1-t33 rev3D::kanMX4	UNG1, rfa1-t33, rev3D, right
ZAK_202	MAT alpha ura3D can1D ade2D leu2-3,112 trp1-289 lys2::ADE2-URA3-CAN1 ung1D::natMX3	ung1D, RFA1, REV3, left
ZAK_222	MAT alpha ura3D can1D ade2D leu2-3,112 trp1-289 lys2::ADE2-URA3-CAN1 ung1D::natMX3 rfa1-t33	ung1D, rfa1-t33, REV3, left
ZAK_206	MAT alpha ura3D can1D ade2D leu2-3,112 trp1-289 lys2::ADE2-URA3-CAN1 ung1D::natMX3 rev3D::kanMX4	ung1D, RFA1, rev3D, left
ZAK_224	MAT alpha ura3D can1D ade2D leu2-3,112 trp1-289 lys2::ADE2-URA3-CAN1 ung1D::natMX3 rfa1-t33 rev3D::kanMX4	ung1D, rfa1-t33, rev3D, left
ZAK_234	MAT alpha ura3D can1D ade2D leu2-3,112 trp1-289 lys2D Chr.II 488694::lys2::ADE2-URA3-CAN1 ung1D::natMX3	ung1D, RFA1, REV3, right
ZAK_211	MAT alpha ura3D can1D ade2D leu2-3,112 trp1-289 lys2D Chr.II 488694::lys2::ADE2-URA3-CAN1 ung1D::natMX3 rfa1-t33	ung1D, rfa1-t33, REV3, right
ZAK_240	MAT alpha ura3D can1D ade2D leu2-3,112 trp1-289 lys2D Chr.II 488694::lys2::ADE2-URA3-CAN1 ung1D::natMX3 rev3D::kanMX4	ung1D, RFA1, rev3D, right
ZAK_232	MAT alpha ura3D can1D ade2D leu2-3,112 trp1-289 lys2D Chr.II 488694::lys2::ADE2-URA3-CAN1 ung1D::natMX3 rfa1-t33 rev3D::kanMX4	ung1D, rfa1-t33, rev3D, right

### Sheet: Primers
Primer_name	Sequence	Application
oZK_078	ATTTCACACCGCATAGGG	Forward - amplifying ura3 ORF for sequencing
oZK_079	GAAGGAAGGAGCACAGAC	Reverse - amplifying ura3 ORF for sequencing
oZK_076	CTTGTGTGCTTCATTGGATG	sequencing of ura3-29 site in revertants
seqZAK_128	TGCTGCTACTCATCCTAGTC	sequencing of ura3-29 site in revertants

### Sheet: Srtains_w_plasmids
Host_Strain_ZAK_##	APOBEC_plasmid	Relevant_part_of_genotype	description_of_use
202	EV_pSR419	ung1-, RFA1, left	canavanine resistance mutation rates measured in yeast cultures
206	EV_pSR419	ung1-, rfa1-t33, left	canavanine resistance mutation rates measured in yeast cultures
202	A1_pSR433	ung1-, RFA1, left	canavanine resistance mutation rates measured in yeast cultures
206	A1_pSR433	ung1-, rfa1-t33, left	canavanine resistance mutation rates measured in yeast cultures
202	A3A_pSR435	ung1-, RFA1, left	canavanine resistance mutation rates measured in yeast cultures
206	A3A_pSR435	ung1-, rfa1-t33, left	canavanine resistance mutation rates measured in yeast cultures
202	A3B_pSR440	ung1-, RFA1, left	canavanine resistance mutation rates measured in yeast cultures
206	A3B_pSR440	ung1-, rfa1-t33, left	canavanine resistance mutation rates measured in yeast cultures
202	A3C_pSR469	ung1-, RFA1, left	canavanine resistance mutation rates measured in yeast cultures
206	A3C_pSR469	ung1-, rfa1-t33, left	canavanine resistance mutation rates measured in yeast cultures
202	A3G_pCM252-A3G	ung1-, RFA1, left	canavanine resistance mutation rates measured in yeast cultures
206	A3G_pCM252-A3G	ung1-, rfa1-t33, left	canavanine resistance mutation rates measured in yeast cultures
202	A3DE_pSR470	ung1-, RFA1, left	canavanine resistance mutation rates measured in yeast cultures
206	A3DE_pSR470	ung1-, rfa1-t33, left	canavanine resistance mutation rates measured in yeast cultures
202	A3F_pSR471	ung1-, RFA1, left	canavanine resistance mutation rates measured in yeast cultures
206	A3F_pSR471	ung1-, rfa1-t33, left	canavanine resistance mutation rates measured in yeast cultures
202	A3H_pSR472	ung1-, RFA1, left	canavanine resistance mutation rates measured in yeast cultures
206	A3H_pSR472	ung1-, rfa1-t33, left	canavanine resistance mutation rates measured in yeast cultures

### Sheet: all_values_Can-R
Can-R rates, all values
row#	Vector
1		ung1-, RFA1, left	ung1-, RFA1, left	ung1-, RFA1, left	ung1-, RFA1, left	ung1-, rfa1-t33, left	ung1-, rfa1-t33, left	ung1-, rfa1-t33, left	ung1-, rfa1-t33, left
2	EV	Values	Median	Min	Max	Values	Median	Min	Max
3		1.79965e-06	2.36025e-06	1.19193e-06	4.16e-06	6.22477e-06	4.575e-06	2.36127e-06	7.80751e-06
4		2.63805e-06				2.36127e-06
5		1.19193e-06				3.38128e-06
6		1.93478e-06				3.3962e-06
7		1.92751e-06				5.71901e-06
8		2.17051e-06				7.80751e-06
9		3.61e-06				2.61e-06
10		4.16e-06				3.98e-06
11		2.6e-06				2.65e-06
12		1.64e-06				7.77e-06
13		3.04e-06				8.88e-06
14		2.55e-06				5.17e-06
15
16	A1	ung1-, RFA1, left	ung1-, RFA1, left	ung1-, RFA1, left	ung1-, RFA1, left	ung1-, rfa1-t33, left	ung1-, rfa1-t33, left	ung1-, rfa1-t33, left	ung1-, rfa1-t33, left
17		Values	Median	Min	Max	Values	Median	Min	Max
18		2.30446e-06	2.98e-06	1.9872e-06	4.95422e-06	1.57909e-05	1.48455e-05	8.68801e-06	3.85e-05
19		3.0304e-06				1.07836e-05
20		4.95422e-06				8.68801e-06
21		2.5287e-06				1.01011e-05
22		3.26678e-06				1.65903e-05
23		1.9872e-06				3.83055e-05
24		2.06e-06				1.24e-05
25		2.52e-06				3.85e-05
26		3.42e-06				1.07e-05
27		2.96e-06				1.89e-05
28		3e-06				2.14e-05
29		1.2e-05				1.39e-05
30
31	A3A	ung1-, RFA1, left	ung1-, RFA1, left	ung1-, RFA1, left	ung1-, RFA1, left	ung1-, rfa1-t33, left	ung1-, rfa1-t33, left	ung1-, rfa1-t33, left	ung1-, rfa1-t33, left
32		Values	Median	Min	Max	Values	Median	Min	Max
33		3.11458e-05	2.92309e-05	2.46515e-05	4.57427e-05	2.8559e-05	3.43404e-05	2.8559e-05	3.93727e-05
34		4.44118e-05				3.37537e-05
35		2.46515e-05				3.93727e-05
36		2.7316e-05				2.87067e-05
37		2.54103e-05				3.89679e-05
38		4.57427e-05				3.4927e-05
39
40	A3B	ung1-, RFA1, left	ung1-, RFA1, left	ung1-, RFA1, left	ung1-, RFA1, left	ung1-, rfa1-t33, left	ung1-, rfa1-t33, left	ung1-, rfa1-t33, left	ung1-, rfa1-t33, left
41		Values	Median	Min	Max	Values	Median	Min	Max
42		4.96449e-05	7.29397e-05	5.03497e-06	0.000127348	4.37023e-06	0.000196774	4.37023e-06	0.002061
43		0.000105282				5.81665e-06
44		7.16285e-06				0.000196549
45		5.03497e-06				0.000156183
46		9.33794e-05				6.76897e-05
47		0.000127348				8.63195e-06
48		3.44e-05				0.000197
49		4.15e-05				0.00035
50		5.25e-05				0.001477
51		0.000102				0.002061
52		0.00011				0.001372
53		0.000166				0.000728
54
55	A3C	ung1-, RFA1, left	ung1-, RFA1, left	ung1-, RFA1, left	ung1-, RFA1, left	ung1-, rfa1-t33, left	ung1-, rfa1-t33, left	ung1-, rfa1-t33, left	ung1-, rfa1-t33, left
56		Values	Median	Min	Max	Values	Median	Min	Max
57		5.50271e-06	8.435e-06	2.13e-06	2.5124e-05	4.97546e-05	1.675e-05	4.11543e-06	5.62796e-05
58		1.25801e-05				5.62796e-05
59		1.12912e-05				3.32428e-05
60		2.5124e-05				5.42206e-05
61		1.7876e-05				1.78186e-05
62		1.0275e-05				4.11543e-06
63		2.13e-06				1.08e-05
64		5.73e-06				1.7e-05
65		6.83e-06				9.7e-06
66		8.28e-06				1.65e-05
67		8.59e-06				1.21e-05
68		6.42e-06				1.01e-05
69
70	A3DE	ung1-, RFA1, left	ung1-, RFA1, left	ung1-, RFA1, left	ung1-, RFA1, left	ung1-, rfa1-t33, left	ung1-, rfa1-t33, left	ung1-, rfa1-t33, left	ung1-, rfa1-t33, left
71		Values	Median	Min	Max	Values	Median	Min	Max
72		3.82e-06	3.775e-06	2.95e-06	4.29e-06	2.84e-05	6.925e-06	1.42e-06	2.84e-05
73		2.95e-06				5.76e-06
74		3.73e-06				9.34e-06
75		4.29e-06				6.25e-06
76		4.11e-06				1.42e-06
77		3.69e-06				7.6e-06
78
79	A3F	ung1-, RFA1, left	ung1-, RFA1, left	ung1-, RFA1, left	ung1-, RFA1, left	ung1-, rfa1-t33, left	ung1-, rfa1-t33, left	ung1-, rfa1-t33, left	ung1-, rfa1-t33, left
80		Values	Median	Min	Max	Values	Median	Min	Max
81		2.74e-06	3.725e-06	2.74e-06	4.67e-06	1.04e-05	7.555e-06	2.8e-06	1.22e-05
82		3.62e-06				2.8e-06
83		3.81e-06				4.29e-06
84		3.64e-06				1.22e-05
85		4.67e-06				9.53e-06
86		4.57e-06				5.58e-06
87
88	A3G	ung1-, RFA1, left	ung1-, RFA1, left	ung1-, RFA1, left	ung1-, RFA1, left	ung1-, rfa1-t33, left	ung1-, rfa1-t33, left	ung1-, rfa1-t33, left	ung1-, rfa1-t33, left
89		Values	Median	Min	Max	Values	Median	Min	Max
90		0.000104958	7.93e-05	1.6e-05	0.000123437	0.000126819	0.00010812	3.93e-05	0.000236661
91		0.000101908				0.000177506
92		9.55071e-05				0.00011324
93		0.000123437				0.000236661
94		6.72379e-05				0.000143678
95		9.15807e-05				0.000158548
96		3.5e-05				3.93e-05
97		3.39e-05				5.23e-05
98		6.19e-05				6.83e-05
99		1.6e-05				0.000103
100		8.1e-05				6.19e-05
101		7.76e-05				6.08e-05
102
103	A3H	ung1-, RFA1, left	ung1-, RFA1, left	ung1-, RFA1, left	ung1-, RFA1, left	ung1-, rfa1-t33, left	ung1-, rfa1-t33, left	ung1-, rfa1-t33, left	ung1-, rfa1-t33, left
104		Values	Median	Min	Max	Values	Median	Min	Max
105		4.52e-06	4.655e-06	2.36e-06	5.44e-06	2.5e-06	4.73e-06	2.5e-06	6.81e-06
106		4.94e-06				3.75e-06
107		3.18e-06				4.65e-06
108		5.44e-06				4.85e-06
109		4.79e-06				4.81e-06
110		2.36e-06				6.81e-06

### Sheet: Source_Fig4_FigS2_median+95CI
	Can-R rates for Fig 4A and Figure S2 AB
	ung1-, RFA1, left			ung1-, rfa1-t33, left
Vector	median	max_of_range	min_of_range	median	max_of_range	min_of_range
EV	2.36025e-06	4.16e-06	1.19193e-06	4.575e-06	7.80751e-06	2.36127e-06
A1	2.98e-06	4.95422e-06	1.9872e-06	1.48455e-05	3.85e-05	8.68801e-06
A3A	2.92309e-05	4.57427e-05	2.46515e-05	3.43404e-05	3.93727e-05	2.8559e-05
A3B	7.29397e-05	0.000127348	5.03497e-06	0.000196774	0.002061	4.37023e-06
A3C	8.435e-06	2.5124e-05	2.13e-06	1.675e-05	5.62796e-05	4.11543e-06
A3DE	3.775e-06	4.29e-06	2.95e-06	6.925e-06	2.84e-05	1.42e-06
A3F	3.725e-06	4.67e-06	2.74e-06	7.555e-06	1.22e-05	2.8e-06
A3G	7.93e-05	0.000123437	1.6e-05	0.00010812	0.000236661	3.93e-05
A3H	4.655e-06	5.44e-06	2.36e-06	4.73e-06	6.81e-06	2.5e-06

### Sheet: stats_RFA_vs_rfa1_Fig4
Table Analyzed	ForMannWhitneyofCombinedCan			Table Analyzed	ForMannWhitneyofCombinedCan			Table Analyzed	ForMannWhitneyofCombinedCan			Table Analyzed	ForMannWhitneyofCombinedCan			Table Analyzed	ForMannWhitneyofCombinedCan			Table Analyzed	ForMannWhitneyofCombinedCan			Table Analyzed	ForMannWhitneyofCombinedCan			Table Analyzed	ForMannWhitneyofCombinedCan			Table Analyzed	ForMannWhitneyofCombinedCan
Column B	can EV rfa1-t33			Column D	can A1 rfa1-t33			Column F	can A3A rfa1-t33			Column H	can A3B rfa1-t33			Column J	can A3C rfa1-t33			Column L	can A3DE rfa1-t33			Column N	can A3F rfa1-t33			Column P	can A3G rfa1-t33			Column R	can A3H rfa1-t33
vs.	vs.			vs.	vs.			vs.	vs.			vs.	vs.			vs.	vs.			vs.	vs.			vs.	vs.			vs.	vs.			vs.	vs.
Column A	can EV RFA1			Column C	can A1 RFA1			Column E	can A3A RFA1			Column G	can A3B RFA1			Column I	can A3C RFA1			Column K	can A3DE RFA1			Column M	can A3F RFA1			Column O	can A3G RFA1			Column Q	can A3H RFA1
Mann Whitney test				Mann Whitney test				Mann Whitney test				Mann Whitney test	Two-tailed	One-tailed		Mann Whitney test				Mann Whitney test				Mann Whitney test				Mann Whitney test				Mann Whitney test
P value	0.0011			P value	<0.0001			P value	0.5887			P value	0.0684	0.0342		P value	0.0284			P value	0.0649			P value	0.0931			P value	0.1315			P value	0.8182
Exact or approximate P value?	Exact			Exact or approximate P value?	Exact			Exact or approximate P value?	Exact			Exact or approximate P value?	Exact			Exact or approximate P value?	Exact			Exact or approximate P value?	Exact			Exact or approximate P value?	Exact			Exact or approximate P value?	Exact			Exact or approximate P value?	Exact
P value summary	**			P value summary	****			P value summary	ns			P value summary	ns			P value summary	*			P value summary	ns			P value summary	ns			P value summary	ns			P value summary	ns
Significantly different (P < 0.05)?	Yes			Significantly different (P < 0.05)?	Yes			Significantly different (P < 0.05)?	No			Significantly different (P < 0.05)?	No			Significantly different (P < 0.05)?	Yes			Significantly different (P < 0.05)?	No			Significantly different (P < 0.05)?	No			Significantly different (P < 0.05)?	No			Significantly different (P < 0.05)?	No
One- or two-tailed P value?	Two-tailed			One- or two-tailed P value?	Two-tailed			One- or two-tailed P value?	Two-tailed			One- or two-tailed P value?	Two-tailed			One- or two-tailed P value?	Two-tailed			One- or two-tailed P value?	Two-tailed			One- or two-tailed P value?	Two-tailed			One- or two-tailed P value?	Two-tailed			One- or two-tailed P value?	Two-tailed
Sum of ranks in column A,B	96 , 204			Sum of ranks in column C,D	82 , 218			Sum of ranks in column E,F	35 , 43			Sum of ranks in column G,H	118 , 182			Sum of ranks in column I,J	112 , 188			Sum of ranks in column K,L	27 , 51			Sum of ranks in column M,N	28 , 50			Sum of ranks in column O,P	123.5 , 176.5			Sum of ranks in column Q,R	37 , 41
Mann-Whitney U	18			Mann-Whitney U	4			Mann-Whitney U	14			Mann-Whitney U	40			Mann-Whitney U	34			Mann-Whitney U	6			Mann-Whitney U	7			Mann-Whitney U	45.5			Mann-Whitney U	16
Difference between medians				Difference between medians				Difference between medians				Difference between medians				Difference between medians				Difference between medians				Difference between medians				Difference between medians				Difference between medians
Median of column A	2.360e-006, n=12			Median of column C	2.980e-006, n=12			Median of column E	2.923e-005, n=6			Median of column G	7.294e-005, n=12			Median of column I	8.435e-006, n=12			Median of column K	3.775e-006, n=6			Median of column M	3.725e-006, n=6			Median of column O	7.930e-005, n=12			Median of column Q	4.655e-006, n=6
Median of column B	4.575e-006, n=12	Fold_rfa1-t33_vs_RFA1-WT		Median of column D	1.485e-005, n=12	Fold_rfa1-t33_vs_RFA1-WT		Median of column F	3.434e-005, n=6	Fold_rfa1-t33_vs_RFA1-WT		Median of column H	0.0001968, n=12	Fold_rfa1-t33_vs_RFA1-WT		Median of column J	1.675e-005, n=12	Fold_rfa1-t33_vs_RFA1-WT		Median of column L	6.925e-006, n=6	Fold_rfa1-t33_vs_RFA1-WT		Median of column N	7.555e-006, n=6	Fold_rfa1-t33_vs_RFA1-WT		Median of column P	0.0001081, n=12	Fold_rfa1-t33_vs_RFA1-WT		Median of column R	4.730e-006, n=6	Fold_rfa1-t33_vs_RFA1-WT
Median of column A	2.36e-06			Median of column C	2.98e-06			Median of column E	2.923e-05			Median of column G	7.294e-05			Median of column I	8.435e-06			Median of column K	3.775e-06			Median of column M	3.725e-06			Median of column O	7.93e-05			Median of column Q	4.655e-06
Median of column B	4.575e-06	1.93856		Median of column D	1.485e-05	4.98322		Median of column F	3.434e-05	1.17482		Median of column H	0.0001968	2.69811		Median of column J	1.675e-05	1.98577		Median of column L	6.925e-06	1.83444		Median of column N	7.555e-06	2.02819		Median of column P	0.0001081	1.36318		Median of column R	4.73e-06	1.01611
Difference: Actual	2.215e-06			Difference: Actual	1.187e-05			Difference: Actual	5.109e-06			Difference: Actual	0.0001238			Difference: Actual	8.315e-06			Difference: Actual	3.15e-06			Difference: Actual	3.83e-06			Difference: Actual	2.882e-05			Difference: Actual	7.5e-08
Difference: Hodges-Lehmann	2.12e-06			Difference: Hodges-Lehmann	1.116e-05			Difference: Hodges-Lehmann	3.223e-06			Difference: Hodges-Lehmann	0.0001457			Difference: Hodges-Lehmann	7.74e-06			Difference: Hodges-Lehmann	3.305e-06			Difference: Hodges-Lehmann	3.85e-06			Difference: Hodges-Lehmann	3.277e-05			Difference: Hodges-Lehmann	9.5e-08

### Sheet: stats_EV_vs_APO_RFA+_Fig2_S_A
Table Analyzed	Fig4_ForMannWhitneyofCombinedCan MD+ZK			Table Analyzed	Fig4_ForMannWhitneyofCombinedCan MD+ZK			Table Analyzed	Fig4_ForMannWhitneyofCombinedCan MD+ZK			Table Analyzed	Fig4_ForMannWhitneyofCombinedCan MD+ZK			Table Analyzed	Fig4_ForMannWhitneyofCombinedCan MD+ZK			Table Analyzed	Fig4_ForMannWhitneyofCombinedCan MD+ZK			Table Analyzed	Fig4_ForMannWhitneyofCombinedCan MD+ZK			Table Analyzed	Fig4_ForMannWhitneyofCombinedCan MD+ZK
Column C	can A1 RFA1			Column E	can A3A RFA1			Column G	can A3B RFA1			Column I	can A3C RFA1			Column K	can A3DE RFA1			Column M	can A3F RFA1			Column O	can A3G RFA1			Column Q	can A3H RFA1
vs.	vs.			vs.	vs.			vs.	vs.			vs.	vs.			vs.	vs.			vs.	vs.			vs.	vs.			vs.	vs.
Column A	can EV RFA1			Column A	can EV RFA1			Column A	can EV RFA1			Column A	can EV RFA1			Column A	can EV RFA1			Column A	can EV RFA1			Column A	can EV RFA1			Column A	can EV RFA1
Mann Whitney test				Mann Whitney test				Mann Whitney test				Mann Whitney test				Mann Whitney test				Mann Whitney test				Mann Whitney test				Mann Whitney test
P value	0.1277			P value	0.0001			P value	<0.0001			P value	<0.0001			P value	0.0047			P value	0.0032			P value	<0.0001			P value	0.0069
Exact or approximate P value?	Exact			Exact or approximate P value?	Exact			Exact or approximate P value?	Exact			Exact or approximate P value?	Exact			Exact or approximate P value?	Exact			Exact or approximate P value?	Exact			Exact or approximate P value?	Exact			Exact or approximate P value?	Exact
P value summary	ns			P value summary	***			P value summary	****			P value summary	****			P value summary	**			P value summary	**			P value summary	****			P value summary	**
Significantly different (P < 0.05)?	No			Significantly different (P < 0.05)?	Yes			Significantly different (P < 0.05)?	Yes			Significantly different (P < 0.05)?	Yes			Significantly different (P < 0.05)?	Yes			Significantly different (P < 0.05)?	Yes			Significantly different (P < 0.05)?	Yes			Significantly different (P < 0.05)?	Yes
One- or two-tailed P value?	Two-tailed			One- or two-tailed P value?	Two-tailed			One- or two-tailed P value?	Two-tailed			One- or two-tailed P value?	Two-tailed			One- or two-tailed P value?	Two-tailed			One- or two-tailed P value?	Two-tailed			One- or two-tailed P value?	Two-tailed			One- or two-tailed P value?	Two-tailed
Sum of ranks in column A,C	123 , 177			Sum of ranks in column A,E	78 , 93			Sum of ranks in column A,G	78 , 222			Sum of ranks in column A,I	85 , 215			Sum of ranks in column A,K	85 , 86			Sum of ranks in column A,M	84 , 87			Sum of ranks in column A,O	78 , 222			Sum of ranks in column A,Q	86 , 85
Mann-Whitney U	45			Mann-Whitney U	0			Mann-Whitney U	0			Mann-Whitney U	7			Mann-Whitney U	7			Mann-Whitney U	6			Mann-Whitney U	0			Mann-Whitney U	8
Difference between medians				Difference between medians				Difference between medians				Difference between medians				Difference between medians				Difference between medians				Difference between medians				Difference between medians
Median of column A	2.360e-006, n=12			Median of column A	2.360e-006, n=12			Median of column A	2.360e-006, n=12			Median of column A	2.360e-006, n=12			Median of column A	2.360e-006, n=12			Median of column A	2.360e-006, n=12			Median of column A	2.360e-006, n=12			Median of column A	2.360e-006, n=12
Median of column C	2.980e-006, n=12	Fold_in_APOvsEV		Median of column E	2.923e-005, n=6	Fold_in_APOvsEV		Median of column G	7.294e-005, n=12	Fold_in_APOvsEV		Median of column I	8.435e-006, n=12	Fold_in_APOvsEV		Median of column K	3.775e-006, n=6	Fold_in_APOvsEV		Median of column M	3.725e-006, n=6	Fold_in_APOvsEV		Median of column O	7.930e-005, n=12	Fold_in_APOvsEV		Median of column Q	4.655e-006, n=6	Fold_in_APOvsEV
Median of column A	2.36e-06	1.26271		Median of column A	2.36e-06	12.3856		Median of column A	2.36e-06	30.9068		Median of column A	2.36e-06	3.57415		Median of column A	2.36e-06	1.59958		Median of column A	2.36e-06	1.57839		Median of column A	2.36e-06	33.6017		Median of column A	2.36e-06	1.97246
Median of column C	2.98e-06			Median of column E	2.923e-05			Median of column G	7.294e-05			Median of column I	8.435e-06			Median of column K	3.775e-06			Median of column M	3.725e-06			Median of column O	7.93e-05			Median of column Q	4.655e-06
Difference: Actual	6.197e-07			Difference: Actual	2.687e-05			Difference: Actual	7.058e-05			Difference: Actual	6.075e-06			Difference: Actual	1.415e-06			Difference: Actual	1.365e-06			Difference: Actual	7.694e-05			Difference: Actual	2.295e-06
Difference: Hodges-Lehmann	5.932e-07			Difference: Hodges-Lehmann	2.655e-05			Difference: Hodges-Lehmann	7.026e-05			Difference: Hodges-Lehmann	6.075e-06			Difference: Hodges-Lehmann	1.491e-06			Difference: Hodges-Lehmann	1.539e-06			Difference: Hodges-Lehmann	7.662e-05			Difference: Hodges-Lehmann	1.945e-06

### Sheet: stats_EV_vs_APO_rfa1_Fig2_S_B
Table Analyzed	Fig4_ForMannWhitneyofCombinedCan MD+ZK			Table Analyzed	Fig4_ForMannWhitneyofCombinedCan MD+ZK			Table Analyzed	Fig4_ForMannWhitneyofCombinedCan MD+ZK			Table Analyzed	Fig4_ForMannWhitneyofCombinedCan MD+ZK			Table Analyzed	Fig4_ForMannWhitneyofCombinedCan MD+ZK			Table Analyzed	Fig4_ForMannWhitneyofCombinedCan MD+ZK			Table Analyzed	Fig4_ForMannWhitneyofCombinedCan MD+ZK			Table Analyzed	Fig4_ForMannWhitneyofCombinedCan MD+ZK
Column D	can A1 rfa1-t33			Column F	can A3A rfa1-t33			Column H	can A3B rfa1-t33			Column J	can A3C rfa1-t33			Column L	can A3DE rfa1-t33			Column N	can A3F rfa1-t33			Column P	can A3G rfa1-t33			Column R	can A3H rfa1-t33
vs.	vs.			vs.	vs.			vs.	vs.			vs.	vs.			vs.	vs.			vs.	vs.			vs.	vs.			vs.	vs.
Column B	can EV rfa1-t33			Column B	can EV rfa1-t33			Column B	can EV rfa1-t33			Column B	can EV rfa1-t33			Column B	can EV rfa1-t33			Column B	can EV rfa1-t33			Column B	can EV rfa1-t33			Column B	can EV rfa1-t33
Mann Whitney test				Mann Whitney test				Mann Whitney test				Mann Whitney test				Mann Whitney test				Mann Whitney test				Mann Whitney test				Mann Whitney test
P value	<0.0001			P value	0.0001			P value	0.0001			P value	<0.0001			P value	0.2129			P value	0.1505			P value	<0.0001			P value	0.8201
Exact or approximate P value?	Exact			Exact or approximate P value?	Exact			Exact or approximate P value?	Exact			Exact or approximate P value?	Exact			Exact or approximate P value?	Exact			Exact or approximate P value?	Exact			Exact or approximate P value?	Exact			Exact or approximate P value?	Exact
P value summary	****			P value summary	***			P value summary	***			P value summary	****			P value summary	ns			P value summary	ns			P value summary	****			P value summary	ns
Significantly different (P < 0.05)?	Yes			Significantly different (P < 0.05)?	Yes			Significantly different (P < 0.05)?	Yes			Significantly different (P < 0.05)?	Yes			Significantly different (P < 0.05)?	No			Significantly different (P < 0.05)?	No			Significantly different (P < 0.05)?	Yes			Significantly different (P < 0.05)?	No
One- or two-tailed P value?	Two-tailed			One- or two-tailed P value?	Two-tailed			One- or two-tailed P value?	Two-tailed			One- or two-tailed P value?	Two-tailed			One- or two-tailed P value?	Two-tailed			One- or two-tailed P value?	Two-tailed			One- or two-tailed P value?	Two-tailed			One- or two-tailed P value?	Two-tailed
Sum of ranks in column B,D	79 , 221			Sum of ranks in column B,F	78 , 93			Sum of ranks in column B,H	89 , 211			Sum of ranks in column B,J	84 , 216			Sum of ranks in column B,L	100 , 71			Sum of ranks in column B,N	98 , 73			Sum of ranks in column B,P	78 , 222			Sum of ranks in column B,R	117 , 54
Mann-Whitney U	1			Mann-Whitney U	0			Mann-Whitney U	11			Mann-Whitney U	6			Mann-Whitney U	22			Mann-Whitney U	20			Mann-Whitney U	0			Mann-Whitney U	33
Difference between medians				Difference between medians				Difference between medians				Difference between medians				Difference between medians				Difference between medians				Difference between medians				Difference between medians
Median of column B	4.575e-006, n=12			Median of column B	4.575e-006, n=12			Median of column B	4.575e-006, n=12			Median of column B	4.575e-006, n=12			Median of column B	4.575e-006, n=12			Median of column B	4.575e-006, n=12			Median of column B	4.575e-006, n=12			Median of column B	4.575e-006, n=12
Median of column D	1.485e-005, n=12	Fold_in_APOvsEV		Median of column F	3.434e-005, n=6	Fold_in_APOvsEV		Median of column H	0.0001968, n=12	Fold_in_APOvsEV		Median of column J	1.675e-005, n=12	Fold_in_APOvsEV		Median of column L	6.925e-006, n=6	Fold_in_APOvsEV		Median of column N	7.555e-006, n=6	Fold_in_APOvsEV		Median of column P	0.0001081, n=12	Fold_in_APOvsEV		Median of column R	4.730e-006, n=6	Fold_in_APOvsEV
Median of column B	4.575e-06	3.2459		Median of column B	4.575e-06	7.50601		Median of column B	4.575e-06	43.0164		Median of column B	4.575e-06	3.6612		Median of column B	4.575e-06	1.51366		Median of column B	4.575e-06	1.65137		Median of column B	4.575e-06	23.6284		Median of column B	4.575e-06	1.03388
Median of column D	1.485e-05			Median of column F	3.434e-05			Median of column H	0.0001968			Median of column J	1.675e-05			Median of column L	6.925e-06			Median of column N	7.555e-06			Median of column P	0.0001081			Median of column R	4.73e-06
Difference: Actual	1.027e-05			Difference: Actual	2.977e-05			Difference: Actual	0.0001922			Difference: Actual	1.218e-05			Difference: Actual	2.35e-06			Difference: Actual	2.98e-06			Difference: Actual	0.0001035			Difference: Actual	1.55e-07
Difference: Hodges-Lehmann	9.855e-06			Difference: Hodges-Lehmann	2.977e-05			Difference: Hodges-Lehmann	0.0001922			Difference: Hodges-Lehmann	1.103e-05			Difference: Hodges-Lehmann	2.404e-06			Difference: Hodges-Lehmann	2.191e-06			Difference: Hodges-Lehmann	0.0001025			Difference: Hodges-Lehmann	-2.75e-07
