## Supplementary Tables and Datasets for "Hypomorphic mutation in the large subunit of replication protein A affects mutagenesis by human APOBEC cytidine deaminases in yeast": Supplementary_Table_S5.xlsx

### Sheet: Legend
Supplementary_table_S5
Tab	Content
Srtains_w_plasmids	List of strains carrying different APOBEC plasmids used to calculate CAN-R mutation tares
calculating induction	Values of Ura+ reversion rates and calculated induced rates shown on Figure 5
Source_Fig5A_lt_rt_ung1	Source data for Figure 5A - rates of induced Ura+ reversions in ung1-DEL strains
Source_Fig5B_L_lt_rt_UNG-WT	Source data for Figure 5B - rates of induced Ura+ reversions in UNG1-WT strains
Sats_Figs_5A_ung1	Satistical analyses confirming significance of differenteces indicated on Fig. 5A
Sats_Figs_5B_UNG-WT	Satistical analyses confirming significance of differenteces indicated on Fig. 5B

### Sheet: Strains_w_plasmids
Host_Strain_ZAK_##	APOBEC_plasmid	Relevant_genotype	description
214	A3A_pSR435	UNG1, RFA1, REV3, left	determine ura3-29 induced reversion rates for 6 independent yeast cultures, calculated by difference between A3A and EV reversion rates
228	A3A_pSR435	UNG1, RFA1, rev3-, left	determine ura3-29 induced reversion rates for 6 independent yeast cultures, calculated by difference between A3A and EV reversion rates
208	A3A_pSR435	UNG1, rfa1-t33, REV3, left	determine ura3-29 induced reversion rates for 6 independent yeast cultures, calculated by difference between A3A and EV reversion rates
226	A3A_pSR435	UNG1, rfa1-t33, rev3-, left	determine ura3-29 induced reversion rates for 6 independent yeast cultures, calculated by difference between A3A and EV reversion rates
216	A3A_pSR435	UNG1, RFA1, REV3, right	determine ura3-29 induced reversion rates for 6 independent yeast cultures, calculated by difference between A3A and EV reversion rates
236	A3A_pSR435	UNG1, RFA1, rev3-, right	determine ura3-29 induced reversion rates for 6 independent yeast cultures, calculated by difference between A3A and EV reversion rates
204	A3A_pSR435	UNG1, rfa1-t33, REV3, right	determine ura3-29 induced reversion rates for 6 independent yeast cultures, calculated by difference between A3A and EV reversion rates
230	A3A_pSR435	UNG1, rfa1-t33, rev3-, right	determine ura3-29 induced reversion rates for 6 independent yeast cultures, calculated by difference between A3A and EV reversion rates
202	A3A_pSR435	ung1-, RFA1, REV3, left	determine ura3-29 induced reversion rates for 6 independent yeast cultures, calculated by difference between A3A and EV reversion rates
206	A3A_pSR435	ung1-, RFA1, rev3-, left	determine ura3-29 induced reversion rates for 6 independent yeast cultures, calculated by difference between A3A and EV reversion rates
222	A3A_pSR435	ung1-, rfa1-t33, REV3, left	determine ura3-29 induced reversion rates for 6 independent yeast cultures, calculated by difference between A3A and EV reversion rates
224	A3A_pSR435	ung1-, rfa1-t33, rev3-, left	determine ura3-29 induced reversion rates for 6 independent yeast cultures, calculated by difference between A3A and EV reversion rates
234	A3A_pSR435	ung1-, RFA1, REV3, right	determine ura3-29 induced reversion rates for 6 independent yeast cultures, calculated by difference between A3A and EV reversion rates
240	A3A_pSR435	ung1-, RFA1, rev3-, right	determine ura3-29 induced reversion rates for 6 independent yeast cultures, calculated by difference between A3A and EV reversion rates
211	A3A_pSR435	ung1-, rfa1-t33, REV3, right	determine ura3-29 induced reversion rates for 6 independent yeast cultures, calculated by difference between A3A and EV reversion rates
232	A3A_pSR435	ung1-, rfa1-t33, rev3-, right	determine ura3-29 induced reversion rates for 6 independent yeast cultures, calculated by difference between A3A and EV reversion rates
214	EV_pSR419	UNG1, RFA1, REV3, left	determine ura3-29 induced reversion rates for 6 independent yeast cultures, calculated by difference between A3A and EV reversion rates
228	EV_pSR419	UNG1, RFA1, rev3-, left	determine ura3-29 induced reversion rates for 6 independent yeast cultures, calculated by difference between A3A and EV reversion rates
208	EV_pSR419	UNG1, rfa1-t33, REV3, left	determine ura3-29 induced reversion rates for 6 independent yeast cultures, calculated by difference between A3A and EV reversion rates
226	EV_pSR419	UNG1, rfa1-t33, rev3-, left	determine ura3-29 induced reversion rates for 6 independent yeast cultures, calculated by difference between A3A and EV reversion rates
216	EV_pSR419	UNG1, RFA1, REV3, right	determine ura3-29 induced reversion rates for 6 independent yeast cultures, calculated by difference between A3A and EV reversion rates
236	EV_pSR419	UNG1, RFA1, rev3-, right	determine ura3-29 induced reversion rates for 6 independent yeast cultures, calculated by difference between A3A and EV reversion rates
204	EV_pSR419	UNG1, rfa1-t33, REV3, right	determine ura3-29 induced reversion rates for 6 independent yeast cultures, calculated by difference between A3A and EV reversion rates
230	EV_pSR419	UNG1, rfa1-t33, rev3-, right	determine ura3-29 induced reversion rates for 6 independent yeast cultures, calculated by difference between A3A and EV reversion rates
202	EV_pSR419	ung1-, RFA1, REV3, left	determine ura3-29 induced reversion rates for 6 independent yeast cultures, calculated by difference between A3A and EV reversion rates
206	EV_pSR419	ung1-, RFA1, rev3-, left	determine ura3-29 induced reversion rates for 6 independent yeast cultures, calculated by difference between A3A and EV reversion rates
222	EV_pSR419	ung1-, rfa1-t33, REV3, left	determine ura3-29 induced reversion rates for 6 independent yeast cultures, calculated by difference between A3A and EV reversion rates
224	EV_pSR419	ung1-, rfa1-t33, rev3-, left	determine ura3-29 induced reversion rates for 6 independent yeast cultures, calculated by difference between A3A and EV reversion rates
234	EV_pSR419	ung1-, RFA1, REV3, right	determine ura3-29 induced reversion rates for 6 independent yeast cultures, calculated by difference between A3A and EV reversion rates
240	EV_pSR419	ung1-, RFA1, rev3-, right	determine ura3-29 induced reversion rates for 6 independent yeast cultures, calculated by difference between A3A and EV reversion rates
211	EV_pSR419	ung1-, rfa1-t33, REV3, right	determine ura3-29 induced reversion rates for 6 independent yeast cultures, calculated by difference between A3A and EV reversion rates
232	EV_pSR419	ung1-, rfa1-t33, rev3-, right	determine ura3-29 induced reversion rates for 6 independent yeast cultures, calculated by difference between A3A and EV reversion rates

### Sheet: calculating induction
	EV, ung1-, RFA1, REV3, left	EV, ung1-, RFA1, rev3-, left	EV, ung1-, rfa1-t33, REV3, left	EV, ung1-, rfa1-t33, rev3-, left	EV, UNG1, RFA1, REV3, left	EV, UNG1, RFA1, rev3-, left	EV, UNG1, rfa1-t33, REV3, left	EV, UNG1, rfa1-t33, rev3-, left	EV, ung1-, RFA1, REV3, right	EV, ung1-, RFA1, rev3-, right	EV, ung1-, rfa1-t33, REV3, right	EV, ung1-, rfa1-t33, rev3-, right	EV, UNG1, RFA1, REV3, right	EV, UNG1, RFA1, rev3-, right	EV, UNG1, rfa1-t33, REV3, right	EV, UNG1, rfa1-t33, rev3-, right	A3A, ung1-, RFA1, REV3, left	A3A, ung1-, RFA1, rev3-, left	A3A, ung1-, rfa1-t33, REV3, left	A3A, ung1-, rfa1-t33, rev3-, left	A3A, UNG1, RFA1, REV3, left	A3A, UNG1, RFA1, rev3-, left	A3A, UNG1, rfa1-t33, REV3, left	A3A, UNG1, rfa1-t33, rev3-, left	A3A, ung1-, RFA1, REV3, right	A3A, ung1-, RFA1, rev3-, right	A3A, ung1-, rfa1-t33, REV3, right	A3A, ung1-, rfa1-t33, rev3-, right	A3A, UNG1, RFA1, REV3, right	A3A, UNG1, RFA1, rev3-, right	A3A, UNG1, rfa1-t33, REV3, right	A3A, UNG1, rfa1-t33, rev3-, right	IND_A3A, ung1-, RFA1, REV3, left	IND_A3A, ung1-, RFA1, rev3-, left	IND_A3A, ung1-, rfa1-t33, REV3, left	IND_A3A, ung1-, rfa1-t33, rev3-, left	IND_A3A, UNG1, RFA1, REV3, left	IND_A3A, UNG1, RFA1, rev3-, left	IND_A3A, UNG1, rfa1-t33, REV3, left	IND_A3A, UNG1, rfa1-t33, rev3-, left	IND_A3A, ung1-, RFA1, REV3, right	IND_A3A, ung1-, RFA1, rev3-, right	IND_A3A, ung1-, rfa1-t33, REV3, right	IND_A3A, ung1-, rfa1-t33, rev3-, right	IND_A3A, UNG1, RFA1, REV3, right	IND_A3A, UNG1, RFA1, rev3-, right	IND_A3A, UNG1, rfa1-t33, REV3, right	IND_A3A, UNG1, rfa1-t33, rev3-, right
Culture_1	7.53593e-08	1.12843e-07	9.47453e-08	6.26893e-08	0	0	1.24704e-08	0	9.02563e-08	4.73971e-08	7.20927e-08	1.11384e-07	1.39052e-08	1.30389e-08	0	2.90177e-08	7.61502e-06	7.2706e-06	6.23723e-06	1.0136e-05	3.66417e-06	2.93593e-06	4.04978e-07	9.76824e-08	6.31238e-06	4.41143e-06	6.91593e-06	7.10105e-06	1.26433e-06	4.64667e-06	1.46851e-07	4.45932e-06
Culture_2	1.124e-07	8.17462e-08	2.07401e-07	5.83431e-08	1.87046e-08	0	7.56683e-08	1.5592e-08	5.70412e-08	5.86518e-08	7.00694e-08	1.12042e-07	7.85092e-09	9.97611e-09	3.35025e-08	5.00144e-08	8.11568e-06	7.67045e-06	6.49373e-06	9.46247e-06	3.82286e-06	3.20721e-06	1.19893e-06	7.43973e-08	5.56163e-06	3.59437e-06	6.99697e-06	5.12252e-06	1.65721e-06	2.10755e-06	1.70541e-07	0
Culture_3	1.01259e-07	1.32687e-07	1.1428e-07	3.44878e-08	8.62241e-09	0	1.75564e-08	9.67257e-09	1.98899e-07	6.97182e-08	5.50858e-08	4.69584e-08	1.35116e-08	0	2.82235e-08	0	6.9759e-06	4.32967e-06	6.66837e-06	8.32158e-06	3.05364e-06	1.36019e-06	4.1702e-07	2.95867e-08	5.63397e-06	6.45039e-06	8.05564e-06	6.58483e-06	1.338e-06	1.52647e-06	2.90062e-07	3.7161e-07
Culture_4	9.71719e-08	5.2833e-08	6.68409e-08	7.69805e-08	8.0691e-09	1.44305e-08	2.73578e-08	6.71907e-07	7.7256e-08	5.82821e-08	6.25537e-08	7.26084e-08	1.19205e-08	6.22157e-08	1.47212e-08	8.258e-08	7.98712e-06	6.39407e-06	5.61016e-06	6.68574e-06	3.69778e-06	2.25827e-06	3.51252e-07	8.79704e-08	5.61106e-06	5.40686e-06	4.9229e-06	4.82989e-06	8.11852e-07	2.17119e-06	1.5122e-07	8.01701e-08
Culture_5	1.22433e-07	9.98385e-08	1.85414e-07	5.3686e-08	8.09073e-09	1.14342e-08	1.17426e-08	0	1.33279e-07	1.00337e-07	5.57807e-08	3.43025e-08	9.46775e-09	6.08436e-09	2.95305e-08	0	7.95128e-06	7.14666e-06	1.50078e-05	5.7369e-06	4.22367e-06	3.92377e-06	4.20036e-07	3.8709e-08	9.09301e-06	4.3078e-06	7.16844e-06	9.15144e-06	1.28658e-06	3.87289e-06	2.36307e-07	0
Culture_6	1.05194e-07	4.95439e-08	1.29969e-07	8.11286e-08	8.38289e-09	0	1.48662e-08	8.85697e-08	6.45976e-08	1.66828e-06	2.86446e-08	4.46812e-08	1.2555e-08	5.08054e-09	8.82568e-08	0	1.11509e-05	7.66473e-06	6.90772e-06	6.73906e-06	4.60766e-06	2.46401e-06	7.82983e-07	1.23022e-07	6.91319e-06	4.53816e-06	5.07756e-06	3.94667e-06	1.21648e-06	2.97393e-06	1.7624e-07	1.98899e-06
	1.03226e-07	9.07923e-08	1.22125e-07	6.05162e-08	8.23681e-09	7.07414e-09	1.62113e-08	1.26323e-08	8.37562e-08	6.4185e-08	5.91672e-08	5.97834e-08	1.22378e-08	8.03023e-09	2.8877e-08	1.45089e-08	7.9692e-06	7.20863e-06	6.58105e-06	7.53032e-06	3.76032e-06	2.69997e-06	4.18528e-07	8.11838e-08	5.97317e-06	4.47479e-06	6.95645e-06	5.85368e-06	1.27545e-06	2.57256e-06	1.73391e-07	2.2589e-07	7.86597e-06	7.11784e-06	6.45893e-06	7.4698e-06	3.75208e-06	2.6929e-06	4.02317e-07	6.85515e-08	5.88942e-06	4.41061e-06	6.89728e-06	5.79389e-06	1.26321e-06	2.56453e-06	1.44514e-07	2.11381e-07

### Sheet: induction_ALL
Genotype	Induced_rate
ung1-, RFA1, REV3, left	7.86597e-06
ung1-, RFA1, rev3-, left	7.11784e-06
ung1-, rfa1-t33, REV3, left	6.45893e-06
ung1-, rfa1-t33, rev3-, left	7.4698e-06
UNG1, RFA1, REV3, left	3.75208e-06
UNG1, RFA1, rev3-, left	2.6929e-06
UNG1, rfa1-t33, REV3, left	4.02317e-07
UNG1, rfa1-t33, rev3-, left	6.85515e-08
ung1-, RFA1, REV3, right	5.88942e-06
ung1-, RFA1, rev3-, right	4.41061e-06
ung1-, rfa1-t33, REV3, right	6.89728e-06
ung1-, rfa1-t33, rev3-, right	5.79389e-06
UNG1, RFA1, REV3, right	1.26321e-06
UNG1, RFA1, rev3-, right	2.56453e-06
UNG1, rfa1-t33, REV3, right	1.44514e-07
UNG1, rfa1-t33, rev3-, right	2.11381e-07

### Sheet: Source_Fig5A_lt_rt_ung1
Genotype	Induced_rate
ung1-, RFA1, REV3, L	7.86597e-06
ung1-, RFA1, REV3, R	5.88942e-06
ung1-, RFA1, rev3-, L	7.11784e-06
ung1-, RFA1, rev3-, R	4.41061e-06
ung1-, rfa1-t33, REV3, L	6.45893e-06
ung1-, rfa1-t33, REV3, R	6.89728e-06
ung1-, rfa1-t33, rev3-, L	7.4698e-06
ung1-, rfa1-t33, rev3-, R	5.79389e-06
UNG1, RFA1, REV3, L	3.75208e-06
UNG1, RFA1, REV3, R	1.26321e-06
UNG1, RFA1, rev3-, L	2.6929e-06
UNG1, RFA1, rev3-, R	2.56453e-06
UNG1, rfa1-t33, REV3, L	4.02317e-07
UNG1, rfa1-t33, REV3, R	1.44514e-07
UNG1, rfa1-t33, rev3-, L	6.85515e-08
UNG1, rfa1-t33, rev3-, R	2.11381e-07

### Sheet: Source_Fig5B_L_lt_rt_UNG-WT
Genotype	Induced_rate
ung1-, RFA1, REV3, L	7.86597e-06
ung1-, RFA1, REV3, R	5.88942e-06
ung1-, RFA1, rev3-, L	7.11784e-06
ung1-, RFA1, rev3-, R	4.41061e-06
ung1-, rfa1-t33, REV3, L	6.45893e-06
ung1-, rfa1-t33, REV3, R	6.89728e-06
ung1-, rfa1-t33, rev3-, L	7.4698e-06
ung1-, rfa1-t33, rev3-, R	5.79389e-06
UNG1, RFA1, REV3, L	3.75208e-06
UNG1, RFA1, REV3, R	1.26321e-06
UNG1, RFA1, rev3-, L	2.6929e-06
UNG1, RFA1, rev3-, R	2.56453e-06
UNG1, rfa1-t33, REV3, L	4.02317e-07
UNG1, rfa1-t33, REV3, R	1.44514e-07
UNG1, rfa1-t33, rev3-, L	6.85515e-08
UNG1, rfa1-t33, rev3-, R	2.11381e-07

### Sheet: Sats_Figs_5A_ung1
reporter, panel	ura3-29, Fig 5A			reporter, panel	ura3-29, Fig 5A
Column B	A3A, ung1-, RFA1, REV3, right			Column D	A3A, ung1-, RFA1, rev3-, right
vs.	vs.			vs.	vs.
Column A	A3A, ung1-, RFA1, REV3, left			Column C	A3A, ung1-, RFA1, rev3-, left
Mann Whitney test				Mann Whitney test
P value	0.0411			P value	0.0411
Exact or approximate P value?	Exact			Exact or approximate P value?	Exact
P value summary	*			P value summary	*
Significantly different (P < 0.05)?	Yes			Significantly different (P < 0.05)?	Yes
One- or two-tailed P value?	Two-tailed			One- or two-tailed P value?	Two-tailed
Sum of ranks in column A,B	52 , 26			Sum of ranks in column C,D	52 , 26
Mann-Whitney U	5			Mann-Whitney U	5
Difference between medians		Fold_LT_vs_Rt		Difference between medians		Fold_LT_vs_Rt
Median of column A	7.969e-06	1.33417		Median of column C	7.209e-06	1.61095
Median of column B	5.973e-06			Median of column D	4.475e-06
Difference: Actual	-1.996e-06			Difference: Actual	-2.734e-06
Difference: Hodges-Lehmann	-1.892e-06			Difference: Hodges-Lehmann	-2.261e-06

### Sheet: Sats_Figs_5B_UNG-WT
reporter, panel	ura3-29, Fig 5B			reporter, panel	ura3-29, Fig 5B			reporter, panel	ura3-29, Fig 5B			reporter, panel	ura3-29, Fig 5B
Column J	A3A, UNG1, RFA1, REV3, right			Column N	A3A, UNG1, rfa1-t33, REV3, right			Column L	A3A, UNG1, RFA1, rev3-, right			Column O	A3A, UNG1, rfa1-t33, rev3-, left
vs.	vs.			vs.	vs.			vs.	vs.			vs.	vs.
Column I	A3A, UNG1, RFA1, REV3, left			Column M	A3A, UNG1, rfa1-t33, REV3, left			Column J	A3A, UNG1, RFA1, REV3, right			Column M	A3A, UNG1, rfa1-t33, REV3, left
Mann Whitney test				Mann Whitney test				Mann Whitney test				Mann Whitney test
P value	0.0022			P value	0.0022			P value	0.0043			P value	0.0022
Exact or approximate P value?	Exact			Exact or approximate P value?	Exact			Exact or approximate P value?	Exact			Exact or approximate P value?	Exact
P value summary	**			P value summary	**			P value summary	**			P value summary	**
Significantly different (P < 0.05)?	Yes			Significantly different (P < 0.05)?	Yes			Significantly different (P < 0.05)?	Yes			Significantly different (P < 0.05)?	Yes
One- or two-tailed P value?	Two-tailed			One- or two-tailed P value?	Two-tailed			One- or two-tailed P value?	Two-tailed			One- or two-tailed P value?	Two-tailed
Sum of ranks in column I,J	57 , 21			Sum of ranks in column M,N	57 , 21			Sum of ranks in column J,L	22 , 56			Sum of ranks in column M,O	57 , 21
Mann-Whitney U	0			Mann-Whitney U	0			Mann-Whitney U	1			Mann-Whitney U	0
Difference between medians		Fold_LT_vs_Rt		Difference between medians		Fold_LT_vs_Rt		Difference between medians		Fold_REV3-WT_vs_rev3-DEL		Difference between medians		Fold_REV3-WT_vs_rev3-DEL
Median of column I	3.76e-06	2.94902		Median of column M	4.185e-07	2.41349		Median of column J	1.275e-06	0.496109		Median of column M	4.185e-07	5.15521
Median of column J	1.275e-06			Median of column N	1.734e-07			Median of column L	2.57e-06			Median of column O	8.118e-08
Difference: Actual	-2.485e-06			Difference: Actual	-2.451e-07			Difference: Actual	1.295e-06			Difference: Actual	-3.373e-07
Difference: Hodges-Lehmann	-2.511e-06			Difference: Hodges-Lehmann	-2.516e-07			Difference: Hodges-Lehmann	1.335e-06			Difference: Hodges-Lehmann	-3.56e-07
