## Supplementary Tables and Datasets for "Hypomorphic mutation in the large subunit of replication protein A affects mutagenesis by human APOBEC cytidine deaminases in yeast": Supplementary_Table_S6.xlsx

### Sheet: Legend
Supplementary_table_S6
Tab	Content
Fig6_AB_calc	Source data for Figure 6A,B - counts and calculated percentages
Stats_Fig6B	Results of statistical comparison between mutation spectra of diferent strains shown on Figure 6B

### Sheet: Fig6_AB_calc
Counts	ung1-, RFA1+, L	ung1-, RFA1+, R	ung1-, rfa1-t33, L	ung1-, rfa1-t33, R	UNG1, RFA1, L	UNG1, RFA1, R	UNG1, rfa1-t33, L	UNG1, rfa1-t33, R
C to T	26	27	26	25	96	93	50	46
C to G	0	0	0	0	7	9	46	46
C to A	0	0	0	0	0	0	3	6
No change	0	0	0	0	1	0	0	0
Percentages	ung1-, RFA1+, L	ung1-, RFA1+, R	ung1-, rfa1-t33, L	ung1-, rfa1-t33, R	UNG1, RFA1, L	UNG1, RFA1, R	UNG1, rfa1-t33, L	UNG1, rfa1-t33, R
C to T	100	100	100	100	0.923077	0.911765	0.505051	0.469388
C to G	0	0	0	0	0.0673077	0.0882353	0.464646	0.469388
C to A	0	0	0	0	0	0	0.030303	0.0612245
No change	0	0	0	0	0.00961538	0	0	0

### Sheet: Stats_Fig6B
Table Analyzed	ura3-29 spectra_UNG1+				Table Analyzed	ura3-29 spectra_UNG1+				Table Analyzed	ura3-29 spectra_UNG1+				R_rfa1_vs_RFA1-WT	ura3-29 spectra_UNG1+
P value and statistical significance					P value and statistical significance					P value and statistical significance					P value and statistical significance
Test	Fisher's exact test				Test	Fisher's exact test				Test	Fisher's exact test				Test	Fisher's exact test
P value	0.6698				P value	0.6138				P value	<0.0001				P value	<0.0001
P value summary	ns				P value summary	ns				P value summary	****				P value summary	****
One- or two-sided	Two-sided				One- or two-sided	Two-sided				One- or two-sided	Two-sided				One- or two-sided	Two-sided
Statistically significant (P < 0.05)?	No				Statistically significant (P < 0.05)?	No				Statistically significant (P < 0.05)?	Yes				Statistically significant (P < 0.05)?	Yes
Data analyzed	UNG1, rfa1-t33, L	UNG1, rfa1-t33, R	Total		Data analyzed	UNG1, RFA1, L	UNG1, RFA1, R	Total		Data analyzed	UNG1, RFA1, L	UNG1, rfa1-t33, L	Total		Data analyzed	UNG1, rfa1-t33, R	UNG1, RFA1, R	Total
C to T	50	46	96		C to T	96	93	189		C to T	96	50	146		C to T	46	93	139
C to G_+C to A	49	52	101		C to G_+C to A	7	9	16		C to G_+C to A	7	49	56		C to G_+C to A	52	9	61
Total	99	98	197		Total	103	102	205		Total	103	99	202		Total	98	102	200
Percentage of row total	UNG1, rfa1-t33, L	UNG1, rfa1-t33, R			Percentage of row total	UNG1, RFA1, L	UNG1, RFA1, R			Percentage of row total	UNG1, RFA1, L	UNG1, rfa1-t33, L			Percentage of row total	UNG1, rfa1-t33, R	UNG1, RFA1, R
C to T	52.08%	47.92%			C to T	50.79%	49.21%			C to T	65.75%	34.25%			C to T	33.09%	66.91%
C to G_+C to A	48.51%	51.49%			C to G_+C to A	43.75%	56.25%			C to G_+C to A	12.50%	87.50%			C to G_+C to A	85.25%	14.75%
Percentage of column total	UNG1, rfa1-t33, L	UNG1, rfa1-t33, R			Percentage of column total	UNG1, RFA1, L	UNG1, RFA1, R			Percentage of column total	UNG1, RFA1, L	UNG1, rfa1-t33, L			Percentage of column total	UNG1, rfa1-t33, R	UNG1, RFA1, R
C to T	50.51%	46.94%			C to T	93.20%	91.18%			C to T	93.20%	50.51%			C to T	46.94%	91.18%
C to G_+C to A	49.49%	53.06%			C to G_+C to A	6.80%	8.82%			C to G_+C to A	6.80%	49.49%			C to G_+C to A	53.06%	8.82%
Percentage of grand total	UNG1, rfa1-t33, L	UNG1, rfa1-t33, R			Percentage of grand total	UNG1, RFA1, L	UNG1, RFA1, R			Percentage of grand total	UNG1, RFA1, L	UNG1, rfa1-t33, L			Percentage of grand total	UNG1, rfa1-t33, R	UNG1, RFA1, R
C to T	25.38%	23.35%			C to T	46.83%	45.37%			C to T	47.52%	24.75%			C to T	23.00%	46.50%
C to G_+C to A	24.87%	26.40%			C to G_+C to A	3.41%	4.39%			C to G_+C to A	3.47%	24.26%			C to G_+C to A	26.00%	4.50%
